## Supplementary material for "Transcriptomic Analysis of *Plac1* Ablation Reveals Broad Alterations in Signaling Pathways Essential for Prenatal Development and Overlap with a Preeclampsia-Associated Signature": Table_S8_E16.5_GO_DownReg_Terms_Stats_Genes.tsv

category	over_represented_pvalue	under_represented_pvalue	numDEInCat	numInCat	term	ontology	FDR	Fold_Enrichment	GeneName
GO:0001890	2.1695419076341687e-7	0.9999999756315439	12	57	placenta development	BP	0.0010140438876282104	6.94	Cdkn1c;Cited1;Fbn2;Hsd17b2;Mc2r;Mme;Prl7d1;Pparg;Rxra;Vwf;Plac1;Peg10
GO:0042110	5.895756163857984e-7	0.9999999170078602	13	77	T cell activation	BP	0.001377838215493611	5.56	Coro1a;Dpp4;Ifnar1;Nck1;Rasgrp1;Cd27;Psg23;Ceacam11;Ceacam12;Ceacam13;Ceacam5;Psg25;Psg28
GO:1903489	9.023353663532055e-7	0.9999999417885844	8	27	positive regulation of lactation	BP	0.0014058385007782942	9.76	Prl3b1;Prl2c3;Prl7d1;Prl7a2;Prl2a1;Prl2b1;Prl8a9;Prl8a8
GO:0005148	1.2298737021888134e-6	0.9999999165110778	8	28	prolactin receptor binding	MF	0.0014371074210076285	9.42	Prl3b1;Prl2c3;Prl7d1;Prl7a2;Prl2a1;Prl2b1;Prl8a9;Prl8a8
GO:0009617	2.776018601569369e-6	0.9999992929464784	20	193	response to bacterium	BP	0.002560182897147216	3.41	Bmp2;Cav1;Gbp2;Gsta1;Hba-a1;Irgm1;Ifit1;Ifit3;Penk;Serpina3n;Tgtp1;Thrsp;Cyp3a25;Iigp1;Ccdc80;Ifi44;Hba-a2;Plaat3;Hmcn1;Gm12250;Trav5-1
GO:0051256	3.2864992261196613e-6	0.9999999305880943	5	9	mitotic spindle midzone assembly	BP	0.002560182897147216	18.31	Birc5;Aurkb;Racgap1;Kif23;Prc1
GO:0005615	7.698360971035897e-6	0.9999958526743543	86	1727	extracellular space	CC	0.005140305596945969	1.64	Alpl;Bgn;Bmp2;Serpina6;Cd63;Ckm;Col14a1;Col4a2;Sparcl1;Edn1;F5;Fabp3;Fbn2;Fst;Ggh;Ghrh;Gzmc;Gzmd;Gzmf;Gzmg;Hba-a1;Hbb-b2;Hfe;Kera;Kit;Krt18;Lama1;Mfge8;Nog;Oit3;Prl3b1;Prl2c3;Prl7d1;Prl7a2;Prom1;Sct;Ccl20;Sod1;Sorl1;Sparc;Serpina1b;Serpina3n;Tff3;Tfpi;Tnfsf8;Tnfsf10;Vcam1;Vwf;Wnt2;Pappa2;Ctsj;Fam3c;Angptl3;Postn;Il17b;Prl2a1;Ctsr;Cts6;Ctsm;S100a14;Gkn1;Mptx1;Prl2b1;Plbd1;Prl8a9;Dnajb11;H2bc4;Nmb;…
GO:0003785	1.3531459579803477e-5	0.9999989451010662	7	27	actin monomer binding	MF	0.007308959570817906	8.54	Coro1a;Cobl;Myl3;Prkce;Tmsb10;Tmsb4x;Tmsb15a
GO:0007565	1.4073734731998534e-5	0.9999975041155177	12	87	female pregnancy	BP	0.007308959570817906	4.55	Epn1;Hfe;Hsd11b2;Prl3b1;Prl2c3;Prl7d1;Prl7a2;Slc2a1;Prl2a1;Prl2b1;Prl8a9;Prl8a8
GO:0033093	1.7198788214263702e-5	0.9999997667733025	4	6	Weibel-Palade body	CC	0.008038713611346854	21.97	Rab27a;Edn1;Vwf;Unc13d
GO:0001570	2.2794996370552344e-5	0.9999961517878942	11	75	vasculogenesis	BP	0.009685801185087424	4.83	Cav1;Cited1;Hey2;Hhex;Hoxa13;Nkx2-5;Pitx2;Hdac7;Tmem100;Myocd;Zmiz1
GO:0097149	3.043604808093398e-5	1	3	3	centralspindlin complex	CC	0.010390721878106163	32.95	Ect2;Racgap1;Kif23
GO:0051603	3.086791927671711e-5	0.9999958116077988	9	53	proteolysis involved in protein catabolic process	BP	0.010390721878106163	5.6	Hspa5;Gzmc;Ctsj;Ctsr;Cts6;Ctsm;Ctsq;Cts3;Dnajc3
GO:0090090	3.269437198758681e-5	0.9999920832849072	15	139	negative regulation of canonical Wnt signaling pathway	BP	0.010390721878106163	3.56	Bmp2;Cav1;Cdh1;Egr1;Fzd6;Gli3;Tle5;Mdk;Nkx2-5;Nog;Ror2;Limd1;Ubac2;Amer1;Nkd1
GO:0030879	3.334634749071297e-5	0.9999947561375301	10	64	mammary gland development	BP	0.010390721878106163	5.15	Cav1;Gli3;Prl3b1;Prl2c3;Prl7d1;Prl7a2;Prl2a1;Prl2b1;Prl8a9;Prl8a8
GO:0055007	3.567562132209015e-5	0.9999958539537726	8	41	cardiac muscle cell differentiation	BP	0.010421740878715585	6.43	Bmp2;Gata4;Mef2c;Nkx2-5;Pitx2;Rxra;Ift20;Myocd
GO:0031667	4.097266744129715e-5	0.9999933681002929	10	67	response to nutrient levels	BP	0.01087656475576973	4.92	Prl3b1;Prl2c3;Prl7d1;Prl7a2;Sct;Sod1;Prl2a1;Prl2b1;Prl8a9;Prl8a8
GO:0005576	4.188664219166776e-5	0.9999772618865826	66	1273	extracellular region	CC	0.01087656475576973	1.71	Ank;Bgn;Bmp2;Cd34;Mia;Col4a2;Ctla2a;Dpp4;Edil3;F5;Fbn2;Fst;Adgrg1;Hspa5;Kera;Lad1;Lama1;Lect2;Mfap2;Mdk;Mme;Nog;Penk;Prl7a2;St3gal1;Smr3a;Sod1;Serpina1b;Serpina3n;Tff3;Vcam1;Vwf;Wnt2;Adam23;Fam3c;Angptl3;Plac1;Dpt;Prl2a1;Tulp2;Gkn1;Mptx1;Prl2b1;Plbd1;Prl8a9;Fibin;Ccdc80;Apoo;Dipk2a;Rarres2;Chit1;Prl8a8;Odad3;Chrdl1;Hamp;Ltbp4;Pth2;Col6a6;Ppia;Arsj;Nrcam;Lyg2;Lrcol1;Arsi;Hmcn1;Hmcn2
GO:0005764	6.979736061328439e-5	0.9999746768280028	24	319	lysosome	CC	0.01717015071086796	2.48	Ank3;Rab27a;Cd34;Cd63;Ggh;Gm2a;H2-Ob;Irgm1;Ifnar1;Sod1;Ctsj;Tmem59;Ctsr;Cts6;Ctsm;Plbd1;Naaa;Unc13d;Chit1;Rictor;Ctsq;Cts3;Plaat3;Creg1
GO:0016324	8.2063847859256e-5	0.9999649701916922	32	481	apical plasma membrane	CC	0.01861592830573642	2.19	Birc5;Rab27a;S100g;Aspm;Cav1;Cd34;Cd9;Dpp4;Fzd6;Gm2a;Muc1;Slc22a18;Prom1;Rdx;Slc22a8;Slc2a1;Vcam1;Pappa2;Slc26a4;Slc22a4;Slc6a14;Psg23;Ceacam11;Ceacam13;Ceacam5;Pard3;Slc9b2;Prkaa2;Psg25;Psg28;Marveld2;Crb3
GO:0030509	8.770654476912013e-5	0.999982561368225	11	88	BMP signaling pathway	BP	0.01861592830573642	4.12	Acvrl1;Bmp2;Egr1;Fst;Hfe;Id1;Nog;Pparg;Ror2;Tmem100;Chrdl1
GO:0071560	8.876108710740118e-5	0.9999841197282652	10	72	cellular response to transforming growth factor beta stimulus	BP	0.01861592830573642	4.58	Acta2;Acvrl1;Cav1;Col4a2;Edn1;Mef2c;Penk;Wnt2;Postn;Epb41l5
GO:0046427	9.160598010952882e-5	0.9999854812324478	9	60	positive regulation of receptor signaling pathway via JAK-STAT	BP	0.01861592830573642	4.94	Kit;Prl3b1;Prl2c3;Prl7d1;Prl7a2;Prl2a1;Prl2b1;Prl8a9;Prl8a8
GO:0045668	9.637308137470176e-5	0.9999846217716658	9	60	negative regulation of osteoblast differentiation	BP	0.018768657597723167	4.94	Ahr;Noct;Cited1;Id1;Nfatc1;Nog;Pparg;Limd1;Hdac7
GO:0043565	1.1263930434210668e-4	0.9999532765060632	29	440	sequence-specific DNA binding	MF	0.021059044339800267	2.17	Ahr;Bcl6;Egr1;Gata4;Gli3;Hey2;Hhex;Hlx;Nr4a1;Hoxa13;Irx1;Klf4;Lhx2;Mef2c;Nfatc1;Nkx2-5;Nr4a2;Pitx2;Pparg;Rxra;Sox7;Top2a;Trp73;Ets1;Sp5;Foxn3;Isx;Zfp423;Grhl1
GO:0032467	1.2061848194031891e-4	0.9999859966598853	7	36	positive regulation of cytokinesis	BP	0.021683491714963487	6.41	Ect2;Prkce;Aurkb;Racgap1;Kif23;Pkp4;Rxfp3
GO:0007166	1.2653611260964834e-4	0.9999585819207806	19	230	cell surface receptor signaling pathway	BP	0.0219048070495369	2.72	Edn1;Gcgr;Adgrg1;Lama1;Prl3b1;Prl2c3;Prl7d1;Prl7a2;Cd27;Tnfsf10;Pappa2;Prl2a1;Prl2b1;Prl8a9;Adgra3;Ms4a6c;Prl8a8;Adgra2;Ms4a15
GO:0008092	1.4755620248194857e-4	0.9999749969119017	9	62	cytoskeletal protein binding	MF	0.024399662970072726	4.78	Ank3;Cdh1;Coro1a;Fabp3;Mypn;Tor1aip1;Epb41l5;Frmd5;Cimap3
GO:0005911	1.5221070681644704e-4	0.9999494731118084	19	226	cell-cell junction	CC	0.024399662970072726	2.77	Aqp3;Cdh1;Coro1a;Ect2;F11r;Kit;Krt8;Lama1;Nck1;Ngfr;Pik3r1;Slc2a1;Tec;Actn4;Flrt3;Arhgef6;Mpp7;Pard3;Pkp4
GO:0050996	1.5660887657299567e-4	0.9999941795162663	4	10	positive regulation of lipid catabolic process	BP	0.024399662970072726	13.18	Adora1;Prkce;Sct;Angptl3
GO:0000281	1.6733791839291663e-4	0.9999711575628839	9	62	mitotic cytokinesis	BP	0.025230239695757817	4.78	Ank3;Birc5;Ect2;Plk1;Aurkb;Racgap1;Anln;Kif23;Exoc6
GO:0005201	1.7385497928248679e-4	0.9999627590126376	11	82	extracellular matrix structural constituent	MF	0.025393692911448225	4.42	Fbn2;Lama1;Mfap2;Mfge8;Sparc;Vwf;Postn;Dpt;Ltbp4;Hmcn1;Hmcn2
GO:0061629	1.886772313054649e-4	0.9999407886865358	17	199	RNA polymerase II-specific DNA-binding transcription factor binding	MF	0.026723556943083118	2.82	Ahr;Cd34;Gata4;Gsc;Hey2;Klf4;Mef2c;Nfatc1;Nkx2-5;Pitx2;Tead3;Tfdp1;Trp73;Ets1;Ddrgk1;Myocd;Trib2
GO:0000976	2.2903026304271635e-4	0.9999187157906374	20	262	transcription cis-regulatory region binding	MF	0.030099935837617203	2.52	Ahr;Dlx2;Egr1;Gata4;Foxd3;Hhex;Hoxa13;Klf4;Mef2c;Nkx2-5;Pitx2;Pparg;Rxra;Sox7;Trp73;Ets1;Smarca2;Basp1;Nfatc4;Grhl1
GO:0005833	2.3183519258755225e-4	0.9999900520308447	4	11	hemoglobin complex	CC	0.030099935837617203	11.98	Hba-a1;Hbb-b2;Hbb-bh1;Hba-a2;Hbb-bt
GO:0031720	2.3183519258755225e-4	0.9999900520308447	4	11	haptoglobin binding	MF	0.030099935837617203	11.98	Hba-a1;Hbb-b2;Hbb-bh1;Hba-a2;Hbb-bt
GO:0005179	2.775361063599671e-4	0.9999310879523194	12	118	hormone activity	MF	0.03505252180248073	3.35	Edn1;Fbn2;Prl3b1;Prl2c3;Prl7d1;Prl7a2;Sct;Prl2a1;Prl2b1;Prl8a9;Prl8a8;Hamp
GO:0072178	2.8497985205268886e-4	0.9999954945148471	3	5	nephric duct morphogenesis	BP	0.03505252180248073	19.77	Efnb2;Epha4;Epha7
GO:0031838	3.394386034410227e-4	0.9999833716275635	4	12	haptoglobin-hemoglobin complex	CC	0.04068041108931641	10.98	Hba-a1;Hbb-b2;Hbb-bh1;Hba-a2;Hbb-bt
GO:0004601	3.6451894234739275e-4	0.999958523076693	6	32	peroxidase activity	MF	0.04259403841329284	6.18	Gsta1;Hba-a1;Hbb-b2;Hbb-bh1;Prdx2;Hba-a2;Hbb-bt
GO:0062023	3.802039458323434e-4	0.9998482935813784	23	315	collagen-containing extracellular matrix	CC	0.043343249824887145	2.41	Bgn;Col14a1;Col4a2;Sparcl1;Fbn2;Lama1;Mfap2;Mfge8;Muc1;S100a10;S100a11;Sparc;Vwf;Wnt2;Angptl3;Postn;Dpt;Ltbp4;Lgalsl;Frem2;Col6a6;Hmcn1;Hmcn2
GO:1902895	4.1978970960678105e-4	0.9999272885895104	8	58	positive regulation of miRNA transcription	BP	0.046171665131356204	4.55	Bmp2;Egr1;Gata4;Klf4;Ngfr;Pparg;Ets1;Myocd
GO:0019904	4.2477141648444947e-4	0.9998289124673347	23	332	protein domain specific binding	MF	0.046171665131356204	2.28	Ap2a2;Rab27a;Bmp2;Ccna2;Cdh1;Hspa5;Nck1;Pik3r1;Rdx;Rxra;Tfdp1;Top1;Dynll1;Tacc2;Ppp1r2;Basp1;Mpp7;Crb3;Zfp521;Epb41l5;Zfyve9;Akap5;Caskin1
GO:0032154	4.913602137130834e-4	0.9999129418055427	8	57	cleavage furrow	CC	0.05151456342722171	4.63	Ect2;Rdx;Racgap1;Rab11a;Ankrd45;Psd2;Hmcn1;Hmcn2
GO:0042482	5.160025934777861e-4	0.9999881019618028	3	6	positive regulation of odontogenesis	BP	0.05151456342722171	16.48	Bmp2;Cd34;Edn1
GO:0006366	5.168861150529823e-4	0.9998158094076677	18	236	transcription by RNA polymerase II	BP	0.05151456342722171	2.51	Ahr;Bcl6;Bmp2;Edn1;Nr4a1;Hoxa13;Klf4;Nfatc1;Nkx2-5;Nr4a2;Pik3r1;Tfdp1;Ets1;Slc40a1;Gtf2ird1;Nfatc4;Hamp;Myocd
GO:0031117	5.269761977432258e-4	0.9999877595939496	3	6	positive regulation of microtubule depolymerization	BP	0.05151456342722171	16.48	Htr1a;Stmn2;Aurkb
GO:0043320	5.381634023439705e-4	0.9999874079687769	3	6	natural killer cell degranulation	BP	0.05151456342722171	16.48	Rab27a;Coro1a;Unc13d
GO:0030527	5.416138662824174e-4	0.9999019730159435	8	62	structural constituent of chromatin	MF	0.05151456342722171	4.25	H2ap;H2al2a;H2ac6;H2ac22;H2ac24;H2bc3;H2bc12;H2bc14
GO:0008543	5.510757747884222e-4	0.9998625419737255	11	105	fibroblast growth factor receptor signaling pathway	BP	0.05151456342722171	3.45	Ddr1;Epha4;Epha7;Kit;Ngfr;Nog;Ror2;Flrt3;Churc1;Fat4;Trim71
