## Supplementary material for "Transcriptomic Analysis of *Plac1* Ablation Reveals Broad Alterations in Signaling Pathways Essential for Prenatal Development and Overlap with a Preeclampsia-Associated Signature": Table_S9_E16.5_GO_UpReg_Terms_Stats_Genes.tsv

category	over_represented_pvalue	under_represented_pvalue	numDEInCat	numInCat	term	ontology	FDR	Fold_Enrichment	GeneName
GO:0002181	3.1363924331631045e-24	1	29	88	cytoplasmic translation	BP	1.384089980754878e-20	10.56	Rplp0;Fau;Rpsa;Rps2;Rpl10a;Rpl22;Rpl28;Rpl36a;Rps12;Rps14;Rps18;Rps4x;Rps7;Rpl13a;Rpl27a;Rpl8;Rps3;Rpl3;Rps26;Rps23;Rpl35;Rps10;Rpl37;Rps20;Rps13;Rps25;Rps9;Rpl13;Rpl5
GO:0022626	9.504804333868382e-24	1	31	104	cytosolic ribosome	CC	2.0972350762680587e-20	9.55	Apod;Rplp0;Fau;Rpsa;Rps2;Rpl10a;Rpl22;Rpl28;Rpl36a;Rps12;Rps14;Rps18;Rps4x;Rps7;Rpl13a;Rpl27a;Rpl8;Rps3;Rpl3;Rps27;Rps23;Rpl35;Rps10;Rpl37;Rps20;Rps13;Rps25;Rps9;Rpl10;Rpl13;Rpl5
GO:0005840	5.112104535149968e-22	1	30	107	ribosome	CC	7.519905771205603e-19	8.98	Eef2;Rpsa;Rps2;Rpl10a;Rpl22;Rpl28;Rpl36a;Rps12;Rps14;Rps18;Rps4x;Rps7;Rpl13a;Rpl27a;Rpl8;Rps3;Rpl3;Rps26;Rps27;Rps23;Rpl35;Rps10;Rpl37;Rps20;Rps25;Rps9;Rpl10;Rpl10l;Rpl13;Rpl5
GO:0003735	4.737780461600608e-20	1	33	162	structural constituent of ribosome	MF	5.2269562942608704e-17	6.53	Rplp0;Fau;Rpsa;Rps2;Rpl10a;Rpl22;Rpl28;Rpl36a;Rps12;Rps14;Rps18;Rps4x;Rps7;Rpl13a;Rpl27a;Rpl8;Rps3;Rpl3;Rps26;Rps27;Rpl3l;Rps23;Rpl35;Rps10;Rpl37;Rps20;Rps13;Rps25;Rps9;Rpl10;Rpl10l;Rpl13;Rpl5
GO:0140242	7.321979402965438e-17	1	18	48	translation at postsynapse	BP	6.462379021057296e-14	12.01	Eef2;Rpl10a;Rpl22;Rpl28;Rpl36a;Rps12;Rps14;Rpl13a;Rpl27a;Rpl8;Rps26;Rps27;Rpl35;Rps10;Rpl37;Rpl10;Rpl13;Rpl5
GO:0022627	1.422245116434395e-16	1	17	41	cytosolic small ribosomal subunit	CC	1.0460612831374975e-13	13.28	Fau;Rpsa;Rps2;Rps12;Rps14;Rps18;Rps4x;Rps7;Rps3;Rps26;Rps27;Rps23;Rps10;Rps20;Rps13;Rps25;Rps9
GO:0140236	9.532084754883134e-16	1	17	47	translation at presynapse	BP	6.009298574757039e-13	11.59	Rpl10a;Rpl22;Rpl28;Rpl36a;Rps12;Rps14;Rpl13a;Rpl27a;Rpl8;Rps26;Rps27;Rpl35;Rps10;Rpl37;Rpl10;Rpl13;Rpl5
GO:0022625	1.0728340777427041e-13	1	17	60	cytosolic large ribosomal subunit	CC	5.918020981348191e-11	9.08	Rplp0;Rpl10a;Rpl22;Rpl28;Rpl36a;Rps12;Rpl13a;Rpl27a;Rpl8;Rpl3;Rpl3l;Rpl35;Rpl37;Rpl10;Rpl10l;Rpl13;Rpl5
GO:0045202	2.1727958509969956e-12	1	58	653	synapse	CC	1.0653942322721934e-9	2.85	Actg1;Rplp0;Ctbp2;Dab1;Dvl1;Eef1a2;Eef2;Gpc1;Grin2d;Nr3c1;Eif6;Fabp5;Rpsa;Rps2;Septin5;Rpl10a;Rpl22;Rpl28;Rpl36a;Rps12;Rps14;Rps18;Rps4x;Rps7;Tiam1;Rpl13a;Dpysl3;Coro1b;Tiam2;Rpl27a;Rpl8;Rps3;Rpl3;Rps26;Eif3i;Rgs17;Nsmf;Rps27;Eif3f;Rps23;Rpl35;Rps10;Rpl37;Rps20;Rps13;Gpc2;Whrn;Rps25;Rps9;Cyfip2;Hnrnpa0;Rpl10;Phactr1;Nmnat2;Vcp;Rpl13;Chrna10;Rpl5
GO:0098794	2.2430176991041956e-11	1	40	374	postsynapse	CC	9.898437106146816e-9	3.43	Ap3d1;Rplp0;Dbnl;Hspa8;Rpsa;Rps2;Map2;Rpl10a;Rpl22;Rpl28;Rpl36a;Rps12;Rps14;Rps18;Rps7;Rpl13a;Rpl27a;Rpl8;Rps3;Rps26;Hip1r;Ngef;Nsmf;Pdxp;Rps27;Ghrl;Rps23;Rpl35;Rps10;Rpl37;Rps20;Lrfn2;Whrn;Rps9;Cpt1c;Dnajb1;Celf4;Rpl10;Rpl13;Rpl5
GO:0046978	3.7506700252067455e-11	1	10	18	TAP1 binding	MF	1.3793089017697807e-8	17.8	H2-D1;H2-K1;H2-Q1;H2-Q10;H2-Q2;H2-Q7;H2-T22;Tap2;H2-Q6;H2-M10.2
GO:0046979	3.7506700252067455e-11	1	10	18	TAP2 binding	MF	1.3793089017697807e-8	17.8	H2-D1;H2-K1;H2-Q1;H2-Q10;H2-Q2;H2-Q7;H2-T22;Tap2;H2-Q6;H2-M10.2
GO:0062061	4.5456690714116454e-11	1	8	10	TAP complex binding	MF	1.54307981631843e-8	25.63	H2-D1;H2-K1;H2-Q1;H2-Q10;H2-Q2;H2-Q4;H2-Q7;H2-Q6
GO:0042610	7.121859274003561e-11	1	10	19	CD8 receptor binding	MF	2.198541378933012e-8	16.86	H2-D1;H2-K1;H2-Q1;H2-Q10;H2-Q2;H2-Q4;H2-Q7;H2-T22;H2-Q6;H2-M10.2
GO:0042612	7.472948262858641e-11	1	11	25	MHC class I protein complex	CC	2.198541378933012e-8	14.09	H2-D1;H2-K1;H2-Q1;H2-Q10;H2-Q2;H2-Q4;H2-Q7;H2-T22;H2-T23;H2-Q6;H2-M10.2
GO:0032398	8.219153668394678e-11	1	11	25	MHC class Ib protein complex	CC	2.266945321164107e-8	14.09	H2-D1;H2-K1;H2-Q1;H2-Q10;H2-Q2;H2-Q4;H2-Q7;H2-T22;H2-T23;H2-Q6;H2-M10.2
GO:0030881	1.4591789338168762e-10	0.9999999999943641	11	26	beta-2-microglobulin binding	MF	3.6810065212416515e-8	13.55	H2-D1;H2-K1;H2-Q1;H2-Q10;H2-Q2;H2-Q4;H2-Q7;H2-T22;H2-T23;H2-Q6;H2-M10.2
GO:0042824	1.5014302601937395e-10	0.9999999999970957	9	15	MHC class I peptide loading complex	CC	3.6810065212416515e-8	19.22	H2-D1;H2-K1;H2-Q1;H2-Q10;H2-Q2;H2-Q4;H2-Q7;Tap2;H2-Q6
GO:0042288	2.407062332356522e-10	0.999999999985383	13	41	MHC class I protein binding	MF	5.590718985625964e-8	10.16	H2-D1;H2-K1;H2-Q1;H2-Q10;H2-Q2;H2-Q4;H2-Q7;H2-T22;H2-T23;Tap2;H2-Q6;Vcp;H2-M10.2
GO:0098793	3.068604251149767e-10	1	34	310	presynapse	CC	6.770875280161961e-8	3.51	Ap3d1;Cdk5r1;Cdk5r2;Dbnl;Dvl1;Hspa8;Kcnj8;Pak1;Septin5;Rpl10a;Rpl22;Rpl28;Rpl36a;Rps12;Rps14;Sema7a;Sphk1;Rpl13a;Usp5;Rgs7;Rpl27a;Rpl8;Rps26;Syt10;Rps27;Rpl35;Rps10;Rpl37;Lrfn2;Whrn;Rpl10;Rab8b;Rpl13;Rpl5
GO:0046977	4.2500935765706107e-10	0.9999999999855962	10	22	TAP binding	MF	8.931268073050527e-8	14.56	H2-D1;H2-K1;H2-Q1;H2-Q10;H2-Q2;H2-Q4;H2-Q7;H2-T22;H2-Q6;H2-M10.2
GO:0046703	1.5338809985726974e-9	0.9999999999039697	12	40	natural killer cell lectin-like receptor binding	MF	3.076825839409688e-7	9.61	H2-D1;H2-K1;H2-Q1;H2-Q10;H2-Q2;H2-Q4;H2-Q7;H2-T22;H2-T23;H2-Q6;Mill2;H2-M10.2
GO:0061621	2.056206014801166e-9	0.999999999937896	9	18	canonical glycolysis	BP	3.9452335405728463e-7	16.02	Eno1;Gapdh;Gpi1;Pfkl;Pfkm;Pgk1;Pkm;Tpi1;Eno1b
GO:0033106	3.0634192748456327e-9	0.9999999998581135	10	26	cis-Golgi network membrane	CC	5.632862191622407e-7	12.32	H2-D1;H2-K1;H2-Q1;H2-Q10;H2-Q2;H2-Q7;H2-T22;Tmem165;H2-Q6;H2-M10.2
GO:0042608	4.759632791108877e-9	0.9999999997066451	11	34	T cell receptor binding	MF	8.40170380286539e-7	10.36	H2-D1;H2-K1;H2-Q1;H2-Q10;H2-Q2;H2-Q4;H2-Q7;H2-T22;H2-T23;H2-Q6;H2-M10.2
GO:0001916	6.4401585601476575e-9	0.9999999994232647	13	54	positive regulation of T cell mediated cytotoxicity	BP	1.093093066381985e-6	7.71	H2-D1;H2-K1;H2-Q1;H2-Q10;H2-Q2;H2-Q4;H2-Q7;H2-T22;H2-T23;Hspa8;Tap2;H2-Q6;H2-M10.2
GO:0002476	1.2352436701249791e-8	0.9999999991397838	11	38	antigen processing and presentation of endogenous peptide antigen via MHC class Ib	BP	1.9468322558076903e-6	9.27	H2-D1;H2-K1;H2-Q1;H2-Q10;H2-Q2;H2-Q4;H2-Q7;H2-T22;H2-T23;H2-Q6;H2-M10.2
GO:0002486	1.2352436701249791e-8	0.9999999991397838	11	38	antigen processing and presentation of endogenous peptide antigen via MHC class I via ER pathway, TAP-independent	BP	1.9468322558076903e-6	9.27	H2-D1;H2-K1;H2-Q1;H2-Q10;H2-Q2;H2-Q4;H2-Q7;H2-T22;H2-T23;H2-Q6;H2-M10.2
GO:0005829	1.4480535766792854e-8	1	190	4078	cytosol	CC	2.203538080650237e-6	1.49	Actg1;Ada;Plin2;Akt1;Aldoc;Rplp0;Barx2;Zfp36l2;Cdk5r1;Cln3;Ctbp2;Dbnl;Dvl1;Eef2;Eif4ebp1;Eno1;Gapdh;Galk1;Rack1;Got1;Gpc1;Gpi1;Nr3c1;Hcls1;Hexa;Hif1a;Hspa8;Hsf1;Ide;Ifi203;Eif6;Fabp5;Rpsa;Rps2;Cma1;Mif;Ncam1;Pak1;Pdcd4;Pde3b;Pfkl;Pfkm;Pgk1;Pim1;Pitpnm1;Pkm;Prkcd;Plcd1;Ppp2r3d;Mapk11;Rasgrf1;Rpl10a;Rpl22;Rpl28;Rpl36a;Polr1c;Rps12;Rps14;Rps18;Rps4x;Rps7;Sord;Snai1;Sos1;Sphk1;Serpinb9b;Serpinb9e;Ser…
GO:0005615	1.5379025469396618e-08	1	93	1727	extracellular space	CC	2.2622546465482424e-6	1.73	Ada;Angpt4;Aoc3;Apod;Bmp7;Chil3;Col15a1;Ctsb;Defa-rs2;Defa3;Defa6;Dkk1;Dpep1;Erbb3;F7;Fau;Gpi1;Gpld1;Gpx3;H2-D1;H2-K1;H2-Q1;H2-Q10;H2-Q2;H2-Q4;H2-Q7;H2-T22;H2-T23;Hpse;Ide;Idua;Ifnb1;Ighm;Fabp5;Lrrn2;Cma1;Mif;Mmp12;Mmp11;Mmp15;Oxt;Enpp2;Pgf;Pgk1;Plau;Prl7a1;Psap;Ptgds;S100a9;Ccl6;Slit1;Serpinb9b;Serpinb6b;Serpinb9e;Serpinb9d;Tfpi2;Tgfb3;Dpysl3;Ceacam1;Ceacam2;Sfrp5;Olfm1;Ghrl;Prl7c1;Npc2;Tnfsf13;…
GO:0042605	5.236699762747585e-8	0.9999999941618408	13	67	peptide antigen binding	MF	7.4546955009693845e-6	6.22	H2-Ab1;H2-D1;H2-K1;H2-Q1;H2-Q10;H2-Q2;H2-Q4;H2-Q7;H2-T22;H2-T23;Tap2;H2-Q6;H2-M10.2
GO:0071889	8.096536469050135e-8	0.9999999918610698	12	51	14-3-3 protein binding	MF	1.1165629824349452e-5	7.54	Akt1;H2-D1;H2-K1;H2-Q1;H2-Q10;H2-Q2;H2-Q7;H2-T22;H2-Q6;Klhl22;Tmcc3;H2-M10.2
GO:0005737	1.1707188206266695e-7	1	249	5846	cytoplasm	CC	1.565570350128937e-5	1.36	Actg1;Ada;Adam8;Plin2;Adra2a;Ak4;Akt1;Anxa4;Aoc3;Apod;Rplp0;Arpc1b;Bnip3;Zfp36l2;Cacnb3;Capg;Cdk5r1;Cdk5r2;Chil3;Cln3;Ccr1l1;Csrp1;Cyp2c38;Dab1;Dbnl;Ddb1;Dync1i1;Dvl1;Eef1a2;Eef2;Eif4ebp1;Eno1;Fau;Fgd1;Fgfr2;Gapdh;Gjb3;Galk1;Gna14;Rack1;Got1;Gpld1;Nr3c1;Hcls1;Hif1a;Hspa8;Hsf1;Irf8;Ide;Ifi203;Ighm;Eif6;Kif5c;Fabp5;Rpsa;Rps2;Ascl2;Mif;Mmp12;Map2;Ppp1r15a;Myh3;Myl7;Ncam1;Nktr;Oxt;Pak1;Pdcd4;Pgk1;Pim…
GO:0006096	1.4980446920215557e-7	0.9999999861241153	11	44	glycolytic process	BP	1.9443738899679777e-5	8.01	Aldoc;Eno1;Gapdh;Gpi1;Pfkl;Pfkm;Pgk1;Pkm;Tpi1;Gck;Eno1b
GO:0005797	3.7404015918219306e-7	0.9999999795280872	8	23	Golgi medial cisterna	CC	4.7161120642029086e-5	11.14	H2-D1;H2-K1;H2-Q1;H2-Q10;H2-Q2;H2-Q4;H2-Q7;H2-Q6
GO:0009986	5.218228966222271e-7	0.9999998392333787	54	814	cell surface	CC	6.3966790077608e-5	2.13	Ada;Adam8;Anxa4;Aoc3;Csf1r;Ctsb;Eno1;Fgfr2;Gpc1;H2-Ab1;H2-D1;H2-K1;H2-Q1;H2-Q10;H2-Q2;H2-Q4;H2-Q7;H2-T22;H2-T23;Hspa8;Ide;Ighm;Il2rb;Il2rg;Mif;Ncam1;Plau;Robo1;Sema6c;Tcra;Tgfb3;Ceacam1;Ceacam2;Il17rb;Tspan14;Clec1b;Lrfn2;Gpc2;Sulf2;Lrrc15;Tnfrsf22;Cd163;Pcsk9;Adtrp;H2-Q6;Sema6d;Aamp;Clec9a;Adamts15;Kcnh5;Mill2;Rgma;Mslnl;H2-M10.2;Eno1b
GO:0006412	9.288292684031103e-7	0.9999998490219487	14	98	translation	BP	1.1078171787737637e-4	4.58	Akt1;Eef1a2;Rack1;Rps2;Rpl10a;Rps14;Rps4x;Rpl27a;Rpl3;Rpl3l;Rps23;Rps9;Rpl10;Rpl10l
GO:1990904	4.319902559258072e-6	0.9999988671987057	20	187	ribonucleoprotein complex	CC	5.016771051054177e-4	3.43	Rplp0;Zfp36l2;Eef2;Gapdh;Hspa8;Hsf1;Rps2;Rpl22;Rps4x;Rps7;Tia1;Rpl13a;Rps3;Akap8l;Dyrk2;Rps9;Hnrnpa0;Jmjd6;Celf4;Rpl5
GO:0015935	1.041681461654123e-5	0.9999996620734802	5	12	small ribosomal subunit	CC	0.0011787026385332423	13.35	Rack1;Rpsa;Rps18;Rps4x;Rps23
GO:0070971	1.1484961796604123e-5	0.9999988949973647	8	34	endoplasmic reticulum exit site	CC	0.0012670784102103499	7.54	H2-D1;H2-K1;H2-Q1;H2-Q10;H2-Q2;H2-Q4;H2-Q7;H2-Q6
GO:0014069	2.1849251385792605e-5	0.999992126077626	27	330	postsynaptic density	CC	0.0023517255211098235	2.62	Rplp0;Bnip3;Cdk5r1;Dbnl;Dvl1;Hspa8;Fabp5;Map2;Pak1;Rpl10a;Rps14;Rps18;Sos1;Tiam1;Rpl8;Rps3;Hip1r;Camk1;Nsmf;Rps27;Rps13;Rps25;Anks1b;Dnajb1;Egln1;Insyn1;Rpl5
GO:0062023	2.3356726108360963e-5	0.9999917357028028	26	315	collagen-containing extracellular matrix	CC	0.0024541245789570696	2.64	Adam19;Angpt4;Anxa4;Bmp7;Col15a1;Ctsb;Fgfr2;Gpc1;Lama4;Rpsa;Pkm;Tgfb3;Ngly1;Gpc2;F13a1;Lrrc15;Spock2;Tinagl1;Loxl2;Fibcd1;Col16a1;Sema6d;Otol1;Spon1;Adamts15;Col27a1
GO:0042277	2.8375469047359674e-5	0.9999950908425816	11	75	peptide binding	MF	0.0029121149978139126	4.7	Rplp0;Ctsb;H2-D1;H2-K1;H2-Q1;H2-Q10;H2-Q4;Hspa8;Ide;Cma1;H2-Q6
GO:0000028	3.552480074374597e-5	0.9999983700030913	5	15	ribosomal small subunit assembly	BP	0.0035148594196072673	10.68	Fau;Rpsa;Rps14;Rps27;Rps25
GO:0042270	3.5841530451467715e-5	0.9999984348541089	5	13	protection from natural killer cell mediated cytotoxicity	BP	0.0035148594196072673	12.32	H2-T23;Serpinb9b;Serpinb9e;Serpinb9d;Tap2
GO:0002485	3.702727226453027e-5	1	3	3	antigen processing and presentation of endogenous peptide antigen via MHC class I via ER pathway, TAP-dependent	BP	0.003552203315290697	32.03	H2-D1;H2-K1;Tap2
GO:0098553	4.191502893643232e-5	0.9999981072959676	5	13	lumenal side of endoplasmic reticulum membrane	CC	0.003935553674393103	12.32	H2-D1;H2-K1;H2-Q10;H2-Q7;H2-T23
GO:0019903	5.05510035255932e-5	0.9999880526281086	14	119	protein phosphatase binding	MF	0.004647532886634225	3.77	Csf1r;Rack1;Ppp1r15a;Ceacam1;Ceacam2;Ppp1r3c;Anapc7;Anapc5;Clec12b;Fbxl2;Skap1;Gck;Cadm4;Vcp
GO:0006955	5.792759704424512e-5	0.9999786867269239	25	366	immune response	BP	0.0052170303215561984	2.19	Ccr1l1;H2-Ab1;H2-D1;H2-K1;H2-Q1;H2-Q10;H2-Q2;H2-Q4;H2-Q7;H2-T22;H2-T23;Irf8;Enpp2;Ccl6;Serpinb9b;Serpinb9e;Serpinb9d;Was;Zap70;Ackr2;Vstm5;Cxcr6;H2-Q6;Mill2;H2-M10.2
GO:0009897	8.172711765532915e-5	0.999964110182088	34	523	external side of plasma membrane	CC	0.007213235404259351	2.08	Ada;Cd83;Ccr1l1;Ctsb;H2-Ab1;H2-D1;H2-K1;H2-Q1;H2-Q10;H2-Q2;H2-Q4;H2-Q7;H2-T22;H2-T23;Ide;Ighm;Il2rb;Il2rg;Ncam1;Plau;Sema7a;Tcra;Ceacam1;Ermap;Crlf2;Ackr2;Tnfsf13;Clec12b;Vsir;Tnfrsf22;Cxcr6;Cd163;H2-Q6;Mill2;H2-M10.2
GO:0005765	9.84338875148513e-5	0.9999643575423652	23	297	lysosomal membrane	CC	0.008517426384373309	2.48	Cd68;Cln3;H2-Ab1;H2-D1;H2-K1;H2-Q1;H2-Q10;H2-Q2;H2-Q7;H2-T22;Hpse;Hspa8;Tmem165;Glmp;Slc12a9;Mcoln1;Slc15a4;H2-Q6;Chmp6;Slc49a4;Minar2;Pla2g4e;H2-M10.2
GO:0005783	1.1868198374883059e-4	0.9999338573447415	62	1188	endoplasmic reticulum	CC	0.010071992197761333	1.67	Aoc3;Apod;Aqp5;Rplp0;Bnip3;Cln3;Cyp17a1;Dnase1l3;H2-D1;H2-K1;Slc39a7;H2-Q1;H2-Q10;H2-Q2;H2-Q4;H2-Q7;H2-T22;Hsd17b7;Il2rg;Ppp1r15a;Pde3b;Prkcd;Rpl36a;Rps7;Tap2;Rpl27a;Rps3;Dbndd2;Porcn;Olfm1;Stub1;Mogs;Grina;Rps23;Eef1g;Npc2;Marchf5;Gpc2;Sulf2;Pdia5;Cln6;Catsper3;Cpt1c;Srd5a1;Acsbg1;Loxl2;Pcsk9;H6pd;Qsox1;H2-Q6;Rpl10;P3h2;Minar2;Man1b1;Rpl10l;Rgma;Mgat4a;Vcp;Rpl13;Tmcc3;H2-M10.2;Rpl5
GO:0006006	1.376485947553856e-4	0.9999739403570271	10	74	glucose metabolic process	BP	0.011461193370858805	4.33	Akt1;Apod;Gapdh;Onecut1;Fabp5;Pkm;Tpi1;Pgm1;H6pd;Gck
GO:1990948	1.4554588415968724e-4	0.9999944791520182	4	11	ubiquitin ligase inhibitor activity	MF	0.011865708056432465	11.65	Rps7;Rpl37;Rps20;Rpl5
GO:0032079	1.4798170999092526e-4	0.9999987283890834	3	4	positive regulation of endodeoxyribonuclease activity	BP	0.011865708056432465	24.03	Akt1;Prkcd;Rps3
GO:1903715	1.5057322709273013e-4	0.9999947460005401	4	9	regulation of aerobic respiration	BP	0.011865708056432465	14.24	Akt1;Ide;Nop53;Vcp
GO:0031901	1.5934407455099074e-4	0.9999508184523529	17	187	early endosome membrane	CC	0.012336585982342494	2.91	Cln3;H2-D1;H2-K1;H2-Q1;H2-Q10;H2-Q2;H2-Q7;H2-T22;Sphk1;Tom1;Cmtm6;Slc15a4;Snx21;H2-Q6;Tmem63b;Pla2g4e;H2-M10.2
GO:1990932	1.9773837604871453e-4	0.9999972444194686	3	5	5.8S rRNA binding	MF	0.015045162991430643	19.22	Rpl8;Rps13;Rps9
GO:0051087	2.3599550035060537e-4	0.9999384301799122	13	129	protein-folding chaperone binding	MF	0.01765166344147833	3.23	H2-D1;H2-K1;H2-Q1;H2-Q10;H2-Q2;H2-Q4;H2-Q7;H2-T22;Hspa8;Stub1;Dnajb1;H2-Q6;H2-M10.2
GO:0005085	3.093392901671145e-4	0.9998949415254101	18	206	guanyl-nucleotide exchange factor activity	MF	0.02275190479179127	2.8	Fgd1;Rasgrf1;Sos1;Tiam1;Tiam2;Fgd3;Ngef;Rcc1l;Hps1;Dock3;Plekhg6;Psd4;Farp1;Rapgef3;Rin1;Arhgef4;Plekhg3;Arhgef37
GO:0005576	3.5492075105371e-4	0.9997938392211835	61	1273	extracellular region	CC	0.02539031859087068	1.54	Chil3;Ctsb;Dkk1;Dnase1l3;F7;Fgfr2;Gpc1;Gpld1;Ifnb1;Lama4;Cnmd;Cma1;Mif;Mmp12;Mmp10;Mmp11;Ninj1;Oxt;Pgf;Prl7a1;Prh1;Psap;Ptgds;S100a9;Tfpi2;Tuft1;Il17rb;Pcdh12;Sfrp5;Crlf2;Ghrl;Prl7c1;Chrdl2;Spink2;Plbd2;Gpc2;Sulf2;F13a1;Scpep1;Nme5;Lipm;Crispld2;Tnfrsf22;Mmp1a;Cd163;Spock2;Pcsk9;Acp7;Col16a1;Olr1;Plac9;Otol1;Spon1;Liph;Mgat4a;Sbsn;Ism1;Col27a1;Nms;Wfdc11;Nrg2
GO:1901143	3.567187293528172e-4	0.9999939033557974	3	5	insulin catabolic process	BP	0.02539031859087068	19.22	Ide;Ceacam1;Ceacam2
GO:0099175	3.7412814059015464e-4	0.9999367911065897	8	53	regulation of postsynapse organization	BP	0.026206785467053215	4.84	Akt1;Dvl1;Hspa8;Ptprf;Tiam1;Ghrl;Lrfn2;Arhgap22
GO:0005544	3.975462634674173e-4	0.9999322116892402	8	53	calcium-dependent phospholipid binding	MF	0.02741205719815176	4.84	Anxa4;Plcd1;Syt10;Pla2g4d;Syt13;Pla2g4f;Syt15;Pla2g4e
GO:0042101	4.3054164965726765e-4	0.9999775196603105	4	12	T cell receptor complex	CC	0.029230466152884958	10.68	Tcra;Zap70;Ceacam1;Ceacam2;Skap1
GO:0046166	4.540171111833037e-4	0.9999759532875765	4	12	glyceraldehyde-3-phosphate biosynthetic process	BP	0.030357235025029076	10.68	Eno1;Gapdh;Pgk1;Tpi1
GO:0001913	4.93533749761173e-4	0.999956080189803	5	22	T cell mediated cytotoxicity	BP	0.032506931905911286	7.28	H2-D1;H2-K1;H2-T23;Serpinb9b;Tap2
GO:0019882	5.065536096572482e-4	0.9999381646361457	6	34	antigen processing and presentation	BP	0.03287383940319759	5.65	Ap3d1;H2-Ab1;H2-Q1;Ighm;Psap;Rab8b
GO:0042274	5.292594308939268e-4	0.9998914865257197	9	76	ribosomal small subunit biogenesis	BP	0.033849592297607235	3.79	Rps12;Rps14;Rps4x;Rps7;Rps27;Rps23;Rps13;Rps25;Rps9
GO:0030971	5.484273856115632e-4	0.9998874909110407	9	71	receptor tyrosine kinase binding	MF	0.03457363861016501	4.06	Angpt4;Rack1;Nr3c1;Pitpnm1;Ptprf;Rasgrf1;Tiam1;Shc2;Cadm4
GO:0005515	5.562493408841413e-4	0.9995897756028257	219	5510	protein binding	MF	0.03457363861016501	1.27	Actg1;Adam19;Adam8;Plin2;Adra2a;Akt1;Ap3d1;Aqp5;Barx2;Bmp7;Cacnb3;Cbx2;Cdk5r1;Cdx2;Cln3;Col15a1;Csf1r;Csrp1;Ctbp2;Dab1;Dbnl;Ddb1;Dkk1;Dync1i1;Dvl1;Eef2;Eif4ebp1;Eno1;Erbb3;Fau;Fgd1;Fgfr2;Gapdh;Gjb3;Galk1;Rack1;Gpi1;Gpld1;Nr3c1;H2-Ab1;H2-D1;H2-K1;Slc39a7;Hcls1;Hic1;Hif1a;Hspa8;Irf8;Ighm;Kcnj8;Kif5c;Rpsa;Lhx9;Mafk;Mpz;Map2;Myl7;Ncam1;Pak1;Pdcd4;Pde3b;Pgk1;Pim1;Pkm;Prkcd;Plau;Plcd1;Septin5;Ctsa;Ppp2…
GO:0043531	6.065947055189273e-4	0.9999058472502745	7	43	ADP binding	MF	0.03717920049243092	5.21	Hspa8;Pgk1;Pkm;Tap2;Lonp1;Gck;Vcp
GO:0002474	6.188511975905064e-4	0.9999847964387286	3	6	antigen processing and presentation of peptide antigen via MHC class I	BP	0.037410826506395954	16.02	H2-Q10;H2-Q7;H2-T23
GO:0008097	7.286832057031719e-4	0.9999541501826384	4	14	5S rRNA binding	MF	0.04345512144281213	9.15	Eef2;Rpl3;Nop53;Rpl5
GO:0005911	7.451125274303839e-4	0.9997261713057437	18	226	cell-cell junction	CC	0.04384242111400379	2.55	Actg1;Akt1;Gjb3;Ncam1;Pak1;Prkcd;Ptprm;Tiam1;Was;Zap70;Ceacam1;Ceacam2;Pcdh12;Pals2;Pdxp;Skap1;Micall2;Nphp4
GO:0099524	7.692764710487921e-4	0.9998745906532924	7	47	postsynaptic cytosol	CC	0.044638212988117154	4.77	Aldoc;Eif4ebp1;Hspa8;Kif5c;Fabp5;Prkcd;Senp1
GO:0044877	8.990845807436028e-4	0.9995285956611579	38	673	protein-containing complex binding	MF	0.050867439164378456	1.81	Aldoc;Arpc1b;Capg;Ctbp2;Ctsb;Ddb1;Eno1;Nr3c1;H2-Ab1;H2-D1;H2-K1;H2-Q1;H2-Q10;H2-Q4;Hcls1;Hif1a;Ide;Rps2;Mif;Pgf;Ptprf;Ncor2;Tap2;Tgfb3;Coro1b;Ceacam1;Ceacam2;Rps3;Parva;Kctd2;Skap1;Sf3b3;H2-Q6;Chmp6;Kcnh5;Mb21d2;Vcp;Eno1b
GO:0019843	9.122362513262738e-4	0.9998737369289487	6	38	rRNA binding	MF	0.050958209836744886	5.06	Rps18;Rps4x;Rpl8;Rpl37;Rps9;Rcc1l
GO:0043022	9.418174736778492e-4	0.9997901266017374	9	78	ribosome binding	MF	0.051953006391754354	3.7	Eef2;Rack1;Eif6;Rpsa;Sec61g;Naa16;Eif3k;Gtpbp6;Nomo1
GO:0045182	9.871375588366281e-4	0.9999314126128563	4	15	translation regulator activity	MF	0.0531248542334883	8.54	Rack1;Rps14;Rps9;Rpl10
