## Supplementary material for "Transcriptomic Analysis of *Plac1* Ablation Reveals Broad Alterations in Signaling Pathways Essential for Prenatal Development and Overlap with a Preeclampsia-Associated Signature": Table_S10_E18.5_GO_DownReg_Terms_Stats_Genes.tsv

category	over_represented_pvalue	under_represented_pvalue	numDEInCat	numInCat	term	ontology	FDR	Fold_Enrichment	GeneName
GO:0005886	2.4316080836378134e-14	1	378	5155	plasma membrane	CC	1.453372151590321e-10	1.49	Abca1;Chrna4;Acvrl1;Adcy6;Add2;Adh7;Adk;Adora1;Ank;Ank3;Anxa3;Anxa6;Arf2;Arl4a;Atp1b3;Bmp2;Cacna1g;Ddr1;Casp4;Casp8;Cav1;Cav2;Cd34;Cd81;Cdh1;Cdh17;Cdo1;Clcn2;Cldn1;Cntn1;Cobl;Cpd;Cd55;Cd55b;Dag1;Dhh;Dio2;Dlk1;Ednra;Efnb1;Emp3;Eng;Epb41l3;Stom;Epha4;Epha7;Ephb3;Erbb2;F2rl1;F3;Fgfr4;Fhl1;Fzd1;Fzd6;Gas7;Gcgr;Arhgdig;Pdpn;Gpm6b;Hbegf;Hfe;Hsp90aa1;Sdc2;Il15ra;Itm2a;Itpr1;Ajuba;Kcnmb1;Kdr;Anpep;Large1;…
GO:0001525	3.81135299513475e-11	1	44	276	angiogenesis	BP	1.13902284259602e-7	3.24	Acvrl1;Bmp4;Casp8;Cav1;Ecm1;Ednra;Eng;Ephb3;Fgf18;Fgf9;Hand2;Hbegf;Kdr;Anpep;Meis1;Mmp14;Npr3;Nrp2;Pdgfa;Pdgfb;Pdgfrb;Ptprb;Sox17;Tal1;Tgfbi;Fmnl3;Amot;Apln;Hs6st1;Dll4;Emcn;Tmem100;Ecscr;Dab2ip;Epgn;Robo4;Adgra2;Rhoj;Jam3;Mcam;Arhgap24;Tspan12;Egfl7;Rtl1
GO:0005856	3.8629795908289153e-10	1	55	400	cytoskeleton	CC	7.696343004794808e-7	2.8	Actg2;Acta2;Add2;Cnn1;Dag1;Epb41l3;Epb41l4a;Stom;Msn;Nefm;Notch1;Ptpn13;Sorbs3;Sorbs1;Snta1;Tgfb1i1;Trip6;Tuba4a;Vim;Zfp185;Ptpn21;Add3;Nphp1;Ctnnal1;Dynll1;Htra2;Cfap298;Efcab2;Nexn;Rhobtb1;Kazn;Calcoco2;Lmod1;Krt23;Cdc42ep1;Arap3;Fnbp1l;Tns4;Plekhh3;Trib2;Fhod3;Epb41l5;Rab29;Mark1;Pkp4;Tnks1bp1;Cc2d2a;Arhgap24;Lrrc10;Akap5;Cdc42bpg;Kank4;Cdc42ep3;Sntg2;Frmpd1
GO:0005615	6.124733691500651e-10	1	136	1727	extracellular space	CC	9.151883318524847e-7	1.6	Aebp1;Agrp;Bgn;Bmp10;Bmp2;Bmp4;Bmp6;Serping1;Cck;Cd14;Col5a1;Col5a2;Cpd;Cpe;Ctsk;Dag1;Dcn;Defb1;Dhh;Dlk1;Ear1;Ecm1;Edn1;Eng;F3;Fabp3;Fgf18;Fgf9;Fstl1;Gas6;Gcnt1;Gpc4;Gpx3;Gzmc;Gzmd;Gzmf;Gzmg;Hbegf;Hfe;Hgf;Hpgd;Igfbp3;Igfbp5;Igfbp6;Lama1;Anpep;Lipg;Lrp8;Lum;Masp1;Matn2;Mgp;Mmp14;Mmp3;Mug1;Nog;Nppb;Orm1;Pdgfa;Pdgfb;Srgn;St14;Ptprg;S100a8;Cx3cl1;Sema3c;Sod1;Tgfbi;Tnfsf10;Vwf;Ccn4;Wnt2;Angptl2;Axl;Mm…
GO:0008543	4.606410981342056e-9	0.9999999991189457	24	105	fibroblast growth factor receptor signaling pathway	BP	5.506503687096294e-6	4.65	Ddr1;Epha4;Epha7;Ephb3;Erbb2;Ext1;Fgf18;Fgf9;Fgfr4;Ndst1;Kdr;Ltk;Nog;Ntrk2;Pdgfb;Pdgfrb;Axl;Ror2;Flrt3;Frs2;Fat4;Flrt1;Flrt2;Trim71
GO:0003151	4.765279270231144e-8	0.9999999928393454	17	65	outflow tract morphogenesis	BP	4.7470123663619246e-5	5.32	Bmp4;Fzd1;Gata4;Hand2;Hes1;Hey1;Mef2c;Nog;Notch1;Pitx2;Sema3c;Sox17;Tbx3;Heyl;Tbx20;Fzd2;Prickle1
GO:0005912	2.0748893047762269e-7	0.9999999411217423	29	169	adherens junction	CC	1.48094674590988e-4	3.49	Cdh1;Cdh17;Dag1;Epha4;Ajuba;Msn;Notch1;Cyth1;Sorbs1;Tgm1;Xirp1;Limd1;Tnk2;Nphp1;Pals1;Nexn;Mpp7;Tmem47;Ccdc85a;Epb41l5;Niban2;Pkp4;Tnks1bp1;Arhgap24;Wnk3;Frs2;Lmo7;Tmem204;Hmcn1
GO:0001568	2.350726927853961e-7	0.9999999568441242	18	80	blood vessel development	BP	1.48094674590988e-4	4.57	Ahr;Bmp4;Col5a1;Esx1;Gja4;Hey1;Large1;Mef2c;Pdgfb;Pdgfrb;Aldh1a2;Sphk1;Tbx3;Foxo1;Antxr1;Bmper;Npr2;Egfl7
GO:0030335	2.4222396728756197e-7	0.999999920359162	36	264	positive regulation of cell migration	BP	1.48094674590988e-4	2.77	Bmp2;Bmp4;Casp8;Cav1;Cldn1;Cpeb1;Edn1;Epha4;F2rl1;Pdpn;Hbegf;Hgf;Kdr;Mdk;Mmp14;Mmp3;Notch1;Pdgfa;Pdgfb;Pdgfrb;Pik3r1;Cx3cl1;Sema3b;Sema3c;Sema4b;Snai2;Sphk1;Trip6;Ror2;Pdgfc;Actn4;Cpne3;Mcam;Gpnmb;Sh3rf2;Smo
GO:0031410	2.4777425897772795e-7	0.9999999150290977	43	343	cytoplasmic vesicle	CC	1.48094674590988e-4	2.55	Adamts1;Add2;Ap2a2;Cav1;Cav2;Erbb2;Gbp2;Pdpn;Hfe;Il15ra;Mmp14;Gbp4;Notch1;Pdgfrb;Prss12;Rp2;Sod1;Tex264;Amot;Fam3c;Corin;Rab25;Ifitm3;Wls;Rhobtb1;Tecpr1;Slc39a4;Rusc1;Ankrd9;Calcoco2;Gpnmb;Dennd4a;Dennd3;Spred1;Sgk3;Adgrl4;Fnbp1l;Rin3;Marchf2;Sh3tc2;Gbp5;Gbp7;Flrt1
GO:0071773	3.090646126187956e-7	0.9999999712184874	11	32	cellular response to BMP stimulus	BP	1.6460627038976746e-4	6.99	Acvrl1;Bmp2;Bmp4;Bmp6;Ext1;Gata5;Nog;Heyl;Kcnd3;Tmem100;Adamts7
GO:0005515	3.304793783967224e-7	1	366	5510	protein binding	MF	1.6460627038976746e-4	1.35	Abca1;Chrna4;Acta2;Acvrl1;Adamts1;Adora1;Ahr;Ank3;Slc25a5;Ap2a2;Atp1b3;Bmp2;Bmp4;Bmp6;Cacna1g;Car8;Capn6;Casp4;Casp12;Casp8;Cav1;Cav2;Cck;Ccnd1;Cd81;Cdh1;Cdh17;Ift81;Cebpd;Clcn2;Cldn1;Cntn1;Cobl;Col5a1;Cpe;Cpeb1;Cys1;Cry2;Csrp2;Ctla2b;Pcyt1a;Dag1;Dhh;Dlk1;Dlx2;Dr1;Ecm1;Edn1;Ednra;Efnb1;Eng;Epb41l3;Stom;Epha4;Epha7;Erbb2;Fgfr4;Fhl1;Lpin1;Fstl1;Fzd6;Gata4;Gata5;Arhgdig;Pdpn;Grb10;Tle5;Gtf2i;Hand2;H…
GO:0062023	1.307639808016772e-6	0.9999995016539294	40	315	collagen-containing extracellular matrix	CC	5.705224196209625e-4	2.58	Adamts1;Anxa3;Anxa6;Bgn;Serping1;Col5a1;Col5a2;Dcn;Ecm1;F3;Gpc4;Hsp90aa1;Igfbp6;Lama1;Ltbp3;Lum;Mfap2;Matn2;Mgp;Muc1;Sema3c;Tgfbi;Thbs3;Vwf;Wnt2;Angptl2;Postn;Efemp2;Plxdc2;Loxl4;Zg16;Bmper;Prg4;Ltbp4;Lgalsl;Adamts2;Spon1;Ltbp1;Egfl7;Hmcn1
GO:0090090	1.3363416219999121e-6	0.999999645714274	23	139	negative regulation of canonical Wnt signaling pathway	BP	5.705224196209625e-4	3.36	Bmp2;Cav1;Cdh1;Egr1;Fzd1;Fzd6;Tle5;Mdk;Nog;Notch1;Snai2;Sox13;Sox17;Ror2;Limd1;Foxo1;Ubac2;Dab2ip;Amer1;Tbx18;Nkd1;Prickle1;Rbms3
GO:0001649	1.6789705830526698e-6	0.9999996162315102	19	109	osteoblast differentiation	BP	6.690138116603871e-4	3.54	Bmp2;Bmp4;Bmp6;Dhh;Dlk1;Fgf9;Hand2;Id4;Igfbp3;Igfbp5;Mef2c;Nog;Snai2;Ccn4;Gpnmb;Lgr4;Glis1;Tmem119;Smo
GO:0045746	2.2490917508002633e-6	0.9999997287538362	11	39	negative regulation of Notch signaling pathway	BP	8.020305978575345e-4	5.73	Dlk1;Dlx2;Hey1;Mmp14;Nfkbia;Dll4;Chac1;Tcim;Rian;Slc35c1;Gdpd5;Egfl7
GO:0003253	2.4719123455960632e-6	0.9999999645285476	5	7	cardiac neural crest cell migration involved in outflow tract morphogenesis	BP	8.020305978575345e-4	14.52	Edn1;Ednra;Folr1;Hand2;Pitx2
GO:0007411	2.518081101366459e-6	0.9999991785877046	29	193	axon guidance	BP	8.020305978575345e-4	3.05	Ank3;Cntn1;Dag1;Edn1;Ednra;Efnb1;Epha4;Epha7;Ephb3;Ext1;Lama1;Matn2;Mef2c;Neo1;Nog;Notch1;Notch3;Nrp2;Sema3b;Sema3c;Sema4b;Nexn;Flrt3;Lgr4;B4gat1;Ablim1;Prtg;Robo2;Flrt2
GO:0001570	2.5495367842217095e-6	0.9999994987250037	16	75	vasculogenesis	BP	8.020305978575345e-4	4.34	Cav1;Eng;Hey1;Hoxa13;Kdr;Ntrk2;Pitx2;Sox17;Amot;Hdac7;Tmem100;Myocd;Npr2;Smo;Itgb8;Egfl7
GO:0030148	4.689566364496635e-6	0.9999995428554155	9	30	sphingolipid biosynthetic process	BP	0.0014014769080298195	6.1	Sptlc2;Hacd1;Elovl1;Hacd3;Degs2;Kdsr;Elovl7;B3gnt5;Cers6
GO:0071711	5.739289136818358e-6	0.999999454028563	9	25	basement membrane organization	BP	0.0015862759772921893	7.32	Cav1;Cav2;Dag1;Ext1;Large1;Pmp22;Prickle1;Flrt2;Hmcn1
GO:0045603	5.8387270370467065e-6	0.9999997834396562	6	11	positive regulation of endothelial cell differentiation	BP	0.0015862759772921893	11.09	Acvrl1;Bmp4;Bmp6;Notch1;Tmem100;Atoh8
GO:0009986	6.3774154919430015e-6	0.9999967205105649	73	814	cell surface	CC	0.0016572961911018836	1.82	Abca1;Acvrl1;Ank3;Bgn;Bmp10;Bmp2;Cav1;Cav2;Cd14;Cd34;Cdh1;Cdh17;Cd55;Cd55b;Dag1;Efnb1;Eng;Epha4;F3;Fzd1;Fzd6;Gpc4;Hbegf;Hsp90aa1;Sdc2;Il15ra;Kdr;Lipg;Lrp8;Msn;Muc1;Neo1;Notch1;Notch3;Ntrk2;Pdgfa;Pdgfb;Pdgfrb;Pmp22;Sirpa;Ptprk;Cx3cl1;Sdc4;Trpc4;Axl;Ror1;Ror2;Amot;Corin;Vamp5;Pdgfc;Ramp3;Scube2;Gprc5b;Ifitm3;Nradd;Gpihbp1;Antxr1;Ace2;Ulbp1;Adgra2;Jam3;Fam234a;Adamts7;Sulf1;Tnfrsf26;Robo2;Islr2;Itgb…
GO:0007507	7.270620894289758e-6	0.999997060334423	38	304	heart development	BP	0.0018106875452154117	2.54	Acvrl1;Bmp10;Bmp2;Bmp4;Casp8;Dag1;Edn1;Ednra;Eng;Erbb2;Gata4;Gata5;Hand2;Ndst1;Id1;Id3;Large1;Mef2c;Nfatc1;Notch1;Nrp2;Kat2b;Pdgfb;Pitx2;Aldh1a2;Sema3c;Sox17;Ttn;Popdc1;Popdc2;Flrt3;Nfatc4;Popdc3;Prickle1;Nrg1;Myocd;Adap2;Cc2d2a
GO:0031032	8.620543292740252e-6	0.9999989672641078	10	31	actomyosin structure organization	BP	0.0019905585994264177	6.56	Cnn1;Epb41l3;Epb41l4a;Myh11;Lurap1;Myh14;Cnn3;Limch1;Epb41l5;Cdc42bpg
GO:0003198	8.658946559325224e-6	0.9999996323799288	6	12	epithelial to mesenchymal transition involved in endocardial cushion formation	BP	0.0019905585994264177	10.17	Eng;Hey1;Notch1;Snai2;Heyl;Tmem100
GO:0045668	9.3687635420162e-6	0.9999983328220491	13	60	negative regulation of osteoblast differentiation	BP	0.0020739666552085493	4.41	Ahr;Dlk1;Hand2;Id1;Id3;Igfbp5;Nfatc1;Nog;Notch1;Limd1;Hdac7;Bambi;Rorb
GO:0031012	1.0397556362531284e-5	0.9999960951031096	32	244	extracellular matrix	CC	0.002158368661283702	2.67	Adamts1;Bgn;Col5a1;Dcn;Dmp1;Lama1;Ltbp3;Lum;Matn2;Mgp;Mmp14;Mmp3;Tgfbi;Vwf;Ccn4;Mmp23;Postn;Efemp2;Ccdc80;Gfod2;Bmper;Hapln2;Crispld2;Spon2;Ltbp4;Adamts7;Adamts2;Lrrc3b;Spon1;Ltbp1;Olfml2b;Ecm2
GO:0005509	1.04722588551493e-5	0.9999947848224897	63	633	calcium ion binding	MF	0.002158368661283702	2.02	Anxa3;Anxa6;S100g;Casq2;Cdh1;Cdh17;Dag1;Dhh;Dlk1;Fkbp10;Fstl1;Galnt3;Gas6;Itpr1;Lrp8;Ltbp3;Masp1;Matn2;Mgp;Myl4;Myl3;Notch1;Notch3;Rasgrp1;S100a8;Slc8a1;Sptan1;Stim1;Thbs3;Ttn;Adgre5;Itgb1bp2;Pla2g2e;Dll4;Scube2;Efemp2;Actn4;S100a14;S100a16;Efcab2;Plscr3;Cd248;Pcdh18;Cabcoco1;Capn9;Aoc1;Fam20c;Nkd1;Ehd4;Myl9;Pls3;Ltbp4;Calr4;Adgrl4;Pamr1;Lpcat1;Cracr2b;Sulf1;Rab11fip4;Ltbp1;Fat4;Egfl7;Hmcn1
GO:0050679	1.2097721089527978e-5	0.9999972398215413	16	91	positive regulation of epithelial cell proliferation	BP	0.002410269298403624	3.57	Bmp4;Bmp6;Erbb2;Fgf9;Hlx;Id1;Kdr;Nog;Notch1;Wnt2;Dab2ip;Epgn;Tbx18;Esrp2;Hrh3;Smo
GO:0060412	1.302839826643148e-5	0.9999980697511593	11	42	ventricular septum morphogenesis	BP	0.00247747501477411	5.32	Fzd1;Hes1;Hey1;Nfatc1;Nog;Notch1;Pitx2;Tbx3;Heyl;Fzd2;Robo2
GO:0035790	1.3571959655670186e-5	0.9999975631562744	13	50	platelet-derived growth factor receptor-alpha signaling pathway	BP	0.00247747501477411	5.29	Ddr1;Epha4;Epha7;Ephb3;Erbb2;Fgfr4;Kdr;Ltk;Ntrk2;Pdgfa;Pdgfrb;Axl;Ror2
GO:0045892	1.3678547011468233e-5	0.9999933423305465	57	592	negative regulation of DNA-templated transcription	BP	0.00247747501477411	1.96	Ahr;Ahrr;Bmp2;Bmp4;Cebpd;Cys1;Cry2;Esx1;Fzd1;Gas6;Tle5;Hes1;Hey1;Id1;Id3;Id4;Notch1;Pdgfb;Ptprk;Sox13;Sox5;Sox7;Tbx3;Thra;Nr1h3;Zhx1;Limd1;Sall2;Dnmt3l;Atp8b1;Heyl;Patz1;Hdac7;Tbx20;Zfp318;Zbtb32;Bhlhe22;Dab2ip;Zfp219;Prdm16;Atoh8;Foxn3;Zbtb4;Glis2;Trps1;Prickle1;Zfta;Ppargc1b;Nrg1;Cipc;Zfp503;Rorb;Niban2;Tshz3;Smo;Eid2;Tceal7
GO:0055009	1.8410119213881e-5	0.9999995037433745	5	8	atrial cardiac muscle tissue morphogenesis	BP	0.0031602865160539396	12.71	Bmp10;Eng;Nog;Pitx2;Wnt2
GO:0005021	1.8505944129477645e-5	0.9999965627668079	13	51	vascular endothelial growth factor receptor activity	MF	0.0031602865160539396	5.18	Ddr1;Epha4;Epha7;Ephb3;Erbb2;Fgfr4;Kdr;Ltk;Nrp2;Ntrk2;Pdgfrb;Axl;Ror2
GO:0008217	2.0911577227540465e-5	0.99999530304173	15	81	regulation of blood pressure	BP	0.0034719026969169263	3.76	Acta2;Acvrl1;Edn1;Ednra;Ext1;Npr1;Npr3;P2rx1;P2rx4;Scnn1a;Sod1;Corin;Gucy1a1;Wnk4;Uts2b
GO:0003203	2.2957228238976832e-5	0.9999982573572878	7	18	endocardial cushion morphogenesis	BP	0.0036514315268704896	7.91	Acvrl1;Bmp2;Eng;Hey1;Notch1;Heyl;Tbx20
GO:0003180	2.3214722774147334e-5	0.999997240489063	9	29	aortic valve morphogenesis	BP	0.0036514315268704896	6.31	Bmp4;Gata4;Gata5;Hey1;Nfatc1;Notch1;Dll4;Tbx20;Robo2
GO:0016477	2.421637204268498e-5	0.9999898698578937	36	302	cell migration	BP	0.0037113142486955926	2.42	Cdh1;Cdh17;Col5a1;Eng;Ephb3;Fgfr4;Pdpn;Gpc4;Hbegf;Hes1;Sdc2;Igfbp6;Kdr;Mdk;Mmp14;Pdgfb;St14;Sirpa;Ptprk;Sdc4;Fmnl3;Axl;Limd1;Lima1;Rras2;Sh3d21;Bambi;Lurap1;Cd248;Rasgef1a;Spef1;Jam3;Prickle1;Or51e2;Spata13;Itgb8
GO:0007266	2.5602674042890808e-5	0.9999949413905915	13	63	Rho protein signal transduction	BP	0.0038256795688589593	4.2	Ednra;Arhgdig;Pdpn;Rtkn;Ctnnal1;Hacd3;Nradd;Rhoj;Eps8l2;Cdc42ep1;Cdc42ep3;Plekhg5;Arhgap32
GO:0001958	2.7880784386539615e-5	0.9999959806182264	10	38	endochondral ossification	BP	0.0039993338491298835	5.35	Bmp4;Bmp6;Ext1;Fgf18;Galnt3;Mef2c;Mmp14;Sik3;Npr2;Tmem119
GO:0061626	2.8695247003598323e-5	0.9999984094520993	6	13	pharyngeal arch artery morphogenesis	BP	0.0039993338491298835	9.38	Bmp4;Edn1;Ednra;Folr1;Hes1;Nog
GO:0051897	2.9391590942117536e-5	0.999989589203051	26	202	positive regulation of phosphatidylinositol 3-kinase/protein kinase B signal transduction	BP	0.0039993338491298835	2.62	Ddr1;Dcn;Eng;Erbb2;F2rl1;Gas6;Hbegf;Hgf;Igfbp5;Kdr;Ltk;Ntrk2;P2rx4;Pdgfa;Pdgfb;Pdgfrb;Cx3cl1;Axl;Nox4;Pdgfc;Ramp3;Tmem100;Serpina12;Prr5l;C1qtnf3;Nrg1
GO:0010628	2.9441306568799546e-5	0.9999854269917346	53	547	positive regulation of gene expression	BP	0.0039993338491298835	1.97	Actg2;Acta2;Ank3;Bmp10;Bmp2;Bmp4;Bmp6;Cav1;Cntn1;Egr1;Eng;Erbb2;F3;Fgf9;Fgfr4;Gas6;Gata4;Gata5;Gcgr;Hand2;Hes1;Hfe;Id1;Id3;Id4;Blnk;Mef2c;Msn;Nfatc1;Nog;Notch1;Ntrk2;Pdgfb;Pik3r1;Pmp22;Aldh1a2;Sox17;Ttn;Vim;Dll4;Ramp3;Rgcc;Tcf23;Rims2;Slc2a10;Rbms3;Nrg1;Myocd;Mark1;Tmem119;Smo;Itgb8;Rnf207
GO:0005925	3.929197384773655e-5	0.9999855600386878	27	199	focal adhesion	CC	0.005155355367913883	2.76	Cav1;Cav2;Dag1;Ajuba;Msn;Sorbs3;Sorbs1;Sdc4;Tgfb1i1;Trip6;Xirp1;Zfp185;Limd1;Nox4;Actn4;Lima1;Nexn;Cpne3;Flrt3;Tns4;Lims2;Epb41l5;Arhgap24;Stard8;Itgb8;Flrt1;Flrt2
GO:0019934	4.132926505908654e-5	0.9999955135710338	8	25	cGMP-mediated signaling	BP	0.005155355367913883	6.51	Irag1;Nppb;Npr1;Prkg1;Gucy1b1;Pde3a;Gucy1a1;Npr2
GO:0048012	4.34453119032941e-5	0.999991086675833	13	56	hepatocyte growth factor receptor signaling pathway	BP	0.005155355367913883	4.72	Ddr1;Epha4;Epha7;Ephb3;Erbb2;Fgfr4;Hgf;Kdr;Ltk;Ntrk2;Pdgfrb;Axl;Ror2
GO:0000122	4.389384977160384e-5	0.999974641248052	80	969	negative regulation of transcription by RNA polymerase II	BP	0.005155355367913883	1.68	Aebp1;Ahr;Ahrr;Bmp2;Bmp4;Bmp6;Cav1;Ccnd1;Cry2;Crym;Dlx2;Dr1;Edn1;Egr1;Eng;Esx1;Fgf9;Lpin1;Gata4;Gata5;Tle5;Hes1;Hey1;Hipk2;Mnx1;Id1;Id3;Id4;Ajuba;Klf2;Mef2c;Gbp4;Ndn;Nfatc1;Nog;Notch1;Notch3;Kat2b;Pitx2;Pkia;Sorbs3;Snai2;Sox13;Tal1;Tbx3;Zfp354a;Tcf21;Thra;Nr1h3;Zhx1;Zeb2;Amot;Sall2;Dll4;Heyl;Patz1;Hdac7;Foxo1;Tbx20;Zbtb32;Sap30;Dab2ip;Tcf23;Zfp219;Prdm16;Isx;Trim29;Nfatc4;Magec2;Zbtb4;Tbx18;Glis2…
GO:0031547	4.4172061014260454e-5	0.9999909454699238	13	55	brain-derived neurotrophic factor receptor signaling pathway	BP	0.005155355367913883	4.81	Ddr1;Epha4;Epha7;Ephb3;Erbb2;Fgfr4;Kdr;Ltk;Ntrk2;Pdgfrb;Axl;Ror2;Nfatc4
GO:0045165	4.61585551047645e-5	0.9999894492944806	14	81	cell fate commitment	BP	0.005155355367913883	3.51	Bmp2;Bmp4;Ext1;Gata4;Gata5;Hes1;Kdr;Mef2c;Sox13;Sox5;Tal1;Tgfb1i1;Wnt2;Ror2
GO:0030513	4.7262396661849975e-5	0.9999926678085589	10	40	positive regulation of BMP signaling pathway	BP	0.005155355367913883	5.08	Acvrl1;Bmp4;Eng;Gata4;Hes1;Kdr;Neo1;Notch1;Tbx20;Sulf1
GO:0030509	4.739785340341886e-5	0.9999884526796164	15	88	BMP signaling pathway	BP	0.005155355367913883	3.47	Acvrl1;Bmp10;Bmp2;Bmp4;Bmp6;Egr1;Ext1;Hes1;Hfe;Id1;Nog;Ror2;Tmem100;Bmper;Chrdl1
GO:0055007	4.887592477172558e-5	0.9999923550416393	10	41	cardiac muscle cell differentiation	BP	0.005155355367913883	4.96	Bmp2;Bmp4;Gata4;Hand2;Mef2c;Pitx2;Tbx3;Nox4;Nrg1;Myocd
GO:0003208	4.9446898530662574e-5	0.9999981382902778	5	9	cardiac ventricle morphogenesis	BP	0.005155355367913883	11.29	Eng;Hey1;Notch1;Dll4;Heyl
GO:0060317	5.019399485911959e-5	0.9999967966006329	6	14	cardiac epithelial to mesenchymal transition	BP	0.005155355367913883	8.71	Bmp2;Hey1;Notch1;Tbx3;Wnt2;Heyl
GO:0048662	5.078898308489939e-5	0.999991879466332	10	46	negative regulation of smooth muscle cell proliferation	BP	0.005155355367913883	4.42	Bmp2;Cav1;Igfbp3;Igfbp5;Nppb;Npr1;Npr3;Pik3r1;Ace2;Trib1
GO:0030054	5.2244469669890114e-5	0.9999808498484333	26	196	cell junction	CC	0.005155355367913883	2.7	Cdh1;Cdh17;Cldn1;Doc2a;Epb41l3;Pdpn;Kdr;Cldn11;P2rx4;Ptprk;Ptprr;Sptan1;Sptbn1;Popdc1;Amot;Actn4;Tspan1;Kdf1;Cpne3;Flrt3;Samd4;Pcdh1;Mpp7;Crb3;Pkp4;Hmcn1
GO:0005004	5.951472651598761e-5	0.999988422152897	12	49	GPI-linked ephrin receptor activity	MF	0.005155355367913883	4.98	Ddr1;Epha4;Epha7;Ephb3;Erbb2;Fgfr4;Kdr;Ltk;Ntrk2;Pdgfrb;Axl;Ror2
GO:0005008	5.951472651598761e-5	0.999988422152897	12	49	hepatocyte growth factor receptor activity	MF	0.005155355367913883	4.98	Ddr1;Epha4;Epha7;Ephb3;Erbb2;Fgfr4;Kdr;Ltk;Ntrk2;Pdgfrb;Axl;Ror2
GO:0005010	5.951472651598761e-5	0.999988422152897	12	49	insulin-like growth factor receptor activity	MF	0.005155355367913883	4.98	Ddr1;Epha4;Epha7;Ephb3;Erbb2;Fgfr4;Kdr;Ltk;Ntrk2;Pdgfrb;Axl;Ror2
GO:0005011	5.951472651598761e-5	0.999988422152897	12	49	macrophage colony-stimulating factor receptor activity	MF	0.005155355367913883	4.98	Ddr1;Epha4;Epha7;Ephb3;Erbb2;Fgfr4;Kdr;Ltk;Ntrk2;Pdgfrb;Axl;Ror2
GO:0005018	5.951472651598761e-5	0.999988422152897	12	49	platelet-derived growth factor alpha-receptor activity	MF	0.005155355367913883	4.98	Ddr1;Epha4;Epha7;Ephb3;Erbb2;Fgfr4;Kdr;Ltk;Ntrk2;Pdgfrb;Axl;Ror2
GO:0005019	5.951472651598761e-5	0.999988422152897	12	49	platelet-derived growth factor beta-receptor activity	MF	0.005155355367913883	4.98	Ddr1;Epha4;Epha7;Ephb3;Erbb2;Fgfr4;Kdr;Ltk;Ntrk2;Pdgfrb;Axl;Ror2
GO:0005020	5.951472651598761e-5	0.999988422152897	12	49	stem cell factor receptor activity	MF	0.005155355367913883	4.98	Ddr1;Epha4;Epha7;Ephb3;Erbb2;Fgfr4;Kdr;Ltk;Ntrk2;Pdgfrb;Axl;Ror2
GO:0008288	5.951472651598761e-5	0.999988422152897	12	49	boss receptor activity	MF	0.005155355367913883	4.98	Ddr1;Epha4;Epha7;Ephb3;Erbb2;Fgfr4;Kdr;Ltk;Ntrk2;Pdgfrb;Axl;Ror2
GO:0036323	5.951472651598761e-5	0.999988422152897	12	49	vascular endothelial growth factor receptor-1 signaling pathway	BP	0.005155355367913883	4.98	Ddr1;Epha4;Epha7;Ephb3;Erbb2;Fgfr4;Kdr;Ltk;Ntrk2;Pdgfrb;Axl;Ror2
GO:0036332	5.951472651598761e-5	0.999988422152897	12	49	placental growth factor receptor activity	MF	0.005155355367913883	4.98	Ddr1;Epha4;Epha7;Ephb3;Erbb2;Fgfr4;Kdr;Ltk;Ntrk2;Pdgfrb;Axl;Ror2
GO:0038062	5.951472651598761e-5	0.999988422152897	12	49	protein tyrosine kinase collagen receptor activity	MF	0.005155355367913883	4.98	Ddr1;Epha4;Epha7;Ephb3;Erbb2;Fgfr4;Kdr;Ltk;Ntrk2;Pdgfrb;Axl;Ror2
GO:0060175	5.951472651598761e-5	0.999988422152897	12	49	brain-derived neurotrophic factor receptor activity	MF	0.005155355367913883	4.98	Ddr1;Epha4;Epha7;Ephb3;Erbb2;Fgfr4;Kdr;Ltk;Ntrk2;Pdgfrb;Axl;Ror2
GO:0042482	6.284250613007691e-5	0.9999988016231018	4	6	positive regulation of odontogenesis	BP	0.005365852273420996	13.55	Bmp2;Cd34;Edn1;Ednra
GO:0002062	7.072413393161395e-5	0.9999843658524481	13	69	chondrocyte differentiation	BP	0.005905097100745253	3.83	Bmp2;Bmp4;Ext1;Fgf18;Fgf9;Ltbp3;Mef2c;Sox5;Tgfbi;Ror2;Trps1;Adamts7;Npr2
GO:0005007	7.113384494791003e-5	0.9999858486471725	12	50	fibroblast growth factor receptor activity	MF	0.005905097100745253	4.88	Ddr1;Epha4;Epha7;Ephb3;Erbb2;Fgfr4;Kdr;Ltk;Ntrk2;Pdgfrb;Axl;Ror2
GO:0005923	7.334738491774377e-5	0.9999766282325828	20	146	bicellular tight junction	CC	0.005958120339793198	2.79	Ank3;Ccnd1;Cldn1;Cldn11;Pmp22;Cyth1;Popdc1;Amot;Nphp1;Pals1;Pard6b;Wnk4;Clmp;Mpp7;Aoc1;Jam3;Usp53;Synpo;Crb3;Wnk3
GO:0005005	7.37662548343143e-5	0.9999852668823146	12	50	transmembrane-ephrin receptor activity	MF	0.005958120339793198	4.88	Ddr1;Epha4;Epha7;Ephb3;Erbb2;Fgfr4;Kdr;Ltk;Ntrk2;Pdgfrb;Axl;Ror2
GO:0010629	7.49806621823722e-5	0.9999674956493257	34	316	negative regulation of gene expression	BP	0.005975458904853848	2.19	Acvrl1;Bmp2;Bmp4;Cd34;Edn1;Eng;Fgfr4;Aff2;Gata4;Gata5;Tle5;Hand2;Hes1;Hey1;Id1;Id3;Kdr;Mef2c;Nog;Notch1;Pdgfb;Pmp22;Apln;Dll4;Heyl;Atoh8;C1qtnf3;Prkaa2;Slc2a10;Rbms3;Zfp503;Mark1;Smo;Itgb8
GO:0097084	8.109833632287611e-5	0.9999963133557569	5	10	vascular associated smooth muscle cell development	BP	0.006377957318445138	10.17	Ednra;Eng;Hes1;Efemp2;Nfatc4
GO:0038145	8.464770508137851e-5	0.9999827885591258	12	51	macrophage colony-stimulating factor signaling pathway	BP	0.006440438420463864	4.78	Ddr1;Epha4;Epha7;Ephb3;Erbb2;Fgfr4;Kdr;Ltk;Ntrk2;Pdgfrb;Axl;Ror2
GO:0016055	8.57720954125422e-5	0.9999689120529486	24	190	Wnt signaling pathway	BP	0.006440438420463864	2.57	Ccnd1;Cpe;Fgf9;Fzd1;Gpc4;Tle5;Krt6a;Pitx2;Sox17;Tgfb1i1;Ccn4;Wnt2;Ror1;Porcn;Fzd2;Wls;Ubac2;Zbed3;Amer1;Nkd1;Prickle1;Lgr4;Prkaa2;Mark1
GO:0005006	8.678469192919069e-5	0.999982305946775	12	51	epidermal growth factor receptor activity	MF	0.006440438420463864	4.78	Ddr1;Epha4;Epha7;Ephb3;Erbb2;Fgfr4;Kdr;Ltk;Ntrk2;Pdgfrb;Axl;Ror2
GO:0038109	8.709897598409489e-5	0.9999822348561468	12	51	Kit signaling pathway	BP	0.006440438420463864	4.78	Ddr1;Epha4;Epha7;Ephb3;Erbb2;Fgfr4;Kdr;Ltk;Ntrk2;Pdgfrb;Axl;Ror2
GO:0048306	8.72804939028899e-5	0.9999786004709985	14	90	calcium-dependent protein binding	MF	0.006440438420463864	3.16	Anxa3;Anxa6;S100g;Casq2;Cplx2;Lrp8;Masp1;Mgp;S100a8;S100a14;S100a16;Spaca9;Plscr3;Cpne3
GO:0060931	9.00618971288794e-5	0.9999981107694189	4	6	sinoatrial node cell development	BP	0.006564633648040392	13.55	Tbx3;Popdc1;Popdc2;Tbx18
GO:0005911	1.1027104218765826e-4	0.9999557796767545	28	226	cell-cell junction	CC	0.007940843604284742	2.52	Cdh1;Cldn1;Dag1;Epb41l3;Fgfr4;Ajuba;Lama1;Pik3r1;Ptprk;Trpc4;Pacsin2;Add3;Nphp1;Ctnnal1;Actn4;Flrt3;Pcdh1;Mpp7;Jam3;Usp53;Kirrel1;Tmem47;Lims2;Pkp4;Plekhg5;Frs2;Flrt1;Flrt2
GO:0048009	1.1292485152550736e-4	0.9999704213905293	15	81	insulin-like growth factor receptor signaling pathway	BP	0.008035140923428065	3.76	Ddr1;Epha4;Epha7;Ephb3;Erbb2;Fgfr4;Grb10;Igfbp5;Kdr;Ltk;Ntrk2;Pdgfrb;Pik3r1;Axl;Ror2
GO:0035791	1.2390058659483068e-4	0.9999735909042822	12	53	platelet-derived growth factor receptor-beta signaling pathway	BP	0.008712397718556504	4.6	Ddr1;Epha4;Epha7;Ephb3;Erbb2;Fgfr4;Kdr;Ltk;Ntrk2;Pdgfrb;Axl;Ror2
GO:0035793	1.2699503197118335e-4	1	3	3	positive regulation of metanephric mesenchymal cell migration by platelet-derived growth factor receptor-beta signaling pathway	BP	0.008826154721997242	20.33	Pdgfa;Pdgfb;Pdgfrb
GO:0005009	1.3049043483775386e-4	0.9999718905871406	12	55	insulin receptor activity	MF	0.00896484286235925	4.44	Ddr1;Epha4;Epha7;Ephb3;Erbb2;Fgfr4;Kdr;Ltk;Ntrk2;Pdgfrb;Axl;Ror2
GO:0060045	1.4468083864652872e-4	0.9999803110827281	8	30	positive regulation of cardiac muscle cell proliferation	BP	0.009826788324889797	5.42	Bmp10;Fgf9;Gata4;Mef2c;Notch1;Wnt2;Tbx20;Nrg1
GO:0050919	1.5157081973080254e-4	0.999975906605313	9	35	negative chemotaxis	BP	0.0101790875228203	5.23	Epha7;Nrp2;Pdgfa;Sema3b;Sema3c;Sema4b;Flrt3;Lgr4;Flrt2
GO:0071363	1.552631220991036e-4	0.9999652505204867	12	65	cellular response to growth factor stimulus	BP	0.01031119645318158	3.75	Acvrl1;Bmp2;Bmp4;Erbb2;Gas6;Lrp8;Mef2c;Pdgfb;Sphk1;Htra2;Cpne3;Ehd4
GO:0070374	1.5910104870077842e-4	0.9999381859591114	25	222	positive regulation of ERK1 and ERK2 cascade	BP	0.010449966682247831	2.29	Acta2;Bmp2;Bmp4;Ednra;F2rl1;Fgf18;Fgfr4;Gas6;Hand2;Kdr;Notch1;Pdgfa;Pdgfb;Pdgfrb;Rasgrp1;Nox4;Pdgfc;Ramp3;Cysltr2;Bmper;Dennd2b;C1qtnf3;Gpnmb;Cavin3;Nrg1
GO:0048565	1.6330032603162123e-4	0.9999735275519506	9	37	digestive tract development	BP	0.010501673746336777	4.95	Cobl;Pdgfa;Pdgfc;Clmp;Lgr4;Myocd;Npr2;Smo;Fat4
GO:0048715	1.6444968298912155e-4	0.99998560382686	6	18	negative regulation of oligodendrocyte differentiation	BP	0.010501673746336777	6.78	Bmp4;Dlx2;Hes1;Id4;Notch1;Tmem98
GO:0017147	1.6515933280168262e-4	0.9999770740025673	8	30	Wnt-protein binding	MF	0.010501673746336777	5.42	Fzd1;Fzd6;Ror1;Ror2;Reck;Porcn;Fzd2;Wls
GO:0030324	1.7219434590541615e-4	0.9999454147885122	18	126	lung development	BP	0.010813412001326631	2.9	Bmp4;Clcn2;Fgf18;Fgf9;Fgfr4;Pdpn;Hes1;Hsd11b1;Kdr;Mgp;Mmp14;Notch1;Pitx2;Aldh1a2;Stk40;Crispld2;Adamts2;Tshz3
GO:0003207	1.736803667604746e-4	1	3	3	cardiac chamber formation	BP	0.010813412001326631	20.33	Ednra;Notch1;Tbx20
GO:0005576	2.0294072498437392e-4	0.9998722213429584	90	1273	extracellular region	CC	0.012504914569397967	1.44	Adamts1;Agrp;Ank;Bgn;Bmp2;Bmp4;Casp4;Cck;Cd34;Cpe;Cry2;Dag1;Dcn;Dhh;Dmp1;Fgf18;Fgf9;Folr1;Fstl1;Hbegf;Hgf;Il15ra;Kdr;Lama1;Cnmd;Ltbp3;Lum;Mfap2;Mdk;Mgp;Mmp3;Nog;Notch1;Nppb;Pdgfb;Rln1;Cx3cl1;Sema3b;Sod1;Sdc4;Thbs3;Vwf;Wnt2;Adam23;Adgre5;Pla2g2e;Fam3c;Apln;Tmprss2;Corin;Pdgfc;Plac1;Tulp2;Rnase4;Plbd1;Gpx7;Loxl4;Fibin;Wfdc1;Ccdc80;Dipk2a;Ace2;Dhrs13;Gfod2;Bmper;Hapln2;Prss8;Crispld2;C1qtnf3;Chrdl1;…
GO:0035050	2.173022169162756e-4	0.9999681896904107	8	32	embryonic heart tube development	BP	0.013150084002781686	5.08	Edn1;Ednra;Gata4;Mef2c;Slc8a1;Sox17;Tbx3;Tbx20
GO:0001725	2.178113294755541e-4	0.9999354546416508	16	102	stress fiber	CC	0.013150084002781686	3.19	Acta2;Myh11;Sorbs1;Trip6;Xirp1;Ror1;Amot;Nox4;Actn4;Lima1;Spef1;Myh14;Limch1;Myl9;Synpo;Ablim1
GO:0001503	2.2882782829884154e-4	0.9999347544622054	15	101	ossification	BP	0.01367703929742176	3.02	Bmp6;Col5a2;Dlk1;Dmp1;Ecm1;Ext1;Fgf18;Gpm6b;Mgp;Mmp14;Thra;Chrdl1;Adamts7;Ppargc1b;Smo
GO:0048471	2.3234205537021673e-4	0.9998622501437099	70	840	perinuclear region of cytoplasm	CC	0.013749588761859262	1.69	Aatk;Abca1;Anxa6;Cacna1g;Capn6;Cav1;Cav2;Cd34;Cdh1;Cobl;Cpd;Cpeb1;Stom;Erbb2;Galnt3;Gbp2;Hfe;Hsp90aa1;Itpr1;Gbp4;Irag1;Msn;Nfatc1;Nppb;Ntrk2;P2rx4;Pde4b;Pik3r1;Pmp22;Aldh1a2;Cx3cl1;Sgk1;Thbs3;Vim;Apln;Nox4;Vamp5;Tamalin;Nupr1;Actn4;Scel;Ifitm3;S100a14;Gdpd1;Tspan1;S100a16;Tmem100;Eml1;Sync;Plekhf1;Cmya5;Calcoco2;Ehd4;Slc2a10;Kirrel1;Bspry;Hmgcll1;Rab29;Pkp4;Ppp1r16b;Gbp5;Tmem184a;Akap5;Pkn3;Ankrd…
GO:0032825	2.3589359988130553e-4	0.9999849911867602	5	12	positive regulation of natural killer cell differentiation	BP	0.01379105318694876	8.47	Gas6;Il15ra;Rasgrp1;Axl;Tox
GO:0008201	2.3765743320323276e-4	0.9999141232774593	21	172	heparin binding	MF	0.01379105318694876	2.48	Adamts1;Bmp4;Col5a1;Fgf9;Fgfr4;Fstl1;Hbegf;Lipg;Mdk;Nrp2;Thbs3;Ccn4;Postn;Efemp2;Ccdc80;Aoc1;Crispld2;Gpnmb;Lgr4;Tmem184a;Ecm2
GO:2000573	2.4055278717667876e-4	0.9999704833071832	7	25	positive regulation of DNA biosynthetic process	BP	0.01382484623995201	5.69	Fgfr4;Hgf;Nfatc1;Pdgfb;Pdgfrb;Nox4;Rgcc
GO:0060087	2.4866824884910935e-4	0.9999917379684842	4	7	relaxation of vascular associated smooth muscle	BP	0.014155144032105967	11.62	Irag1;Prkg1;Sod1;Gucy1a1
GO:0007155	2.5437483811793874e-4	0.9998693286058349	44	445	cell adhesion	BP	0.014335724417767422	2.01	Bmp10;Cldn1;Cntn1;Col5a1;Eng;Epha4;Ext1;Folr1;Pdpn;Hes1;Lama1;Neo1;Cldn11;Pmp22;Ptprk;Cx3cl1;Tgfbi;Thbs3;Trip6;Vwf;Ccn4;Adam23;Adgre5;Postn;Pcdh7;Ctnnal1;Pcdh18;Hapln2;Pcdh1;Jam3;Mcam;Gpnmb;Pcdhb7;Pcdhb17;Spon2;Amigo2;Lyve1;Pcdh17;Spon1;Sulf1;Siglecg;Egfl7;Scarf1;Flrt1
GO:0001618	2.578753045623977e-4	0.9999542319026883	9	45	virus receptor activity	MF	0.014335724417767422	4.07	Cd81;Cldn1;Cd55;Cd55b;Dag1;Slc20a2;Axl;Ace2;Dppa1
GO:0060391	2.600137912485203e-4	0.9999543578988104	9	41	positive regulation of SMAD protein signal transduction	BP	0.014335724417767422	4.46	Acvrl1;Bmp10;Bmp2;Bmp4;Bmp6;Eng;Hfe;Atoh8;Bmper
GO:0043410	2.6143449247727104e-4	0.9998971497560628	24	214	positive regulation of MAPK cascade	BP	0.014335724417767422	2.28	Adora1;Bmp2;Cav2;Cd81;Erbb2;Fgf18;Fgf9;Hgf;Ndst1;Igfbp3;Igfbp6;Kdr;Mef2c;Ntrk2;Pdgfa;Pdgfb;Cx3cl1;Sorbs3;Sod1;Dab2ip;Epgn;Nkd1;Madd;Frs2
GO:0043433	2.669923328165269e-4	0.9999358351432215	12	73	negative regulation of DNA-binding transcription factor activity	BP	0.01444437514713274	3.34	Cys1;Fzd6;Hand2;Hes1;Id1;Id3;Ndn;Heyl;Nupr1;Glis2;Trib1;Trib2
GO:0003272	2.6824922893286504e-4	0.9999824389435823	5	12	endocardial cushion formation	BP	0.01444437514713274	8.47	Bmp2;Nog;Tbx3;Tbx20;Robo2
GO:0001937	2.7306967768794116e-4	0.9999580103637602	8	35	negative regulation of endothelial cell proliferation	BP	0.014572655924471647	4.65	Acvrl1;Cav1;Cav2;Eng;Cnmd;Rgcc;Atoh8;Sulf1
GO:0016323	2.8169676409864125e-4	0.9998702515714388	33	307	basolateral plasma membrane	CC	0.01490001379661574	2.19	Abca1;Adora1;Ank3;Atp1b3;Ddr1;S100g;Cav1;Cd81;Cdh1;Cdh17;Clcn2;Cldn1;Dag1;Erbb2;Folr1;Pdpn;Hpgd;Hsp90aa1;Msn;Pdgfb;St14;Slc8a1;Trpc4;Slc40a1;Slc43a3;Gpihbp1;Spef1;Lpo;Slco4a1;Orai1;Abca8a;Slc16a5;Akap5
GO:0001569	2.9622002053337993e-4	0.9999470515303329	9	41	branching involved in blood vessel morphogenesis	BP	0.015530763708140454	4.46	Ahr;Edn1;Ednra;Eng;Kdr;Pitx2;Dll4;Tbx20;Nfatc4
GO:0046513	3.165795166951745e-4	0.9999500036814696	8	36	ceramide biosynthetic process	BP	0.016453876272061373	4.52	P2rx1;Sptlc2;Aloxe3;Elovl1;Degs2;Sgms2;Sptssa;Cers6
GO:0038084	3.2185544249491545e-4	0.9999224968936835	12	60	vascular endothelial growth factor signaling pathway	BP	0.016583879136138877	4.07	Ddr1;Epha4;Epha7;Ephb3;Erbb2;Fgfr4;Kdr;Ltk;Nrp2;Ntrk2;Axl;Ror2
GO:0010718	3.2803012235010893e-4	0.999932693403846	10	52	positive regulation of epithelial to mesenchymal transition	BP	0.01675757300244958	3.91	Bmp2;Bmp4;Pdpn;Mdk;Notch1;Tgfb1i1;Tbx20;Rgcc;Bambi;Myocd
GO:0007219	3.3907688802722836e-4	0.9998898029194583	17	128	Notch signaling pathway	BP	0.016986554073642142	2.7	Bmp2;Cntn1;Dlx2;Hes1;Hey1;Nfkbia;Notch1;Notch3;Snai2;Xirp1;Dll4;Pgam2;Heyl;Tmem100;Chac1;Gdpd5;Fat4
GO:0003094	3.4037483797156546e-4	0.9999657789598189	6	18	glomerular filtration	BP	0.016986554073642142	6.78	Cd34;Edn1;Ednra;Mcam;Kirrel1;Sulf1
GO:0060675	3.443696469833346e-4	0.999996029330659	3	4	ureteric bud morphogenesis	BP	0.016986554073642142	15.25	Hes1;Hey1;Tacstd2
GO:0038063	3.4634252633593927e-4	0.9999160585674398	12	59	collagen-activated tyrosine kinase receptor signaling pathway	BP	0.016986554073642142	4.14	Ddr1;Epha4;Epha7;Ephb3;Erbb2;Fgfr4;Kdr;Ltk;Ntrk2;Pdgfrb;Axl;Ror2
GO:0007009	3.467223685769352e-4	0.9999551474563113	7	24	plasma membrane organization	BP	0.016986554073642142	5.93	Ank3;Large1;Sptbn1;Pals1;Baiap2l1;Baiap2l2;Fat4
GO:0014031	3.522058520519178e-4	0.9999856491086334	4	8	mesenchymal cell development	BP	0.017114913639953763	10.17	Hey1;Notch1;Heyl;Tbx20
GO:0006182	3.61301677080187e-4	0.9999747236356032	5	12	cGMP biosynthetic process	BP	0.01735647266330203	8.47	Nppb;Npr1;Gucy1b1;Gucy1a1;Npr2
GO:0005104	3.629846215346752e-4	0.9999611481215739	6	22	fibroblast growth factor receptor binding	MF	0.01735647266330203	5.54	Fgf18;Fgf9;Flrt3;Frs2;Flrt1;Flrt2
GO:0060716	3.7725122887816685e-4	0.9999492727557578	7	27	labyrinthine layer blood vessel development	BP	0.017895480912736534	5.27	Esx1;Hes1;Hey1;Nfe2;Wnt2;Hs6st1;Llgl2
GO:0001974	3.8153207267776655e-4	0.9999203437865135	10	51	blood vessel remodeling	BP	0.017956040932244177	3.99	Acvrl1;Ahr;Ednra;Ext1;Mef2c;Npr3;Sema3c;Axl;Dll4;Npr2
GO:0050431	3.848011436886109e-4	0.9999488760418224	7	25	transforming growth factor beta binding	MF	0.01796595803869152	5.69	Acvrl1;Eng;Ltbp3;Chrdl1;Ltbp4;Ltbp1;Wfikkn2
GO:0001938	3.877544900437018e-4	0.9999023740032212	12	77	positive regulation of endothelial cell proliferation	BP	0.01796595803869152	3.17	Acvrl1;Bmp4;Bmp6;Cav1;Cav2;Ecm1;F3;Nr4a1;Kdr;Pdgfb;Wnt2;Egfl7
GO:0061629	3.997705454162359e-4	0.9998416487036252	23	199	RNA polymerase II-specific DNA-binding transcription factor binding	MF	0.01834474930578747	2.35	Ahr;Cd34;Lpin1;Gata4;Gtf2i;Hand2;Hes1;Hey1;Hipk2;Id4;Mef2c;Nfatc1;Pitx2;Sox17;Tal1;Tbx3;Tead3;Tbx20;Tcf23;Tbx18;Trib1;Myocd;Trib2
GO:0072011	4.020682882814386e-4	0.999995106233412	3	4	glomerular endothelium development	BP	0.01834474930578747	15.25	Cd34;Edn1;Ednra
GO:0060348	4.104206098755991e-4	0.9998824171221415	14	92	bone development	BP	0.018484259446367123	3.09	Bgn;Bmp2;Bmp4;Bmp6;Eng;Large1;Mmp14;Pdgfa;Ccn4;Pdgfc;Amer1;Pls3;Npr2;Sulf1
GO:0071560	4.171829000916559e-4	0.9998946722755259	12	72	cellular response to transforming growth factor beta stimulus	BP	0.018484259446367123	3.39	Acta2;Acvrl1;Cav1;Cldn1;Ctsk;Edn1;Mef2c;Sox5;Wnt2;Postn;Pde3a;Epb41l5
GO:0001501	4.173296306364734e-4	0.9998676722798672	16	114	skeletal system development	BP	0.018484259446367123	2.85	Bmp4;Col5a2;Edn1;Tle5;Hoxd10;Ltbp3;Mmp14;Nog;Npr3;Tbx3;Ror2;Hapln2;Fam20c;Trps1;Usp1;Wfikkn2;Dnm3os
GO:0005525	4.1749623979581087e-4	0.9998022303176516	33	362	GTP binding	MF	0.018484259446367123	1.85	Anxa6;Arf2;Arl4a;Gbp2;Hsp90aa1;Irgm1;Gbp4;Npr1;Septin4;Rp2;Rtkn;Tuba4a;Rab25;Gucy1b1;Iigp1;Gucy1a1;Rras2;Rab32;Tubb6;Rasl11a;Rhobtb1;Rasl12;Rhoj;Ehd4;Gm266;Rab7b;Rab29;Gbp5;Gbp7;Npr2;Rerg;Rab42;Gimap5
GO:0003184	4.225516789944269e-4	0.9999557089559644	6	18	pulmonary valve morphogenesis	BP	0.01857052489227713	6.78	Bmp4;Hey1;Nfatc1;Notch1;Heyl;Robo2
GO:0060842	4.3131866904590443e-4	0.9999946195686759	3	4	arterial endothelial cell differentiation	BP	0.018595789212679396	15.25	Hey1;Notch1;Tmem100
GO:0003129	4.321476466058907e-4	0.9999813903363486	4	8	heart induction	BP	0.018595789212679396	10.17	Bmp2;Bmp4;Gata5;Robo2
GO:0008347	4.3246021424835806e-4	0.9999674174309294	5	13	glial cell migration	BP	0.018595789212679396	7.82	Tspo;Epha4;Matn2;Ndn;Ptprb
GO:0005201	4.388107666416112e-4	0.9998745474141449	14	82	extracellular matrix structural constituent	MF	0.018734085372977927	3.47	Col5a1;Ecm1;Igfbp6;Lama1;Mfap2;Matn2;Tgfbi;Vwf;Postn;Bmper;Ltbp4;Spon1;Ltbp1;Hmcn1
GO:0045446	4.4915878210763035e-4	0.9999649279657997	5	14	endothelial cell differentiation	BP	0.019034268477716495	7.26	Fstl1;Fzd1;Hoxb5;Kdr;Fzd2
GO:0016324	4.5221116343244813e-4	0.9997588320083611	45	481	apical plasma membrane	CC	0.019034268477716495	1.9	Anxa6;Atp1b3;S100g;Cav1;Cd34;Cd81;Cldn1;Ctsk;Cd55;Cd55b;Erbb2;Folr1;Fzd6;Pdpn;Hsp90aa1;Msn;Muc1;Notch1;Pdgfrb;Scnn1a;Slc20a2;Slc26a4;Slc22a4;Nox4;Atp8b1;Pals1;Slc6a14;Pard6b;Gpihbp1;Ace2;Spef1;Slc39a4;Tmem114;Ano1;Prkaa2;Nherf4;Nrg1;Gabrp;Crb3;Trpm6;Slc9a2;Slc39a10;Slc5a2;Slc5a6;Lmo7
GO:0035912	4.600389968623691e-4	0.999979850338154	4	8	dorsal aorta morphogenesis	BP	0.019228343246478184	10.17	Acvrl1;Eng;Hey1;Dll4
GO:0003779	4.6860510631682885e-4	0.9997775073858391	33	312	actin binding	MF	0.019450366114275596	2.15	Add2;Cnn1;Dag1;Epb41l3;Gbp2;Msn;Scnn1a;Snta1;Sntb2;Sptan1;Sptbn1;Tnni2;Fmnl3;Xirp1;Add3;Baiap2l1;Cap2;Nexn;Spef1;Cnn3;Rusc1;Limch1;Lmod1;Eps8l2;Synpo;Mical1;Tns4;Fhod3;Ablim1;Fhdc1;Lrrc10;Akap5;Sntg2
GO:0003104	4.756765184946775e-4	0.9999938590849413	3	4	positive regulation of glomerular filtration	BP	0.019474954631462267	15.25	F2rl1;Gas6;Pdgfb
GO:0003219	4.7571413354416777e-4	0.9999938584289587	3	4	cardiac right ventricle formation	BP	0.019474954631462267	15.25	Hand2;Notch1;Smarcd3
GO:0007173	4.912168250462483e-4	0.9998500621978512	15	93	epidermal growth factor receptor signaling pathway	BP	0.019876203758607276	3.28	Ddr1;Epha4;Epha7;Ephb3;Fgfr4;Hbegf;Kdr;Ltk;Ntrk2;Pdgfrb;Axl;Ror2;Epgn;Prickle1;Npr2
GO:0051146	4.921663303118415e-4	0.9999441463097088	6	22	striated muscle cell differentiation	BP	0.019876203758607276	5.54	Igfbp5;Pmp22;Popdc1;Popdc2;Mtln;Popdc3
GO:1902287	4.969450344884875e-4	0.999993485260244	3	4	semaphorin-plexin signaling pathway involved in axon guidance	BP	0.01993449980629322	15.25	Edn1;Ednra;Mef2c
GO:0042305	5.128158365238631e-4	0.9999932025618047	3	4	specification of segmental identity, mandibular segment	BP	0.020434001699354196	15.25	Bmp4;Ednra;Nog
GO:0051145	5.236994958268234e-4	0.9999411434245096	6	20	smooth muscle cell differentiation	BP	0.020729482692429954	6.1	Bmp4;Mef2c;Tbx3;Tbx18;Myocd;Tmem204
GO:0048709	5.43340006865636e-4	0.9998802323129783	10	55	oligodendrocyte differentiation	BP	0.021320000865255952	3.7	Dlx2;Erbb2;Id4;Notch1;Ntrk2;Sox5;Trpc4;Bok;Tspan2;Nrg1
GO:0048013	5.457520716721032e-4	0.999849353125932	13	74	ephrin receptor signaling pathway	BP	0.021320000865255952	3.57	Ddr1;Efnb1;Epha4;Epha7;Ephb3;Erbb2;Fgfr4;Kdr;Ltk;Ntrk2;Pdgfrb;Axl;Ror2
GO:0044194	5.582887585342218e-4	0.9999523039977037	5	16	cytolytic granule	CC	0.021668129284149636	6.35	Gzmc;Gzmd;Gzmf;Gzmg;Srgn
GO:0030949	5.64795486738444e-4	0.9999535699056357	5	14	positive regulation of vascular endothelial growth factor receptor signaling pathway	BP	0.02177924273700439	7.26	Bmp4;Fgf18;Fgf9;Grb10;Kdr
GO:0001947	5.702077315408304e-4	0.9998615651246179	11	64	heart looping	BP	0.021846997509099634	3.49	Eng;Folr1;Gata4;Hand2;Mef2c;Notch1;Aldh1a2;Sox17;Tbx3;Tbx20;Smo
GO:0003007	6.42210434665873e-4	0.9998102361895388	14	76	heart morphogenesis	BP	0.024448992152853014	3.75	Bmp4;Col5a1;Dag1;Gata4;Hand2;Aldh1a2;Slc8a1;Tbx3;Ttn;Xirp1;Smarcd3;Smo;Fat4;Flrt2
GO:0060425	6.655448205174525e-4	0.9998995448074224	7	30	lung morphogenesis	BP	0.025044967042260197	4.74	Bmp4;Gata4;Hipk2;Id1;Nog;Tcf21;Stk40
GO:0030501	6.662455679637563e-4	0.9998645259510729	9	46	positive regulation of bone mineralization	BP	0.025044967042260197	3.98	Bmp2;Bmp4;Bmp6;Gpm6b;Mef2c;Slc20a2;Slc8a1;Fam20c;Tmem119
GO:0005518	6.751627713543156e-4	0.9998198120605691	12	72	collagen binding	MF	0.025221549277404654	3.39	Aebp1;Ddr1;Ctsk;Dcn;Lum;Pdgfa;Pdgfb;Srgn;Tgfbi;Vwf;Antxr1;Ecm2
GO:0048706	6.90085183013072e-4	0.9998412415358207	10	62	embryonic skeletal system development	BP	0.025618876638938703	3.28	Bmp4;Dlk1;Dlx2;Ednra;Fgf9;Hand2;Hoxa9;Hoxb5;Nog;Sulf1
GO:0031526	7.080067655107199e-4	0.9997971829774042	13	82	brush border membrane	CC	0.02612195331763934	3.22	Folr1;Hsp90aa1;Anpep;Slc20a2;Slc26a4;Atp8b1;Slc6a14;Lima1;Ace2;Slc28a3;Trpm6;Slc5a2;Slc5a6
GO:0045121	7.125252314049185e-4	0.9996922079500968	25	235	membrane raft	CC	0.02612738225832637	2.16	Abca1;Slc25a5;Cav1;Cav2;Cd14;Cd55;Cd55b;Dag1;Efnb1;Stom;Pdpn;Gpm6b;Kdr;P2rx1;Cavin1;Cavin2;Sorbs1;Trpc4;Gprc5b;Prss8;Orai1;Baalc;Kirrel1;Akap5;Sulf1
GO:0005161	7.169096621708594e-4	0.9999378007890927	5	14	platelet-derived growth factor receptor binding	MF	0.026127860065824553	7.26	Pdgfa;Pdgfb;Pdgfrb;Pik3r1;Pdgfc
GO:0003197	7.229829602224848e-4	0.9999371537259015	5	14	endocardial cushion development	BP	0.02618951001969571	7.26	Bmp4;Gata4;Nfatc1;Notch1;Tmem100
GO:0051015	7.358016054512435e-4	0.9996717563331048	27	221	actin filament binding	MF	0.02646956999735716	2.48	Add2;Cnn1;Gas7;Ajuba;Marcks;Myh11;Myl4;Neb;Sptan1;Sptbn1;Ttn;Fmnl3;Xirp1;Add3;Ctnnal1;Actn4;Lima1;Nexn;Antxr1;Itprid2;Myh14;Cnn3;Eps8l2;Pls3;Fhod3;Ablim1;Iqgap2
GO:0007179	7.395713885826746e-4	0.9997741070333944	14	96	transforming growth factor beta receptor signaling pathway	BP	0.02646956999735716	2.96	Acvrl1;Bmp2;Cav2;Eng;Hipk2;Hpgd;Ltbp3;Ptprk;Bambi;Ltbp4;Zfyve9;Ltbp1;Wfikkn2;Itgb8
GO:0090190	7.779990985270699e-4	0.9999026131388363	6	23	positive regulation of branching involved in ureteric bud morphogenesis	BP	0.027679170308906525	5.3	Bmp4;Hoxb7;Nog;Pax8;Lgr4;Smo
GO:1904706	7.96152442219177e-4	0.999873754678551	7	34	negative regulation of vascular associated smooth muscle cell proliferation	BP	0.028157415071858115	4.19	Cav1;Cnn1;Mef2c;Prkg1;Apln;Efemp2;Myocd
GO:0071944	8.178565886871585e-4	0.9997468641842915	14	100	cell periphery	CC	0.028754875474018508	2.85	Actg2;Cd34;Cdh1;Ednra;Kdr;Msn;Notch1;Pde4b;Slc8a1;Nox4;Pank1;Synpo;Orai1;Lyve1
GO:0003273	8.317066397146055e-4	0.9999869238906517	3	4	cell migration involved in endocardial cushion formation	BP	0.028828630657900107	15.25	Eng;Notch1;Snai2
GO:0014002	8.349673389527882e-4	0.9999233223553955	5	15	astrocyte development	BP	0.028828630657900107	6.78	S100a8;Vim;Ror1;Ror2;Tspan2
GO:0045840	8.39094862505452e-4	0.9998662755323164	7	33	positive regulation of mitotic nuclear division	BP	0.028828630657900107	4.31	Edn1;Hoxa13;Pdgfb;Pdgfrb;Sphk1;Rgcc;Epgn
GO:0042060	8.392474041282615e-4	0.9997697287594937	12	74	wound healing	BP	0.028828630657900107	3.3	Eng;Erbb2;Ext1;Fkbp10;Gata4;Krt6a;Nfatc1;Nog;Cx3cl1;Sdc4;Nrg1;Npr2
GO:0043034	8.662290237405987e-4	0.9998925863952718	6	20	costamere	CC	0.02951040287664877	6.1	Ank3;Dag1;Sdc4;Smpx;Cmya5;Ahnak2
GO:0010667	8.689695342630389e-4	0.999837284160013	8	40	negative regulation of cardiac muscle cell apoptotic process	BP	0.02951040287664877	4.07	Gata4;Hand2;Mdk;Notch1;Pax8;Nupr1;Nrg1;Myocd
GO:0035313	8.908911328915209e-4	0.9999169707316141	5	15	wound healing, spreading of epidermal cells	BP	0.030083933905608026	6.78	Acvrl1;Col5a1;Hbegf;Ajuba;Arhgap24
GO:0061042	9.275149873667454e-4	0.9999470969486042	4	9	vascular wound healing	BP	0.031144702693769875	9.04	Cd34;Kdr;Mcam;Npr2
GO:0003181	9.351173399536866e-4	0.9999118810615649	5	15	atrioventricular valve morphogenesis	BP	0.031224560563704942	6.78	Bmp2;Gata4;Hey1;Notch1;Heyl
GO:0016941	9.721003225549849e-4	0.9999838456509452	3	4	natriuretic peptide receptor activity	MF	0.03227913126617303	15.25	Npr1;Npr3;Npr2
GO:0048745	9.801639966231556e-4	0.9998740361508073	6	21	smooth muscle tissue development	BP	0.03236707297136243	5.81	Bmp4;Eng;Pdgfrb;Npr2;Tshz3;Smo
GO:1903537	0.0010299854818475354	0.9999744518873503	3	5	meiotic cell cycle process involved in oocyte maturation	BP	0.03382540233517978	12.2	Edn1;Ednra;Npr2
GO:0008286	0.0010374840921038124	0.9996269185291352	17	126	insulin receptor signaling pathway	BP	0.033885477696745825	2.74	Ddr1;Cav2;Epha4;Epha7;Ephb3;Erbb2;Fgfr4;Grb10;Kdr;Ltk;Ntrk2;Pdgfrb;Pik3r1;Sorbs1;Axl;Ror2;Foxo1
GO:0010467	0.0010483081434117668	0.9994888184124399	31	313	gene expression	BP	0.034052922680283315	2.01	Ank;Bmp2;Bmp4;Cntn1;Edn1;Ednra;Ext1;Galnt3;Grb10;Hipk2;Large1;Mef2c;Nfatc1;Nfe2;Notch1;Pdgfb;Sod1;Sox17;Fam3c;Nox4;Pals1;Foxo1;Actn4;Wnk4;Tmem98;Prickle1;Flvcr2;Akap5;Smo;Rtl1;Wdr72
GO:0085029	0.0011131568648248779	0.9998908376328336	5	15	extracellular matrix assembly	BP	0.03596399233004484	6.78	Fkbp10;Gas6;Gpm6b;Hapln2;Prickle1
GO:0060070	0.0012192590402480238	0.9996044458466635	14	108	canonical Wnt signaling pathway	BP	0.0391801681911959	2.64	Cav1;Cdh1;Edn1;Ednra;Ext1;Fgf9;Fzd1;Fzd6;Wnt2;Reck;Foxo1;Fzd2;Adgra2;Tmem98
GO:0045944	0.0012868105754434145	0.9991356850992718	91	1248	positive regulation of transcription by RNA polymerase II	BP	0.04112976903435983	1.48	Acvrl1;Ahr;Aire;Bmp2;Bmp4;Bmp6;Cd81;Cebpd;Cys1;Dcn;Dlx2;Edn1;Egr1;Eng;F2rl1;Lpin1;Gata4;Gata5;Gtf2i;Hand2;Hes1;Hey1;Hipk2;Nr4a1;Hoxa13;Hoxa9;Hoxb5;Hoxb7;Hoxd10;Id4;Klf2;Lum;Mef2c;Meis1;Muc1;Ndn;Nfatc1;Nfkbia;Nog;Notch1;Notch3;Npas2;Pax8;Kat2b;Pik3r1;Pitx2;Cx3cl1;Cavin2;Sox17;Sox7;Tal1;Tbx3;Tcf21;Tead3;Thra;Nr1h3;Wnt2;Zbtb17;Zeb2;Sall2;Slc40a1;Plagl2;Heyl;Arid3b;Foxo1;Tbx20;Bhlhe22;Actn4;Rgcc;Ssbp…
GO:0003149	0.0012995747437829085	0.9999143520573404	4	10	membranous septum morphogenesis	BP	0.041316799168034275	8.13	Bmp4;Fzd1;Nog;Fzd2
GO:0061484	0.00133405228757525	0.999771480737949	7	31	hematopoietic stem cell homeostasis	BP	0.04218852128485327	4.59	Ext1;Fstl1;Septin4;Emcn;Myct1;Glis2;Gprasp2
GO:0001935	0.0013799182698915164	0.999759100688907	7	34	endothelial cell proliferation	BP	0.04336626689049871	4.19	Cav1;Cav2;Cd34;Mmp14;Nppb;Pdgfb;Zeb2
GO:0042470	0.0013858050821624985	0.9995668513517183	13	98	melanosome	CC	0.04336626689049871	2.7	Anxa6;Atp1b3;Stom;Hsp90aa1;Mmp14;Myh11;Slc1a5;Slc1a4;Bace2;Rab32;Ctns;Rab29;Sytl1
GO:0090263	0.0013966574399488349	0.9995197332837816	15	115	positive regulation of canonical Wnt signaling pathway	BP	0.043396350134453865	2.65	Fgf9;Thra;Zeb2;Ror2;Reck;Gprc5b;Scel;Bambi;Wls;Plekha4;Zbed3;Amer1;Adgra2;Lgr4;Spin4
GO:0010524	0.0014012875315291275	0.9998500927101083	5	17	positive regulation of calcium ion transport into cytosol	BP	0.043396350134453865	5.98	Bmp4;Cav1;P2rx4;Akap5;Gimap5
GO:0097492	0.0014390125038856736	0.9999598073544645	3	5	sympathetic neuron axon guidance	BP	0.04433493678208593	12.2	Edn1;Ednra;Mef2c
GO:0051017	0.0014879991559393823	0.9996964993178862	8	40	actin filament bundle assembly	BP	0.04560908182076764	4.07	Add2;Gas7;Marcks;Actn4;Lima1;Baiap2l1;Pls3;Baiap2l2
GO:0061036	0.0014977308018254967	0.99983729812673106	5	17	positive regulation of cartilage development	BP	0.04567314797199487	5.98	Bmp10;Bmp2;Bmp4;Mdk;Sox5
GO:0038135	0.0015283365622831284	0.9999563858908386	3	5	ERBB2-ERBB4 signaling pathway	BP	0.046341689849322666	12.2	Erbb2;Hbegf;Nrg1
GO:0033574	0.0015364727479884699	0.9997237318027471	7	37	response to testosterone	BP	0.046341689849322666	3.85	Tspo;Defb1;Edn1;Hoxa13;Hoxa9;Tbxa2r;Aard
GO:0097241	0.0015466332034945963	0.9999556759115467	3	5	hematopoietic stem cell migration to bone marrow	BP	0.046341689849322666	12.2	Ext1;Gas6;Jam3
GO:2001214	0.0015506672193181417	0.9998884634706602	4	11	positive regulation of vasculogenesis	BP	0.046341689849322666	7.39	Cd34;Kdr;Tmem100;Rin2
GO:0045499	0.0015775274700741645	0.9997244944997934	7	29	chemorepellent activity	MF	0.046909859147429255	4.91	Epha7;Sema3b;Sema3c;Sema4b;Flrt3;Nrg1;Flrt2
GO:2000491	0.0015913752371825693	0.9998890567412366	4	10	positive regulation of hepatic stellate cell activation	BP	0.04708737521109018	8.13	Acta2;Pdgfb;Pdgfrb;Smo
GO:0010596	0.0016164962584688553	0.9997625602156833	6	25	negative regulation of endothelial cell migration	BP	0.047595064713637183	4.88	Acvrl1;Bmp10;Dcn;Dll4;Patz1;Dab2ip
GO:0060956	0.0016605763336371387	0.9999511864997814	3	5	endocardial cell differentiation	BP	0.0485515204424453	12.2	Notch1;Sox17;Nrg1
GO:1905222	0.0016652269852269177	0.9999510008160909	3	5	atrioventricular canal morphogenesis	BP	0.0485515204424453	12.2	Bmp2;Eng;Tbx3
GO:0001764	0.00168215487128956	0.9993428492136449	18	149	neuron migration	BP	0.04880698866843544	2.46	Cck;Gas6;Mnx1;Hsp90aa1;Large1;Matn2;Mef2c;Ndn;Neo1;Nrp2;Ntrk2;Pitx2;Septin4;Prkg1;Axl;Filip1;Nrg1;Mark1
GO:0005085	0.0016958430207112169	0.9992356810800797	24	206	guanyl-nucleotide exchange factor activity	MF	0.04896644316324127	2.37	Cyth1;Rasgrp1;Rasgef1a;Dennd2d;Arhgef10l;Rin2;Dennd2b;Eps8l2;Plekhg2;Dennd4a;Dennd3;Arhgef28;Arhgef17;Rin3;Rapgef5;Spata13;Madd;Iqsec1;Arhgef9;Ralgps1;Arhgef40;Plekhg5;Dennd2c;Arhgef15
GO:0070026	0.0018202880061565113	0.9999447035241615	3	5	nitric oxide binding	MF	0.05129036113301005	12.2	Gucy1b1;Gucy1a1;Thap4
GO:0072659	0.0018278144422504835	0.9992576538643861	19	168	protein localization to plasma membrane	BP	0.05129036113301005	2.3	Ank3;Atp1b3;Cd81;Cdh1;Epb41l3;Gas6;Large1;Sptbn1;Ramp3;Pals1;Plekhf1;Mrap;Ehd4;Nherf4;Crb3;Tmem150a;Wnk3;Wdr72;Efr3b
GO:0045916	0.0018576946387037264	0.9999326864809777	3	6	negative regulation of complement activation	BP	0.051643910955963594	10.17	Cd55;Cd55b;Masp1
GO:0042761	0.0018910761694719976	0.9998483021715829	4	13	very long-chain fatty acid biosynthetic process	BP	0.051989489656557794	6.26	Hacd1;Elovl1;Hacd3;Elovl7
GO:0007519	0.0018918240705742733	0.9994589930531238	11	75	skeletal muscle tissue development	BP	0.051989489656557794	2.98	Cav1;Hlx;Hoxd10;Mef2c;Meg3;Pitx2;Popdc1;Vamp5;Popdc2;Myh14;Popdc3;Rtl1
GO:2000563	0.0019102894955458428	0.9998499707525738	4	12	positive regulation of CD4-positive, alpha-beta T cell proliferation	BP	0.051989489656557794	6.78	Cd81;Cd55;Cd55b;Irgm1
GO:0050673	0.0019147561467209744	0.9994134294607099	12	87	epithelial cell proliferation	BP	0.051989489656557794	2.8	Bmp4;Fgf9;Hgf;Hlx;Kdr;Nog;Notch1;Wnt2;Rian;Tbx18;Esrp2;Lgr4;Smo
GO:0015111	0.001923670189153608	0.9999403937229981	3	5	iodide transmembrane transporter activity	MF	0.051989489656557794	12.2	Slc26a4;Ano1;Slc5a6
GO:0039706	0.0019270692891943603	0.999848283809473	4	12	co-receptor binding	MF	0.051989489656557794	6.78	Bmp2;Bmp4;Hfe;Neo1
GO:0045019	0.0019310133350771007	0.9997718820992417	5	19	negative regulation of nitric oxide biosynthetic process	BP	0.051989489656557794	5.35	Tspo;Cav1;Sirpa;Dynll1;Gimap5
GO:0021895	0.001953174820591703	0.9997713220971363	5	18	cerebral cortex neuron differentiation	BP	0.05218789037641765	5.65	Hprt1;Elavl4;Id4;Gdpd5;Tox
GO:2001244	0.0019645767667214272	0.9996287723771949	7	39	positive regulation of intrinsic apoptotic signaling pathway	BP	0.05218789037641765	3.65	Cav1;Septin4;S100a8;Bok;Plagl2;Nupr1;Plekhf1
GO:0072050	0.001995936224286482	0.9999258002848826	3	6	S-shaped body morphogenesis	BP	0.05278633102902788	10.17	Hes1;Hey1;Pax8
GO:0060426	0.0020290279203731246	0.9998379441868188	4	12	lung vasculature development	BP	0.05331368438786891	6.78	Bmp2;Bmp4;Id1;Tcf21
GO:0008285	0.0020337159177570875	0.9989263486840031	34	386	negative regulation of cell population proliferation	BP	0.05331368438786891	1.79	Acvrl1;Adora1;Bmp2;Bmp4;Ddr1;Cav1;Cpeb1;Pdpn;Igfbp3;Nfe2;Notch1;Kat2b;Pmp22;Ptprk;Aldh1a2;Sox7;Xirp1;Zbtb17;Nox4;Dll4;Nupr1;Ifitm3;Rgcc;Ddah1;Dab2ip;Dhcr24;Tent5b;Adarb1;Myocd;Zfp503;Niban2;Rerg;Kank2;Spin4
GO:0005901	0.0020561840112872606	0.9993288664489242	13	95	caveola	CC	0.05332340836168488	2.78	Atp1b3;Cav1;Cav2;Lrp8;Cavin1;Cavin2;Trpc4;Popdc1;Pacsin2;Kcnd3;Cavin3;Spred1;Smo
GO:0019228	0.0020619770429891712	0.9995000470466727	9	51	neuronal action potential	BP	0.05332340836168488	3.59	Chrna4;Ank3;P2rx1;P2rx4;Pmp22;Sod1;Myh14;Kcnmb2;Npr2
GO:0048505	0.0020680555154063904	0.9999221375747839	3	6	regulation of timing of cell differentiation	BP	0.05332340836168488	10.17	Fgf9;Hes1;Gdpd5
GO:0001934	0.0020697725848939086	0.9990654348148956	23	227	positive regulation of protein phosphorylation	BP	0.05332340836168488	2.06	Bmp2;Bmp4;Ccnd1;Ednra;Eng;Epha7;Erbb2;Fzd1;Gas6;Hipk2;Hsp90aa1;Irgm1;Kdr;Pik3r1;Rasgrp1;Sphk1;Gprc5b;Prr5l;Limch1;Gpnmb;Dok7;Tmem119;Akap5
GO:0003222	0.002101221373782821	0.9997530762445209	5	17	ventricular trabecula myocardium morphogenesis	BP	0.05353593240062731	5.98	Eng;Hey1;Notch1;Dll4;Nrg1
GO:1905710	0.0021016399689319965	0.99993277548196	3	5	positive regulation of membrane permeability	BP	0.05353593240062731	12.2	Erbb2;Jam3;Nrg1
GO:0030539	0.0021048927746607693	0.9997492283415261	5	18	male genitalia development	BP	0.05353593240062731	5.65	Bmp6;Hoxa13;Tbx3;Dhcr24;Lgr4
GO:0005539	0.0021376020661929137	0.9996657016769016	6	26	glycosaminoglycan binding	MF	0.054018413842048835	4.69	Bgn;Dcn;Eng;Ccdc80;Crispld2;Sulf1
GO:0090188	0.002143238151754715	0.999930959668202	3	5	negative regulation of pancreatic juice secretion	BP	0.054018413842048835	12.2	Nr1h3;Wnk4;Wnk3
GO:0045766	0.0022029335209194038	0.9991416987011085	17	149	positive regulation of angiogenesis	BP	0.054699657622525155	2.32	Acvrl1;Anxa3;Cd34;Ecm1;Eng;F3;Fgf18;Gata4;Hgf;Hipk2;Kdr;Sphk1;Stim1;Tbxa2r;Ddah1;Cysltr2;Itgb8
GO:0014912	0.002205557551786609	0.9997312640476428	5	19	negative regulation of smooth muscle cell migration	BP	0.054699657622525155	5.35	Cav1;Igfbp3;Igfbp5;Trib1;Egfl7
GO:0045669	0.0022215966891218964	0.9993501273327915	11	77	positive regulation of osteoblast differentiation	BP	0.05486976616066767	2.9	Bmp2;Bmp4;Bmp6;Cebpd;Fzd1;Hey1;Mef2c;Ccn4;Scube2;Fam20c;Tmem119
