## Supplementary material for "Transcriptomic Analysis of *Plac1* Ablation Reveals Broad Alterations in Signaling Pathways Essential for Prenatal Development and Overlap with a Preeclampsia-Associated Signature": Table_S11_E18.5_GO_UpReg_Terms_Stats_Genes.tsv

category	over_represented_pvalue	under_represented_pvalue	numDEInCat	numInCat	term	ontology	FDR	Fold_Enrichment	GeneName
GO:0002181	3.2189377104011156e-70	1	66	88	cytoplasmic translation	BP	1.6954144920682676e-66	16.56	Rplp0;Rpsa;Rps2;Rpl10a;Rpl18;Rpl19;Rpl21;Rpl22;Rpl27;Rpl28;Rpl29;Rpl30;Rpl32;Rpl37a;Rpl36a;Rpl6;Rpl7;Rps12;Rps14;Rps15;Rps17;Rps18;Rps19;Rps29;Rps3a1;Rps4x;Rps5;Rps6;Rps7;Rpl13a;Uba52;Rpl8;Rps3;Rpl7a;Rps11;Rpl3;Rps26;Rps28;Rpl36;Rplp1;Rpl35a;Rpl23;Rps23;Rpl15;Rps21;Rpl35;Rpl11;Rps10;Rpl14;Rpl39;Rpl37;Rps20;Rpl22l1;Rps13;Rpl39l;Rpl24;Rpl34;Rps25;Rpl18a;Rps9;Rps27a;Rpl31;Rpl23a;Rpl13;Rpl17;Rplp1rt;…
GO:0022626	3.1726662537997848e-62	1	66	104	cytosolic ribosome	CC	8.355216579381734e-59	14.01	Rplp0;Eef1a1;Rpsa;Rps2;Ppargc1a;Rpl10a;Rpl18;Rpl19;Rpl21;Rpl22;Rpl27;Rpl28;Rpl29;Rpl30;Rpl32;Rpl37a;Rpl36a;Rpl6;Rpl7;Rps12;Rps14;Rps15;Rps17;Rps18;Rps19;Rps3a1;Rps4x;Rps5;Rps6;Rps7;Rpl13a;Uba52;Rpl8;Rps3;Rpl7a;Rps11;Rpl3;Rpl36;Rplp1;Rps27;Rpl35a;Rpl23;Rps23;Rpl15;Rps21;Rpl36al;Rpl35;Rpl11;Rps10;Rpl14;Rpl39;Rpl37;Rps20;Rps13;Rpl24;Rpl34;Rps25;Rpl18a;Rps9;Rps27a;Rpl10;Rpl31;Rpl23a;Rpl13;Rpl17;Rplp1…
GO:0005840	4.2701923872140656e-61	1	66	107	ribosome	CC	7.497034434485494e-58	13.62	Calr;Eef1a1;Eef2;Rpsa;Rps2;Rpl10a;Rpl21;Rpl22;Rpl27;Rpl28;Rpl29;Rpl30;Rpl32;Rpl37a;Rpl36a;Rpl6;Rpl7;Rps12;Rps14;Rps17;Rps18;Rps19;Rps29;Rps3a1;Rps4x;Rps5;Rps6;Rps7;Rpl13a;Uba52;Rpl8;Rps3;Rpl7a;Rps11;Rpl3;Rps26;Rps28;Rpl36;Rplp1;Rps27;Rpl35a;Rpl23;Rps23;Rpl15;Rps21;Rpl35;Rps10;Rpl14;Rpl37;Rps20;Rpl22l1;Rpl24;Rpl34;Pnpt1;Rps25;Rpl18a;Rps9;Rps27a;Rpl10;Rpl31;Abcf1;Rpl23a;Rpl13;Rpl17;Fubp3;Rpl5
GO:0003735	1.2516531926804347e-50	1	70	162	structural constituent of ribosome	MF	1.6481143414619625e-47	9.54	Rplp0;Rpsa;Rps2;Rpl10a;Rpl18;Rpl19;Rpl21;Rpl22;Rpl27;Rpl28;Rpl29;Rpl30;Rpl32;Rpl37a;Rpl36a;Rpl6;Rpl7;Rps12;Rps14;Rps15;Rps17;Rps18;Rps19;Rps29;Rps3a1;Rps4x;Rps5;Rps6;Rps7;Rpl13a;Uba52;Rpl8;Rps3;Rpl7a;Rps11;Rpl3;Rps26;Rps28;Rpl36;Rplp1;Rps27;Rpl35a;Rpl23;Rpl3l;Rps23;Rpl15;Rps21;Rpl36al;Rpl35;Rpl11;Rps10;Rpl14;Rpl39;Rpl37;Rps20;Rpl22l1;Rps13;Rpl39l;Rpl24;Rpl34;Rps25;Rpl18a;Rps9;Rps27a;Rpl10;Rpl31;R…
GO:0022625	1.2226701490571222e-44	1	43	60	cytosolic large ribosomal subunit	CC	1.2879607350167726e-41	15.82	Rplp0;Rpl10a;Rpl18;Rpl19;Rpl21;Rpl22;Rpl27;Rpl28;Rpl29;Rpl30;Rpl32;Rpl37a;Rpl36a;Rpl6;Rpl7;Rps12;Rpl13a;Uba52;Rpl8;Rpl7a;Rpl3;Rpl36;Rplp1;Rpl35a;Rpl23;Rpl3l;Rpl15;Rpl36al;Rpl35;Rpl11;Rpl14;Rpl39;Rpl37;Rpl39l;Rpl24;Rpl34;Rpl18a;Rpl10;Rpl31;Rpl23a;Rpl13;Rpl17;Rplp1rt;Gm6133;Rpl5
GO:0140242	1.861770999152962e-42	1	38	48	translation at postsynapse	BP	1.634324642089775e-39	17.48	Eef2;Rpl10a;Rpl22;Rpl27;Rpl28;Rpl29;Rpl32;Rpl37a;Rpl36a;Rpl6;Rpl7;Rps12;Rps14;Rps5;Rpl13a;Uba52;Rpl8;Rpl7a;Rps11;Rps26;Rps28;Rpl36;Rps27;Rpl35a;Rpl23;Rpl15;Rpl35;Rps10;Rpl14;Rpl37;Rpl24;Rpl34;Rps27a;Rpl10;Rpl23a;Rpl13;Rpl17;Rpl5
GO:0140236	3.229413887725168e-41	1	37	47	translation at presynapse	BP	2.4299032780926375e-38	17.38	Rpl10a;Rpl22;Rpl27;Rpl28;Rpl29;Rpl32;Rpl37a;Rpl36a;Rpl6;Rpl7;Rps12;Rps14;Rps5;Rpl13a;Uba52;Rpl8;Rpl7a;Rps11;Rps26;Rps28;Rpl36;Rps27;Rpl35a;Rpl23;Rpl15;Rpl35;Rps10;Rpl14;Rpl37;Rpl24;Rpl34;Rps27a;Rpl10;Rpl23a;Rpl13;Rpl17;Rpl5
GO:0022627	8.075262360424198e-27	1	27	41	cytosolic small ribosomal subunit	CC	5.316550856544281e-24	14.54	Rpsa;Rps2;Rps12;Rps14;Rps15;Rps17;Rps18;Rps19;Rps29;Rps3a1;Rps4x;Rps5;Rps6;Rps7;Rps3;Rps11;Rps26;Rps28;Rps27;Rps23;Rps21;Rps10;Rps20;Rps13;Rps25;Rps9;Rps27a
GO:0045202	3.6937788955402704e-25	1	98	653	synapse	CC	2.1616814936456227e-22	3.31	Rplp0;Atp8a1;Vcan;Dab1;Eef2;Gnb4;Gng2;Gpc1;Rpsa;Rps2;Nos1;Septin5;Rpl10a;Rpl18;Rpl19;Rpl21;Rpl22;Rpl27;Rpl28;Rpl29;Rpl30;Rpl32;Rpl37a;Rpl36a;Rpl6;Rpl7;Rps12;Rps14;Rps15;Rps17;Rps18;Rps19;Rps3a1;Rps4x;Rps5;Rps7;Tiam1;Rpl13a;Uba52;Dpysl3;Lin7b;Pde10a;Tiam2;Rpl8;Rps3;Rpl7a;Rps11;Rpl3;Rps26;Tmod2;Rps28;Rpl36;Rplp1;Rgs17;Nsmf;Rps27;Rpl35a;Rpl23;Eif3f;Rps23;Rpl15;Rps21;Rpl35;Rpl11;Rps10;Rpl14;Rpl37;Rps…
GO:0098794	5.618405459315837e-23	1	69	374	postsynapse	CC	2.959214155421652e-20	4.07	Rplp0;Calr;Rpsa;Limk1;Rps2;Lnx1;Palm;Rab3a;Rpl10a;Rpl21;Rpl22;Rpl27;Rpl28;Rpl29;Rpl30;Rpl32;Rpl37a;Rpl36a;Rpl6;Rpl7;Rps12;Rps14;Rps17;Rps18;Rps19;Rps3a1;Rps5;Rps7;Rpl13a;Uba52;Ube2m;Rpl8;Rps3;Rpl7a;Rps11;Rps26;Rps28;Rpl36;Rplp1;Nsmf;Pdxp;Rps27;Rpl35a;Slc29a1;Rpl23;Rps23;Rpl15;Rps21;Rpl35;Rps10;Rpl14;Rpl37;Rps20;Rpl24;Rpl34;Lrfn2;Whrn;Rps9;Rps27a;Dnajb1;Celf4;Rpl10;Rpl31;Arhgap39;Ago2;Rpl23a;Rpl13…
GO:0098793	1.4367703976196516e-16	1	53	310	presynapse	CC	6.879517894784277e-14	3.77	Kcnj10;Septin5;Rab3a;Rpl10a;Rpl22;Rpl27;Rpl28;Rpl29;Rpl32;Rpl37a;Rpl36a;Rpl6;Rpl7;Rps12;Rps14;Rps5;Rps6;Rpl13a;Uba52;Ube2m;Lin7b;Rpl8;Rpl7a;Rps11;Rps26;Rps28;Rpl36;Rps27;Rpl35a;Slc4a8;Slc29a1;Rpl23;Rpl15;Rpl35;Rps10;Rpl14;Rpl37;Rpl24;Rpl34;Scrn1;Lrfn2;Syde1;Whrn;Rps27a;Rap1a;Rpl10;Amph;Rab8b;Rpl23a;Rpl13;Rpl17;Prune2;Rpl5
GO:0005737	1.369032629852378e-12	1	370	5846	cytoplasm	CC	6.008912384527063e-10	1.4	Ada;Adam8;Adra2a;Ak4;Anxa11;Anxa4;Aprt;Rplp0;Bmal1;Arpc1b;Atp5if1;Bcl2a1b;Bcl2a1c;Bcl2a1d;Bcl3;Zfp36l2;Cacna1c;Cacnb3;Anxa2;Calr;Capg;Capn1;Car2;Serpinh1;Noct;Ccr1l1;Ccr5;Cybb;Dab1;Dapk2;Ddb1;Dhfr;Dync1i1;Dnmt1;Eef1a1;Eef2;Efs;Eif4ebp1;Emd;Fgd6;Eya1;Fscn1;Fgd1;Ftl1;Gapdh;Galk1;Gna14;Rack1;Gnb4;Got1;Gpld1;Grb2;Hcls1;Hdac6;Hif1a;Irf8;Ide;Cd74;Fabp6;Eif3e;Kif5a;Kif5c;Rpsa;Lgals9;Limk1;Rps2;Lnx1;Ascl…
GO:0006412	6.002037804802398e-11	1	23	98	translation	BP	2.431748701376479e-8	5.18	Eef1a1;Rack1;Rps2;Rpl10a;Rpl19;Rpl29;Rpl32;Rpl7;Rps14;Rps17;Rps29;Rps3a1;Rps4x;Rps5;Rpl3;Rpl23;Rpl3l;Rps23;Rpl11;Rpl22l1;Rpl24;Rps9;Rpl10
GO:0015935	1.515301065284982e-10	0.999999999997891	9	12	small ribosomal subunit	CC	5.700779079182857e-8	16.56	Rack1;Rpsa;Npm1;Rps18;Rps19;Rps3a1;Rps4x;Rps6;Rps23
GO:0005829	1.91745513452853e-10	1	268	4078	cytosol	CC	6.732824129041178e-8	1.45	Ada;Aldoc;Anxa11;Aprt;Rplp0;Arhgdib;Bmal1;Atp8a1;Bcat1;Bcl3;Zfp36l2;Anxa2;Calr;Capn1;Car2;Cct2;Dhfr;Eef1a1;Eef2;Eif4ebp1;Fscn1;Dtx1;Gapdh;Galk1;Rack1;Got1;Gpc1;Gpi1;Grb2;Hcls1;Hdac6;Hif1a;Hmox1;Ide;Fabp6;Eif3e;Irs3;Hivep3;Rpsa;Lgals9;Limk1;Rps2;Psmb9;Alad;Magea6;Cma1;Mif;Cited2;Mt4;Myo1f;Ncam1;Nme1;Nmt2;Nos1;Npm1;P4ha2;P4hb;Igbp1;Pdcd4;Pfkfb1;Pfkm;Pgk1;Pitpnm1;Pkm;Ppargc1a;Mapk11;Pthlh;Rab3a;Rgs5…
GO:0005148	1.0891865814305534e-09	0.9999999999405227	12	28	prolactin receptor binding	MF	3.528306670114599e-7	9.46	Hsd17b7;Prl2c2;Prl;Prl6a1;Prl7a1;Prl7a2;Prl3c1;Prl3a1;Prl7c1;Prl8a1;Prl8a8;Prl2c5
GO:0042274	1.1388117218900357e-9	0.999999999848756	19	76	ribosomal small subunit biogenesis	BP	3.528306670114599e-7	5.52	Npm1;Rps12;Rps14;Rps15;Rps17;Rps19;Rps3a1;Rps4x;Rps5;Rps6;Rps7;Rps11;Rps28;Rps27;Rps23;Rps13;Rps25;Rps9;Rps27a
GO:0000028	3.1608101421253725e-9	0.9999999999128341	9	15	ribosomal small subunit assembly	BP	9.248881676985742e-7	13.25	Rpsa;Rps14;Rps15;Rps19;Rps5;Rps6;Rps28;Rps27;Rps25
GO:1903489	1.0487280046588488e-8	0.9999999993503854	11	27	positive regulation of lactation	BP	2.907184421335872e-6	9	Prl2c2;Prl;Prl6a1;Prl7a1;Prl7a2;Prl3c1;Prl3a1;Prl7c1;Prl8a1;Prl8a8;Prl2c5
GO:1990948	1.0897952322526726e-7	0.9999999974489837	7	11	ubiquitin ligase inhibitor activity	MF	2.8699757441374135e-5	14.05	Rps15;Rps7;Rpl23;Rpl11;Rpl37;Rps20;Rpl5
GO:1990932	1.8924588421524344e-7	1	5	5	5.8S rRNA binding	MF	4.746467010293748e-5	22.08	Rpl19;Rpl6;Rpl8;Rps13;Rps9
GO:0032040	2.2275538612990503e-7	0.9999999639642005	16	74	small-subunit processome	CC	5.332966448846408e-5	4.77	Rps12;Rps14;Rps17;Rps19;Rps3a1;Rps4x;Rps5;Rps6;Rps7;Rps11;Rps28;Rps27;Rps23;Rps13;Rps9;Rps27a
GO:0009897	3.9097220119290943e-7	0.9999998827764934	51	523	external side of plasma membrane	CC	8.953263407317626e-5	2.15	Ada;Calr;Ccr6;Cd79a;Cd83;Ccr1l1;Ccr5;Epor;H2-Aa;H2-Ab1;H2-Eb1;Icam1;Ide;Cd79b;Cd74;Il1r1;Il2rb;Il2rg;Itgb2;Itgb6;Ldlr;Lifr;Clec4d;Ncam1;Osmr;P4hb;Pirb;Plau;Raet1b;Sele;Spn;Tnfrsf9;Ceacam1;Psg16;Ermap;Ccrl2;Clec7a;Ackr2;Clec12b;Antxr2;Psg21;Cxcr6;Cd209a;Enpp3;Cxcr1;Mill2;Fcgr4;Ighd;Ceacam23;Psg27;Psg26
GO:0042270	5.495006616911192e-7	0.9999999805814295	7	13	protection from natural killer cell mediated cytotoxicity	BP	1.2059249938029688e-4	11.89	Serpinb9b;Serpinb9c;Serpinb9e;Serpinb9d;Tap1;Tap2;Serpinb9g
GO:0070180	3.676241561814822e-6	0.9999999426635892	5	7	large ribosomal subunit rRNA binding	MF	7.745105722431467e-4	15.77	Rplp0;Rpl19;Rpl23;Rpl23a;Rpl17
GO:0030246	3.831540813452282e-6	0.9999987979639883	26	206	carbohydrate binding	MF	7.761817486328142e-4	2.79	Calr;Cd72;Vcan;Gfpt1;Lgals9;Clec4d;Pfkm;Clec7a;Clec1b;Cilp2;Lman1;Clec12b;Galnt14;Gbe1;Pkd1l2;Agl;Olr1;Pygl;Colec12;Cd209a;Galnt10;Galnt6;Galnt12;Clec12a;Clec9a;Adgrl1
GO:0030879	6.707802502148683e-6	0.9999988352568623	13	64	mammary gland development	BP	0.0013037621702669223	4.48	Nme1;Prl2c2;Prl;Prl6a1;Prl7a1;Prl7a2;Tgfb3;Prl3c1;Prl3a1;Prl7c1;Prl8a1;Prl8a8;Prl2c5
GO:1990904	6.930955148561577e-6	0.9999978672726518	24	187	ribonucleoprotein complex	CC	0.0013037621702669223	2.83	Rplp0;Zfp36l2;Eef2;Gapdh;Rps2;Npm1;Rpl22;Rpl27;Rpl7;Rps3a1;Rps4x;Rps5;Rps6;Rps7;Rpl13a;Rps3;Nsa2;Rpl22l1;Jakmip1;Rps9;Celf4;Ago2;Zfp827;Rpl5
GO:0061621	9.026145945197179e-6	0.9999994097615034	7	18	canonical glycolysis	BP	0.0016393348514949497	8.59	Gapdh;Gpi1;Pfkm;Pgk1;Pkm;Tpi1;Pfkp
GO:0008097	1.9556470120967865e-5	0.9999989505372106	6	14	5S rRNA binding	MF	0.0034334642709045915	9.46	Eef2;Rpl7;Tst;Rpl3;Rpl11;Rpl5
GO:0007166	2.685254659126421e-5	0.9999904892881235	26	230	cell surface receptor signaling pathway	BP	0.004562334286973825	2.5	Mif;Ncam1;Osmr;Prl2c2;Prl;Prl6a1;Prl7a1;Prl7a2;Sema6a;Spn;Prl3c1;Lair1;Adgrg3;Clec1b;Prl3a1;Prl7c1;Ms4a10;Prl8a1;Prl8a8;Glp2r;Prl2c5;Adgrg6;Cxcr1;Fcgr4;Tnfsf15;Adgrl1
GO:0007565	4.104491549791826e-5	0.9999906683200661	14	87	female pregnancy	BP	0.006755736560235484	3.55	Adra2a;Lgals9;Prl2c2;Prl;Prl6a1;Prl7a1;Prl7a2;Sult1e1;Prl3c1;Prl3a1;Prl7c1;Prl8a1;Prl8a8;Prl2c5
GO:0019843	4.2707866759447184e-5	0.9999941967308902	9	38	rRNA binding	MF	0.006816434370363888	5.23	Npm1;Rps18;Rps4x;Rps5;Rpl8;Rps11;Rpl37;Rps9;Rpl23a
GO:0031667	5.059457488865881e-5	0.9999899466024638	12	67	response to nutrient levels	BP	0.007655707037285897	3.95	Prl2c2;Prl;Prl6a1;Prl7a1;Prl7a2;Prl3c1;Prl3a1;Prl7c1;Prl8a1;Prl8a8;Acacb;Prl2c5
GO:0019957	5.0873314278527884e-5	0.9999952631407693	7	23	C-C chemokine binding	MF	0.007655707037285897	6.72	Ccr6;Ccr1l1;Ccr5;Ccrl2;Ackr2;Cxcr6;Cxcr1
GO:0016493	6.929961356707817e-5	0.9999931444615823	7	24	C-C chemokine receptor activity	MF	0.010138918462716686	6.44	Ccr6;Ccr1l1;Ccr5;Ccrl2;Ackr2;Cxcr6;Cxcr1
GO:1901798	7.606212658962897e-5	0.9999963864970745	5	11	positive regulation of signal transduction by p53 class mediator	BP	0.010827546506691238	10.04	Rps15;Rpl23;Rpl11;Rpl37;Rps20
GO:0046427	8.218037394730947e-5	0.9999842552334213	11	60	positive regulation of receptor signaling pathway via JAK-STAT	BP	0.011390632357381025	4.05	Prl2c2;Prl;Prl6a1;Prl7a1;Prl7a2;Prl3c1;Prl3a1;Prl7c1;Prl8a1;Prl8a8;Prl2c5
GO:0005615	8.719284449915682e-5	0.9999438362852953	113	1727	extracellular space	CC	0.011775505435309204	1.44	Ada;Anxa2;Calr;Car2;Serpinh1;Cer1;Col15a1;Col4a1;Csn3;Vcan;Defa-rs2;Fbln1;Fn1;Gpi1;Gpld1;Cxcl1;Icam1;Ide;Ifnb1;Cd74;Il1r1;Inhbb;Napsa;Lamb1;Ldlr;Lgals9;Lrrn2;Alad;Cma1;Mif;Mmp12;Mmp15;Nppc;Nrtn;Pcsk6;Pgk1;Pirb;Plau;Prl2c2;Plod1;Pltp;Pnliprp2;Prl;Prl6a1;Prl7a1;Prl7a2;Prom1;Pthlh;Raet1b;Ccl27a;Sele;Sema3f;Sema4d;Slit1;Serpinb9b;Serpinb9c;Serpinb9e;Serpinb9d;Spn;Spp1;Wnt8a;Tgfb3;Tpt1;Dpysl3;Wnt10b;C…
GO:0005515	9.470264046196122e-5	0.9999291029451168	310	5510	protein binding	MF	0.012469970182828744	1.24	Adam8;Adra2a;Bmal1;Rab27a;Neurog2;Atp8a1;Atp5if1;Bcl3;Cacna1c;Cacnb3;Anxa2;Calr;Capn1;Car2;Serpinh1;Cbx2;Cbx3;Noct;Ccr6;Cct2;Cd79a;Cdx2;Col15a1;Csf1r;Cybb;Dab1;Ddb1;Dync1i1;Dnmt1;Dsc2;Eef1a1;Eef2;Efna1;Eif4ebp1;Emd;Epor;Eya1;Fscn1;Fbln1;Fgd1;Fn1;Ftl1;Dtx1;Gapdh;Gas1;Galk1;Rack1;Gpi1;Gpld1;Grb2;Grid1;H2-Aa;H2-Ab1;H2-Eb1;H2-DMb2;Hcls1;Hdac6;Hic1;Hif1a;Hmox1;Hspg2;Irf8;Cd79b;Cd74;Il1r1;Itgb2;Kcnj10;…
GO:0016222	9.748592842594129e-5	1	3	3	procollagen-proline 4-dioxygenase complex	CC	0.01252337524437641	22.08	P4ha1;P4ha2;P4hb
GO:0042613	1.151436718143946e-4	0.9999937438157073	5	12	MHC class II protein complex	CC	0.014439564748724197	9.2	H2-Aa;H2-Ab1;H2-Eb1;H2-DMb2;Cd74
GO:0034663	1.2794848013972828e-4	0.9999928861007661	5	12	endoplasmic reticulum chaperone complex	CC	0.015672201044091835	9.2	Hyou1;P4hb;Ppib;Sdf2l1;Dnajb11
GO:0098556	1.3142773276651035e-4	0.999996318804628	4	7	cytoplasmic side of rough endoplasmic reticulum membrane	CC	0.01573249701093659	12.62	Rpl27;Rps29;Rps26;Rps28
GO:0018401	1.375154327121497e-4	0.999996101600466	4	7	peptidyl-proline hydroxylation to 4-hydroxy-L-proline	BP	0.016095417424330943	12.62	P4ha1;P4ha2;P4hb;Ero1a
GO:0006364	1.4511862185967827e-4	0.9999580937380663	16	121	rRNA processing	BP	0.01661608220293316	2.92	Rpl27;Rpl7;Rps15;Rps17;Rps19;Rps6;Rps7;Rps28;Rps27;Isg20;Rpl35a;Nsa2;Rpl11;Rpl14;Rps25;Rpl5
GO:0005096	1.7309210429752647e-4	0.9999322583400038	25	235	GTPase activator activity	MF	0.01939736411351217	2.35	Arhgdib;Rgs16;Rgs4;Rgs5;Ralbp1;Tiam2;Sgsm1;Tbc1d8;Rgs17;Cavin4;Syde1;Sipa1l3;Tbc1d30;Arhgap10;Tbcd;Rap1gap;Srgap1;Plekhg6;Arhgap9;Acap1;Arhgap39;Adap1;Prex1;Rinl;Rasal3
GO:0023026	1.806712627806721e-4	0.9999887869224469	5	13	MHC class II protein complex binding	MF	0.019824907105537498	8.49	H2-Aa;H2-Ab1;H2-Eb1;H2-DMb2;Cd74
GO:0005783	1.985694205007346e-4	0.9998779611203539	82	1188	endoplasmic reticulum	CC	0.021344186485252433	1.52	Rplp0;Atp8a1;Atp10a;Calr;Serpinh1;Ddost;Dnase1l3;Dsc2;Emd;Hmox1;Hsd17b7;Cd74;Il2rg;Ppp1r15a;P4ha1;P4ha2;P4hb;Prl2c2;Plod1;Ppib;Prom1;Rcn1;Rpl18;Rpl21;Rpl36a;Rps3a1;Rps6;Rps7;Sel1l;Soat1;Ssr4;Tap1;Tap2;Uba52;Creb3l1;Rps3;Ero1a;Dbndd2;Eef1b2;Atl2;P3h1;Stub1;Mogs;Sdf2l1;Herpud1;Fndc4;Tmed3;Fkbp11;Rps23;Rpl36al;Eef1g;Erp29;Ergic2;Dnajb11;Rpl24;Rpl34;Lman1;Sulf2;Arxes1;Creld2;Arxes2;Uvrag;Srd5a1;Atp1a…
GO:0050821	2.2874651963024364e-4	0.9999127163120639	23	218	protein stabilization	BP	0.024096158377849865	2.33	Calr;Cct2;Csn3;Efna1;Gapdh;Cd74;Npm1;Pim2;Ppib;Rps7;Ncor2;Wnt10b;Usp27x;P3h1;Stub1;Rpl23;Naa16;Rpl11;Tescl;Abtb3;Saxo1;Taf9b;Rpl5
GO:0014069	2.516688629607724e-4	0.9998875355157951	31	330	postsynaptic density	CC	0.025990978455184086	2.07	Rplp0;Cacna1c;Eif3e;Nos1;P2ry1;Palm;Rpl10a;Rpl30;Rpl6;Rpl7;Rps14;Rps18;Rps19;Sema4c;Tiam1;Rpl8;Rps3;Nsmf;Rps27;Sh3kbp1;Rpl23;Rpl14;Rps13;Rps25;Rpl18a;Anks1b;Dnajb1;Tmem108;Clstn3;Insyn1;Rpl5
GO:0030593	2.976576149789514e-4	0.9999390168291088	10	58	neutrophil chemotaxis	BP	0.03014928188642571	3.81	Cxcl1;Itgb2;Ppib;Ccl27a;Spp1;Vav3;Cklf;Cxcr1;Prex1;Cxcl3
GO:0005788	3.170767923551882e-4	0.9999058835079162	15	117	endoplasmic reticulum lumen	CC	0.03151025406292031	2.83	Hyou1;Calr;Serpinh1;P4ha1;P4ha2;P4hb;Ppib;Rcn1;Sdf2l1;Erp29;Dnajb11;Rnaset2b;Manf;Uggt1;Dnajc3
GO:0009986	3.3490049565756724e-4	0.9998067338838216	60	814	cell surface	CC	0.0326652020486742	1.63	Ada;Adam8;Anxa4;Arsb;Atp5if1;Cacna1c;Anxa2;Calr;Ccr6;Cd53;Ccr5;Csf1r;Vcan;Epor;Lilrb4b;Gpc1;H2-Ab1;H2-Eb1;Icam1;Ide;Cd74;Il1r1;Il2rb;Il2rg;Itgb2;Itgb6;Ldlr;Mif;Ncam1;Pcsk6;Pirb;Plau;Prom1;Nectin2;Spn;Tgfb3;Tjp1;Trpv2;Ceacam1;Psg16;Il17rb;Clec7a;Tex101;Clec1b;Erp29;Lrfn2;Antxr2;Sulf2;Lrrc15;Atp1a2;Psg29;Cd209a;Adgrg6;Ckap4;Clstn3;Clec12a;Clec9a;Mill2;Fcgr4;Nod2
GO:0005790	3.9896434011872694e-4	0.9999448469964005	7	30	smooth endoplasmic reticulum	CC	0.0382062759891879	5.15	Hyou1;Calr;Ppib;Ryr1;Erp29;Rpl10;Dnajc3
GO:0005980	4.5250180336894755e-4	0.9999638131304504	5	15	glycogen catabolic process	BP	0.04255941068471869	7.36	Pfkm;Pgm2;Pgm1;Agl;Pygl
GO:0045335	5.032371022224149e-4	0.9998686736143709	12	84	phagocytic vesicle	CC	0.04584418976429179	3.15	Anxa11;Calr;Capg;Cybb;Mpeg1;Was;Zyx;Trim14;Uvrag;Rap1a;Rab8b;Nod2
GO:0000791	5.048344420597919e-4	0.9998780791663456	11	72	euchromatin	CC	0.04584418976429179	3.37	Cbx2;Cbx3;H1f0;Hif1a;Ppargc1a;H2az1;Nsmf;Psip1;Ogt;Alkbh1;Skic3
GO:0071546	5.404986374279498e-4	0.9999734050123533	4	9	pi-body	CC	0.0482509546327629	9.81	Tdrkh;Asz1;Tdrd5;Ago2
GO:0006414	5.947544992316747e-4	0.9999484728482502	5	16	translational elongation	BP	0.052209532457553845	6.9	Eef1a1;Eef2;n-THgtg5;Eef1b2;Rplp1;Eef1g
GO:0051787	6.327542255109244e-4	0.9999444114209931	5	16	misfolded protein binding	MF	0.0546346968158367	6.9	Hdac6;Stub1;Sdf2l1;Dnajb11;Dnajc3
