## Supplementary material for "Transcriptomic Analysis of *Plac1* Ablation Reveals Broad Alterations in Signaling Pathways Essential for Prenatal Development and Overlap with a Preeclampsia-Associated Signature": Table_S13_E16.5_KEGG_UpReg_Terms_Stats_Genes.tsv

category	over_represented_pvalue	under_represented_pvalue	numDEInCat	numInCat	FDR	Fold_Enrichment	GeneName
mmu03010 Ribosome	1.3184461105921385e-19	1	35	169	3.8234937207172015e-17	6.63	Rpl5;Rpl10;Rplp0;Fau;Rack1;Rpsa;Rps2;Rpl10a;Rpl22;Rpl28;Rpl36a;Rps12;Rps14;Rps18;Rps4x;Rps7;Rpl13a;Rpl10l;Rpl27a;Rpl8;Rpl13;Rps3;Rpl3;Rps26;Rps27;Mrpl38;Rpl3l;Rps23;Rpl35;Rps10;Rpl37;Rps20;Rps13;Rps25;Rps9
mmu05171 Coronavirus disease - COVID-19	2.4798166465562663e-15	1	38	240	3.595734137506586e-13	5.07	Rpl5;Rpl10;Rplp0;Fau;Ifnb1;Rpsa;Rps2;Mapk11;Rpl10a;Rpl22;Rpl28;Rpl36a;Rps12;Rps14;Rps18;Rps4x;Rps7;Rpl13a;Rpl10l;Mapk13;Rpl27a;Rpl8;Rpl13;Rps3;Rpl3;Rps26;Rps27;Rpl3l;Rps23;Rpl35;Rps10;Rpl37;Rps20;Rps13;F13a1;Rps25;Rps9;Mmp1a
mmu04612 Antigen processing and presentation	3.8209405955491416e-7	0.9999999394745163	15	85	3.2791150137296745e-5	5.65	H2-Q6;Ctsb;H2-Ab1;H2-D1;H2-K1;H2-Q1;H2-Q10;H2-Q2;H2-Q4;H2-Q7;H2-T22;H2-T23;Hspa8;Tap2;H2-M10.2
mmu05330 Allograft rejection	5.204184965710893e-7	0.9999999369734345	12	57	3.2791150137296745e-5	6.74	H2-Q6;H2-Ab1;H2-D1;H2-K1;H2-Q1;H2-Q10;H2-Q2;H2-Q4;H2-Q7;H2-T22;H2-T23;H2-M10.2
mmu05332 Graft-versus-host disease	5.653646575395991e-7	0.9999999309752372	12	57	3.2791150137296745e-5	6.74	H2-Q6;H2-Ab1;H2-D1;H2-K1;H2-Q1;H2-Q10;H2-Q2;H2-Q4;H2-Q7;H2-T22;H2-T23;H2-M10.2
mmu04940 Type I diabetes mellitus	2.304124787738145e-6	0.9999996722001316	12	64	1.1136603140734369e-4	6.01	H2-Q6;H2-Ab1;H2-D1;H2-K1;H2-Q1;H2-Q10;H2-Q2;H2-Q4;H2-Q7;H2-T22;H2-T23;H2-M10.2
mmu05320 Autoimmune thyroid disease	6.637258896227689e-6	0.9999989352578927	12	73	2.7497215427229e-4	5.27	H2-Q6;H2-Ab1;H2-D1;H2-K1;H2-Q1;H2-Q10;H2-Q2;H2-Q4;H2-Q7;H2-T22;H2-T23;H2-M10.2
mmu00010 Glycolysis / Gluconeogenesis	7.639532259959824e-6	0.9999987693220809	12	66	2.769330444235436e-4	5.82	Gck;Aldoc;Eno1;Eno1;Gapdh;Gpi1;Pfkl;Pfkm;Pgk1;Pkm;Tpi1;Eno1b;Pgm1
mmu05416 Viral myocarditis	2.6929416035870535e-5	0.9999945289961134	13	91	8.67725627822495e-4	4.58	H2-Q6;Actg1;H2-Ab1;H2-D1;H2-K1;H2-Q1;H2-Q10;H2-Q2;H2-Q4;H2-Q7;H2-T22;H2-T23;H2-M10.2
mmu05169 Epstein-Barr virus infection	2.9847866335943983e-4	0.9998935392665629	20	226	0.008409214904753834	2.83	H2-Q6;Akt1;H2-Ab1;H2-D1;H2-K1;H2-Q1;H2-Q10;H2-Q2;H2-Q4;H2-Q7;H2-T22;H2-T23;Ifnb1;Mapk11;Ncor2;Tap2;Psmd3;Mapk13;H2-M10.2;Irf7
mmu04514 Cell adhesion molecules	3.189702205251454e-4	0.9998967255955955	17	176	0.008409214904753834	3.09	H2-Q6;H2-Ab1;H2-D1;H2-K1;H2-Q1;H2-Q10;H2-Q2;H2-Q4;H2-Q7;H2-T22;H2-T23;Mpz;Ncam1;Ptprf;Ptprm;H2-M10.2;Vsir
mmu04218 Cellular senescence	4.0598228387744796e-4	0.9998656077434502	17	179	0.009811238527038326	3.04	H2-Q6;Akt1;Zfp36l2;Eif4ebp1;H2-D1;H2-K1;H2-Q1;H2-Q10;H2-Q2;H2-Q4;H2-Q7;H2-T22;H2-T23;Mapk11;Tgfb3;Mapk13;H2-M10.2
mmu00520 Amino sugar and nucleotide sugar metabolism	7.17697640089857e-4	0.9998871446308277	7	39	0.015541361165508612	5.75	Gck;Galk1;Gpi1;Hexa;Pmm1;Nagk;Pgm1
mmu01200 Carbon metabolism	7.974194884536349e-4	0.9997655855636531	13	121	0.015541361165508612	3.44	H6pd;Gck;Aldoc;Eno1;Eno1;Gapdh;Got1;Gpi1;Pfkl;Pfkm;Pgk1;Pkm;Tpi1;Eno1b
mmu01230 Biosynthesis of amino acids	8.038635085607903e-4	0.9998097771169185	10	78	0.015541361165508612	4.11	Aldoc;Eno1;Eno1;Gapdh;Got1;Pfkl;Pfkm;Pgk1;Pkm;Tpi1;Eno1b
mmu05167 Kaposi sarcoma-associated herpesvirus infection	9.575435518187872e-4	0.9996441931227755	18	218	0.017355476876715518	2.64	H2-Q6;Akt1;Ccr1l1;H2-D1;H2-K1;H2-Q1;H2-Q10;H2-Q2;H2-Q4;H2-Q7;H2-T22;H2-T23;Hif1a;Ifnb1;Mapk11;Mapk13;H2-M10.2;Irf7
mmu04066 HIF-1 signaling pathway	0.0012507566397467217	0.9996343806207479	12	113	0.02133643679567937	3.4	Egln1;Angpt4;Akt1;Aldoc;Eif4ebp1;Eno1;Eno1;Gapdh;Hif1a;Pfkl;Pfkm;Pgk1;Eno1b
mmu04370 VEGF signaling pathway	0.0016157854885427442	0.999656657474445	8	58	0.024983117678637572	4.42	Akt1;Mapk11;Sphk1;Shc2;Mapk13;Pla2g4f;Pla2g4e;Pla2g4d
mmu00030 Pentose phosphate pathway	0.0016368249513590133	0.9997500315303983	6	34	0.024983117678637572	5.65	H6pd;Aldoc;Gpi1;Pfkl;Pfkm;Pgm1
mmu05168 Herpes simplex virus 1 infection	0.0018740856660655458	0.999281355842796	17	208	0.027174242157950414	2.62	H2-Q6;Akt1;Eif4ebp1;H2-Ab1;H2-D1;H2-K1;H2-Q1;H2-Q10;H2-Q2;H2-Q4;H2-Q7;H2-T22;H2-T23;Ifnb1;Tap2;H2-M10.2;Irf7
mmu05166 Human T-cell leukemia virus 1 infection	0.002142677487295579	0.9991178835673609	19	244	0.028574695208875983	2.49	H2-Q6;Akt1;Fosl1;H2-Ab1;H2-D1;H2-K1;H2-Q1;H2-Q10;H2-Q2;H2-Q4;H2-Q7;H2-T22;H2-T23;Il2rb;Il2rg;Tgfb3;H2-M10.2;Anapc7;Anapc5
mmu05163 Human cytomegalovirus infection	0.002167735498604385	0.999105963382358	19	251	0.028574695208875983	2.42	H2-Q6;Akt1;Ccr1l1;Eif4ebp1;H2-D1;H2-K1;H2-Q1;H2-Q10;H2-Q2;H2-Q4;H2-Q7;H2-T22;H2-T23;Ifnb1;Mapk11;Sos1;Tap2;Mapk13;H2-M10.2
mmu05170 Human immunodeficiency virus 1 infection	0.002349655999105571	0.9990498346663546	18	235	0.02962609738002676	2.45	H2-Q6;Akt1;Ddb1;H2-D1;H2-K1;H2-Q1;H2-Q10;H2-Q2;H2-Q4;H2-Q7;H2-T22;H2-T23;Ifnb1;Pak1;Mapk11;Tap2;Mapk13;H2-M10.2
mmu04145 Phagosome	0.002470323449020644	0.9989180404568867	21	297	0.029849741675666116	2.27	Olr1;H2-Q6;Actg1;Ctsb;Defa3;Dync1i1;H2-Ab1;H2-D1;H2-K1;H2-Q1;H2-Q10;H2-Q2;H2-Q4;H2-Q7;H2-T22;H2-T23;Sec61g;Tap2;Atg4d;H2-M10.2;Defa39
mmu00051 Fructose and mannose metabolism	0.0029202556506882377	0.9994931065570293	6	38	0.033874965547983554	5.06	Aldoc;Pfkl;Pfkm;Sord;Tpi1;Pmm1
mmu01250 Biosynthesis of nucleotide sugars	0.0032832920258547005	0.9994163149584194	6	38	0.036621334134533196	5.06	Gck;Galk1;Gpi1;Pmm1;Nagk;Pgm1
