## Supplementary material for "Transcriptomic Analysis of *Plac1* Ablation Reveals Broad Alterations in Signaling Pathways Essential for Prenatal Development and Overlap with a Preeclampsia-Associated Signature": Table_S14_E18.5_KEGG_DownReg_Terms_Stats_Genes.tsv

category	over_represented_pvalue	under_represented_pvalue	numDEInCat	numInCat	FDR	Fold_Enrichment	GeneName
mmu04270 Vascular smooth muscle contraction	1.8509671095842253e-5	0.999994562328994	21	144	0.005330785275602569	2.96	Actg2;Acta2;Adcy6;Edn1;Ednra;Itpr1;Kcnmb1;Irag1;Myh11;Nppb;Npr1;Prkg1;Npr2;Pla2g2e;Gucy1b1;Ramp3;Gucy1a1;Ppp1r14a;Myh14;Kcnmb2;Myl9
mmu04022 cGMP-PKG signaling pathway	5.130618761349642e-5	0.9999827390074927	23	172	0.007388091016343485	2.72	Adcy6;Adora1;Slc25a5;Atp1b3;Ednra;Gata4;Gtf2i;Itpr1;Kcnmb1;Mef2c;Irag1;Nfatc1;Nppb;Npr1;Prkg1;Slc8a1;Npr2;Gucy1b1;Pde3a;Gucy1a1;Kcnmb2;Nfatc4;Myl9
mmu04530 Tight junction	1.242517383102189e-4	0.9999577401826856	21	167	0.011227030951987056	2.56	Synpo;Prkaa2;Ccnd1;Cldn1;Erbb2;Gata4;Msn;Myh11;Cldn11;Gm266;Llgl2;Tuba4a;Crb3;Popdc1;Amot;Pals1;Pard6b;Actn4;Myh14;Jam3;Myl9
mmu05205 Proteoglycans in cancer	1.71051667072758e-4	0.9999355727676873	24	200	0.011227030951987056	2.44	Ank3;Cav1;Cav2;Ccnd1;Dcn;Erbb2;Fzd1;Fzd6;Hbegf;Hgf;Hoxd10;Sdc2;Itpr1;Kdr;Lum;Msn;Pik3r1;Sdc4;Wnt2;Smo;Frs2;Fzd2;Rras2;Hspb2
mmu04390 Hippo signaling pathway	1.9491373180533083e-4	0.9999334337016902	20	157	0.011227030951987056	2.59	Bmp2;Bmp4;Bmp6;Ccnd1;Cdh1;Fzd1;Fzd6;Id1;Ajuba;Snai2;Tead3;Llgl2;Wnt2;Amot;Limd1;Pals1;Fzd2;Pard6b;Rassf6;Nkd1
mmu04020 Calcium signaling pathway	5.445300454675852e-4	0.9997634209498263	27	254	0.023092377470438803	2.16	Orai1;Slc25a5;Cacna1g;Casq2;Ednra;Erbb2;Fgf18;Fgf9;Fgfr4;Hgf;Itpr1;Kdr;Nfatc1;Ntrk2;P2rx1;P2rx4;Pdgfa;Pdgfb;Pdgfrb;Slc8a1;Sphk1;Stim1;Tbxa2r;Pdgfc;Erln;Cysltr2;Nfatc4
mmu04350 TGF-beta signaling pathway	5.612730635176097e-4	0.9998255804747794	15	112	0.023092377470438803	2.72	Bmp2;Bmp4;Bmp6;Dcn;Emp3;Hfe;Id1;Id3;Id4;Neo1;Nog;Pitx2;Zfyve9;Ltbp1;Bambi
