## Supplementary material for "Transcriptomic Analysis of *Plac1* Ablation Reveals Broad Alterations in Signaling Pathways Essential for Prenatal Development and Overlap with a Preeclampsia-Associated Signature": Table_S15_E18.5_KEGG_UpReg_Terms_Stats_Genes.tsv

category	over_represented_pvalue	under_represented_pvalue	numDEInCat	numInCat	FDR	Fold_Enrichment	GeneName
mmu03010 Ribosome	2.77315088666139e-47	1	71	169	8.624499257516923e-45	9.28	Rpl5;Rpl10;Rpl31;Rplp0;Rack1;Rpsa;Rps2;Rpl10a;Rpl18;Rpl19;Rpl21;Rpl22;Rpl27;Rpl28;Rpl29;Rpl30;Rpl32;Rpl37a;Rpl36a;Rpl6;Rpl7;Rps12;Rps14;Rps15;Rps17;Rps18;Rps19;Rps29;Rps3a1;Rps4x;Rps5;Rps6;Rps7;Rpl13a;Uba52;Rpl23a;Rpl8;Rpl13;Rps3;Rpl7a;Rps11;Rpl3;Rps26;Rpl17;Rps28;Rpl36;Rplp1;Rps27;Rpl35a;Rpl23;Rpl3l;Rps23;Rpl15;Rps21;Rpl36al;Rpl35;Rpl11;Rps10;Rpl14;Rpl39;Rpl37;Rps20;Rpl22l1;Rps13;Rpl39l;Rpl24;Rp…
mmu05171 Coronavirus disease - COVID-19	9.286805226530016e-38	1	74	240	1.4440982127254174e-35	6.81	Rpl5;Rpl10;Rpl31;Rplp0;Cybb;Ifnb1;Rpsa;Rps2;Mapk11;Rpl10a;Rpl18;Rpl19;Rpl21;Rpl22;Rpl27;Rpl28;Rpl29;Rpl30;Rpl32;Rpl37a;Rpl36a;Rpl6;Rpl7;Rps12;Rps14;Rps15;Rps17;Rps18;Rps19;Rps29;Rps3a1;Rps4x;Rps5;Rps6;Rps7;Rpl13a;Uba52;Rpl23a;Rpl8;Rpl13;Rps3;Rpl7a;Rps11;Rpl3;Rps26;Rpl17;Rps28;Rpl36;Rplp1;Rps27;Rpl35a;Rpl23;Rpl3l;Rps23;Rpl15;Rps21;Rpl36al;Rpl35;Rpl11;Rps10;Rpl14;Rpl39;Rpl37;Rps20;Rpl22l1;Rps13;Rpl…
mmu05146 Amoebiasis	6.747078344700435e-4	0.9997868773512198	15	107	0.05120919505915018	3.1	Col4a1;Fn1;Gna14;Cxcl1;Il1r1;Itgb2;Lama4;Lamb1;Serpinb9b;Serpinb9c;Serpinb9e;Serpinb9d;Tgfb3;Cxcl3;Serpinb9g
mmu01250 Biosynthesis of nucleotide sugars	7.194563040224257e-4	0.9998706596808047	8	38	0.05120919505915018	4.65	Cmas;Gfpt1;Galk1;Gpi1;Gmppb;Pgm2;Uxs1;Pgm1
mmu04141 Protein processing in endoplasmic reticulum	8.232989559348903e-4	0.9996823445655874	20	172	0.05120919505915018	2.57	Dnajc3;Hyou1;Calr;Capn1;Ddost;Ppp1r15a;P4hb;Sel1l;Ssr4;Ckap4;Vcp;Uggt1;Ero1a;Stub1;Mogs;Herpud1;Erp29;Dnajb11;Lman1;Dnajb1
