## Supplementary material for "Transcriptomic Analysis of *Plac1* Ablation Reveals Broad Alterations in Signaling Pathways Essential for Prenatal Development and Overlap with a Preeclampsia-Associated Signature": Table_S20_IPA_CompAnalysis_16.5x18.5_UpReg_Canonical_Pathways_v4.txt

© 2000-2026 QIAGEN. All rights reserved.
Canonical Pathways	IPA_E16.5_upreg_in_KOvsWT_malesE16_15fold_v4 - 2026-06-21 05:47 PM	IPA_E18.5_upreg_in_KOvsWT_malesE18_15fold_v4 - 2026-06-21 05:52 PM
Eukaryotic Translation Initiation	6.164	8.718
Signaling by ROBO receptors	6.008	8.718
Eukaryotic Translation Elongation	6	8.66
Ribosomal Quality Control Signaling Pathway	6.083	8.544
SRP-dependent cotranslational protein targeting to membrane	5.831	8.718
Exosome Signaling Pathway	5.831	8.544
Selenoamino acid metabolism	5.745	8.426
Nonsense-Mediated Decay (NMD)	5.745	8.426
Major pathway of rRNA processing in the nucleolus and cytosol	5.745	8.426
Eukaryotic Translation Termination	5.745	8.426
Response of EIF2AK4 (GCN2) to amino acid deficiency	5.657	8.367
Neutrophil degranulation	5.831	6.403
EIF2 Signaling	4	6.083
GAIT Translation Signaling Pathway	-3.674	-4.902
Coronavirus Pathogenesis Pathway	-2.837	-4.849
Asparagine N-linked glycosylation	2.828	4
Glucose metabolism	3.162	3.162
Collagen biosynthesis and modifying enzymes	2.236	3.464
Signaling by VEGF	3.317	2
Glycolysis I	2.646	2.646
Stress Granule Signaling Pathway	1.826	3.28
Collagen degradation	2.828	2.236
mTOR Signaling	1.89	2.121
HIF1α Signaling	1.698	2
Antigen Presentation Pathway	N/A	2.449
Regulation of eIF4 and p70S6K Signaling	N/A	1.342
Glycogen Degradation II	N/A	N/A
Gluconeogenesis I	N/A	N/A
Coronavirus Replication Pathway	N/A	N/A
