## Supplementary material for "Transcriptomic Analysis of *Plac1* Ablation Reveals Broad Alterations in Signaling Pathways Essential for Prenatal Development and Overlap with a Preeclampsia-Associated Signature": Table_S24_IPA_E16.5_UpRegulated_Upstream Regulators_v4.txt

Regulator	Molecule Type	P-value	BH P-value	Activation z-score	Percentage overlap	Overlapping molecules	Total known targets
SPEN	transcription regulator	1.89E-21	1.07E-17	5	42.37%	25	59
torin1	chemical reagent	2.2E-20	6.23E-17	-3.13	20.94%	40	191
MLXIPL	transcription regulator	1.06E-19	2E-16	5.68	23.49%	35	149
acyline	biologic drug	1.98E-19	2.81E-16	- -	28.04%	30	107
3,5-dihydroxyphenylglycine	chemical reagent	5.33E-17	6.04E-14	5.2	22.46%	31	138
LARP1	translation regulator	5.25E-15	4.96E-12	-5.57	19.25%	31	161
LH	complex	5.33E-14	4.32E-11	5.14	12.87%	44	342
MYCN	transcription regulator	2.33E-13	1.65E-10	4.59	12.57%	43	342
CTNNB1	transcription regulator	4.51E-12	2.84E-09	3.36	7.80%	81	1,038
FMR1	translation regulator	5.67E-11	3.22E-08	-2.86	11.24%	40	356
YAP1	transcription regulator	7.77E-11	0.00000004	1.71	8.52%	61	716
DDX41	enzyme	9.99E-11	4.72E-08	3.59	36.11%	13	36
MYC	transcription regulator	1.26E-10	5.49E-08	6.48	6.86%	93	1,355
sirolimus	chemical drug	4.13E-09	0.00000167	-3.98	8.03%	56	697
roxadustat	chemical drug	5.18E-09	0.00000196	3.3	34.38%	11	32
beta-estradiol	chemical - endogenous mammalian	1.83E-08	0.00000648	4.16	5.34%	149	2,791
5-fluorouracil	chemical drug	0.000000064	0.0000213	-1.18	9.54%	35	367
Immunoglobulin	complex	0.000000088	0.0000277	1.7	6.04%	92	1,523
TNF	cytokine	0.000000289	0.0000863	5.4	5.53%	112	2,024
CTSH	peptidase	0.000000584	0.000166	2.5	18.84%	13	69
SPNS2	transporter	0.000000682	0.000176	-2.98	29.03%	9	31
RCN3	other	0.000000685	0.000176	3.29	22.45%	11	49
RICTOR	other	0.000000735	0.000181	-2.57	9.82%	28	285
dactolisib	chemical drug	0.0000014	0.000323	-2.74	19.05%	12	63
TCR (complex)	complex	0.00000143	0.000323	3.71	8.79%	32	364
HRAS	enzyme	0.00000159	0.000348	1.81	7.23%	47	650
SKIC2	enzyme	0.00000302	0.000634	-3.16	21.74%	10	46
IL1B	cytokine	0.0000107	0.00216	4.41	5.66%	78	1,378
IL4	cytokine	0.0000156	0.00301	4.64	5.84%	68	1,165
dimethyl n-oxalyl-glycine	chemical reagent	0.0000159	0.00301	4.59	9.61%	22	229
MYO1B	other	0.0000189	0.00335	2.23	45.45%	5	11
PTK7	kinase	0.0000189	0.00335	1.34	45.45%	5	11
laquinimod	chemical drug	0.0000212	0.00349	3.71	12.96%	14	108
LDHB	enzyme	0.0000212	0.00349	-1.67	26.92%	7	26
MAP3K8	kinase	0.0000215	0.00349	1.54	8.96%	24	268
EGLN	group	0.0000228	0.0036	-3.78	11.11%	17	153
EIF4E	translation regulator	0.0000311	0.00477	3.02	9.46%	21	222
IFNG	cytokine	0.000032	0.00477	4.51	5.34%	86	1,610
LDHA	enzyme	0.0000345	0.00495	-1.42	15.28%	11	72
interferon beta-1a	biologic drug	0.0000355	0.00495	- -	12.39%	14	113
POLG	enzyme	0.000036	0.00495	- -	25%	7	28
RYR1	ion channel	0.0000372	0.00495	- -	6.46%	46	712
TGFBR2	kinase	0.0000376	0.00495	-3	7.49%	32	427
IL33	cytokine	0.0000492	0.00633	3.03	7.39%	32	433
PSME3	peptidase	0.0000582	0.00733	2.45	28.57%	6	21
dexamethasone	chemical drug	0.0000643	0.00792	0.23	4.97%	107	2,152
APH-1	group	0.000076	0.00898	-1.71	16.98%	9	53
salirasib	chemical drug	0.000076	0.00898	-2.98	16.98%	9	53
RC3H2	enzyme	0.0000823	0.00942	1.04	12.15%	13	107
tretinoin	chemical drug	0.0000831	0.00942	4.62	5.18%	87	1,678
OPA1	enzyme	0.0000852	0.00947	2.89	12.90%	12	93
PPA2	enzyme	0.0000888	0.00968	-2	50%	4	8
RRP1B	transcription regulator	0.0000906	0.00969	- -	12.04%	13	108
diphenyleneiodonium	chemical drug	0.0000947	0.00994	0.28	12.77%	12	94
ST1926	chemical drug	0.000112	0.01	-4	10.19%	16	157
COX17	enzyme	0.000131	0.01	-0.63	13.25%	11	83
SLC2A3	transporter	0.000132	0.01	2.43	25%	6	24
TGFB1	growth factor	0.000142	0.01	1.81	4.97%	98	1,973
MAPT	other	0.000161	0.02	1.43	6.26%	42	671
PALMD	other	0.000169	0.02	2.45	24%	6	25
P2RX7	ion channel	0.000205	0.02	2.97	15%	9	60
N-[2,2,2-trichloro-1-(2-naphthylamino)ethyl]-2-furamide	chemical reagent	0.000218	0.02	-2.83	16.67%	8	48
SIRT1	transcription regulator	0.000228	0.02	-3.75	6.89%	31	450
cobalt chloride	chemical reagent	0.000229	0.02	2.43	9.24%	17	184
CIGB-300	biologic drug	0.000239	0.02	- -	18.92%	7	37
3,5-diiodothyronine	chemical - endogenous mammalian	0.000252	0.02	2	40%	4	10
lactic acid	chemical - endogenous mammalian	0.000256	0.02	1.53	7.64%	24	314
fluvoxamine	chemical drug	0.000266	0.02	- -	22.22%	6	27
RPTOR	other	0.000282	0.02	2.28	9.41%	16	170
eltrombopag	chemical drug	0.000329	0.03	-2.41	21.43%	6	28
MAP3K12	kinase	0.000329	0.03	-1.63	21.43%	6	28
SPG21	enzyme	0.000337	0.03	-3	14.06%	9	64
IKBKE	kinase	0.000345	0.03	2.63	12.82%	10	78
OVA-8	chemical reagent	0.00038	0.03	- -	13.85%	9	65
TIAM1	other	0.000385	0.03	- -	36.36%	4	11
DNMT1	enzyme	0.000387	0.03	-0.95	6.39%	35	548
Siglecf	other	0.000395	0.03	2.65	17.50%	7	40
IL10RA	transmembrane receptor	0.000413	0.03	-1.72	7.54%	23	305
IHH	enzyme	0.000436	0.03	2.11	11.58%	11	95
MAFA	transcription regulator	0.000481	0.03	- -	9.32%	15	161
CD 437	chemical drug	0.000481	0.03	-4.12	8.67%	17	196
MFN1	enzyme	0.00049	0.03	- -	25%	5	20
DDX3X	enzyme	0.0005	0.03	2.76	14.81%	8	54
HTT	transcription regulator	0.000524	0.04	1.89	5.79%	45	777
genistein	chemical drug	0.000551	0.04	2.28	7.01%	26	371
SOD2	enzyme	0.000582	0.04	-1.88	8.05%	19	236
FOS	transcription regulator	0.000591	0.04	3.01	6.24%	35	561
decitabine	chemical drug	0.000618	0.04	3.6	5.61%	49	874
TSC2	other	0.000716	0.05	-2.5	7.72%	20	259
alpha catenin	group	0.00074	0.05	-3.25	10.26%	12	117
NR3C2	ligand-dependent nuclear receptor	0.00074	0.05	1.38	8.11%	18	222
CA39	chemical reagent	0.000762	0.05	- -	50%	3	6
IL3	cytokine	0.000766	0.05	2.37	6.96%	25	359
IL5	cytokine	0.000788	0.05	4.41	7.66%	20	261
STING1	ion channel	0.000807	0.05	3.77	8.56%	16	187
PTEN	phosphatase	0.000873	0.05	-0.54	5.55%	48	865
TXNIP	other	0.000876	0.05	-2.92	9.15%	14	153
gefitinib	chemical drug	0.00091	0.05	-1.16	7.96%	18	226
OVOL2	transcription regulator	0.000948	0.05	-2.6	15.22%	7	46
trametinib	chemical drug	0.00096	0.05	-0.23	7.72%	19	246
IL6	cytokine	0.000962	0.05	3.25	5.56%	47	846
IL15	cytokine	0.00108	0.06	3.96	6.51%	28	430
CTR9	other	0.00115	0.06	-1.41	17.14%	6	35
PTPRR	phosphatase	0.00118	0.06	-3.16	10.99%	10	91
lnc-BTBD19-1	other	0.00119	0.06	- -	100%	2	2
OXSI-2	chemical drug	0.00119	0.06	- -	100%	2	2
AMBRA1	other	0.00123	0.07	-1.91	14.58%	7	48
PPP2CA	phosphatase	0.00135	0.07	-1.48	8.75%	14	160
POU5F1	transcription regulator	0.00136	0.07	1.44	6.68%	25	374
NLRP12	other	0.00139	0.07	-1.67	14.29%	7	49
DYSF	other	0.0014	0.07	- -	10.75%	10	93
sorbitol	chemical - endogenous mammalian	0.00143	0.07	- -	26.67%	4	15
AGTRAP	G-protein coupled receptor	0.00143	0.07	2	26.67%	4	15
POU3F2	transcription regulator	0.00143	0.07	- -	26.67%	4	15
PKNOX1	transcription regulator	0.00146	0.07	- -	20%	5	25
mono-(2-ethylhexyl)phthalate	chemical toxicant	0.00152	0.07	3.21	8.64%	14	162
SIAH2	transcription regulator	0.00157	0.08	- -	12.50%	8	64
NFKBIA	transcription regulator	0.00163	0.08	1.25	6.41%	27	421
ZFP36	transcription regulator	0.00164	0.08	-3.56	8%	16	200
paclitaxel	chemical drug	0.00165	0.08	-0.82	6.80%	23	338
RC3H1	enzyme	0.00174	0.08	1.3	9.30%	12	129
budesonide	chemical drug	0.00175	0.08	-3.16	7.34%	19	259
KRAS	enzyme	0.00183	0.08	1.21	5.16%	56	1,086
SP100	transcription regulator	0.00185	0.08	- -	25%	4	16
CD44	other	0.00188	0.09	2.21	7.47%	18	241
CGAS	enzyme	0.0019	0.09	2.18	11.11%	9	81
ceruletide	biologic drug	0.00192	0.09	2.72	8.43%	14	166
RBM20	other	0.00199	0.09	- -	9.65%	11	114
IL2	cytokine	0.00203	0.09	2.82	5.45%	44	808
IFNAR	group	0.00208	0.09	3.06	10.20%	10	98
GABARAPL2	other	0.00209	0.09	2.24	18.52%	5	27
RXR	group	0.00224	0.1	- -	10.10%	10	99
PCSK9	peptidase	0.00227	0.1	1.82	7.17%	19	265
KLF6	transcription regulator	0.00227	0.1	3.33	7.17%	19	265
MCC950	chemical reagent	0.00233	0.1	2.82	11.76%	8	68
KDM4B	enzyme	0.00247	0.1	2.22	17.86%	5	28
RPS15	other	0.00247	0.1	- -	12.96%	7	54
STAT3	transcription regulator	0.00248	0.1	1.82	5.52%	40	724
TP63	transcription regulator	0.00248	0.1	1.13	5.52%	40	724
D-glucose	chemical - endogenous mammalian	0.00248	0.1	2.16	5.52%	40	724
VIRMA	other	0.00295	0.12	0.85	22.22%	4	18
USP29	peptidase	0.00296	0.12	- -	33.33%	3	9
ZBED2	transcription regulator	0.00296	0.12	- -	33.33%	3	9
LINC00624	other	0.00296	0.12	- -	33.33%	3	9
cadmium chloride	chemical toxicant	0.003	0.12	2.94	9.71%	10	103
TRPM7	kinase	0.00304	0.12	- -	14.29%	6	42
nickel chloride	chemical toxicant	0.00305	0.12	2.58	12.50%	7	56
BHLHE40	transcription regulator	0.00319	0.12	3.44	6.57%	22	335
IL7R	transmembrane receptor	0.00336	0.13	- -	10.23%	9	88
ethanol	chemical - endogenous mammalian	0.00336	0.13	2.46	5.78%	32	554
ADAMTSL2	other	0.00338	0.13	-1.89	12.28%	7	57
GABARAP	transporter	0.00339	0.13	2.24	16.67%	5	30
NLRP3	enzyme	0.00339	0.13	0.24	7.44%	16	215
TF	transporter	0.00345	0.13	-2.53	9.52%	10	105
salvigenin	chemical - endogenous non-mammalian	0.0035	0.13	- -	66.67%	2	3
RRAGC	enzyme	0.0035	0.13	- -	66.67%	2	3
CASP9	peptidase	0.0035	0.13	- -	66.67%	2	3
TAPBP	transporter	0.0035	0.13	- -	66.67%	2	3
CSF1	cytokine	0.00354	0.13	3.32	6.62%	21	317
filgrastim	biologic drug	0.00366	0.13	-1.17	6.39%	23	360
SIAH1	enzyme	0.00373	0.13	- -	12.07%	7	58
bromobenzene	chemical toxicant	0.00373	0.13	1.67	12.07%	7	58
INS	other	0.00379	0.13	-1.88	7.58%	15	198
COPS8	other	0.00391	0.14	-1.67	10%	9	90
GABARAPL1	other	0.00393	0.14	2.24	16.13%	5	31
NDRG3	other	0.00397	0.14	-1.34	10.81%	8	74
NCF1	enzyme	0.00421	0.14	- -	9.89%	9	91
PRDM1	transcription regulator	0.00423	0.14	1.08	6.92%	18	260
TP53	transcription regulator	0.00436	0.15	2.45	4.50%	94	2,087
GPR151	G-protein coupled receptor	0.00441	0.15	2	20%	4	20
OSM	cytokine	0.00463	0.15	1.76	5.76%	30	521
NKX2-3	transcription regulator	0.00465	0.15	1.07	7.65%	14	183
NOTCH1	transcription regulator	0.00466	0.15	-0.24	6.71%	19	283
ELAVL1	other	0.00467	0.15	1.06	6.36%	22	346
tetradecanoylphorbol acetate	chemical drug	0.00489	0.16	4.69	4.91%	57	1,162
Collagen type I (complex)	complex	0.00495	0.16	0.8	11.48%	7	61
IL1A	cytokine	0.00495	0.16	3.37	6.82%	18	264
PGR	ligand-dependent nuclear receptor	0.00502	0.16	-1.81	5.91%	27	457
FAAH	enzyme	0.00518	0.16	-2	15.15%	5	33
CDC20	other	0.00518	0.16	-2.2	15.15%	5	33
GCN2iB	chemical drug	0.00522	0.16	1.54	9.57%	9	94
ESRRA	transcription regulator	0.00525	0.16	1.6	6.20%	23	371
ESR1	ligand-dependent nuclear receptor	0.00526	0.16	-0.63	4.75%	66	1,389
ferrous chloride	chemical reagent	0.00531	0.16	1	19.05%	4	21
levodopa	chemical - endogenous mammalian	0.00542	0.16	-0.95	5.34%	38	711
mir-146 (includes others)	microRNA	0.00547	0.16	-0.74	8.93%	10	112
MACROH2A1	other	0.00547	0.16	-1.34	10.26%	8	78
XIST	other	0.00552	0.16	- -	27.27%	3	11
FLVCR1	transporter	0.00552	0.16	- -	27.27%	3	11
ABCC6	transporter	0.00552	0.16	- -	27.27%	3	11
miR-193a-5p (miRNAs w/seed GGGUCUU)	mature microRNA	0.00552	0.16	- -	27.27%	3	11
NBR1	other	0.00552	0.16	- -	27.27%	3	11
AK1	kinase	0.00552	0.16	- -	27.27%	3	11
HSD17B3	enzyme	0.00552	0.16	- -	27.27%	3	11
NPC1	transporter	0.00569	0.17	-2.04	7.74%	13	168
CD38	enzyme	0.00569	0.17	3.06	7.74%	13	168
prednisolone	chemical drug	0.00582	0.17	-1.89	6.57%	19	289
mir-182	microRNA	0.00637	0.18	-0.11	10%	8	80
ATG7	enzyme	0.0065	0.18	0.51	7.14%	15	210
TNFSF10	cytokine	0.00657	0.18	0.48	8.70%	10	115
ROR1	kinase	0.00661	0.18	1.41	12.24%	6	49
NCOA2	transcription regulator	0.00674	0.18	1.69	7.33%	14	191
transcription factor	group	0.00684	0.18	- -	50%	2	4
FAM83A-AS1	other	0.00684	0.18	- -	50%	2	4
ZNF674-AS1-211	other	0.00684	0.18	- -	50%	2	4
IGF	group	0.00684	0.18	- -	50%	2	4
F13B	enzyme	0.00684	0.18	- -	50%	2	4
ALDOA	enzyme	0.00684	0.18	- -	50%	2	4
YWHAE	other	0.00684	0.18	- -	50%	2	4
KYP-2047	chemical reagent	0.00684	0.18	- -	50%	2	4
UBE2S	enzyme	0.00684	0.18	- -	50%	2	4
LATS	group	0.00686	0.18	-2.12	9.88%	8	81
GATA3	transcription regulator	0.00688	0.18	1.14	6.75%	17	252
Hif1	complex	0.00702	0.18	2.22	10.77%	7	65
D-alpha-hydroxyglutarate	chemical - endogenous mammalian	0.00702	0.18	- -	10.77%	7	65
PTGS2	enzyme	0.00707	0.18	0.89	7.08%	15	212
RELA	transcription regulator	0.0071	0.18	2.45	5.82%	26	447
progesterone	chemical - endogenous mammalian	0.00712	0.18	1.11	5.36%	35	653
resveratrol	chemical drug	0.00713	0.18	-1.02	6.13%	22	359
IL13RA2	transmembrane receptor	0.00717	0.18	- -	25%	3	12
phosphatidic acid	chemical - endogenous mammalian	0.00717	0.18	- -	25%	3	12
STAT5B	transcription regulator	0.00718	0.18	1.21	5.96%	24	403
OTOP2	ion channel	0.00729	0.18	0	12%	6	50
ARID2	transcription regulator	0.00729	0.18	-1.67	12%	6	50
BAX	transporter	0.00729	0.18	2.42	12%	6	50
Pick1	other	0.00736	0.18	- -	7.25%	14	193
3-deazaneplanocin	chemical drug	0.00738	0.18	0.96	9.76%	8	82
MIR31HG	other	0.00743	0.18	1.07	17.39%	4	23
ARL6IP1	other	0.00756	0.19	-0.45	13.89%	5	36
poly rI:rC-RNA	biologic drug	0.00761	0.19	3.48	5.17%	40	774
EPAS1	transcription regulator	0.00763	0.19	3.06	6.29%	20	318
amlexanox	chemical drug	0.00763	0.19	-2.65	10.61%	7	66
URI1	transcription regulator	0.00779	0.19	-0.33	9%	9	100
PTP4A1	phosphatase	0.00784	0.19	1.12	8.47%	10	118
alitretinoin	chemical drug	0.00794	0.19	2.14	7.43%	13	175
mir-155	microRNA	0.00807	0.19	0.12	8.03%	11	137
TAFAZZIN	enzyme	0.00808	0.19	2.06	5.97%	23	385
LDL	complex	0.00826	0.2	2.46	6.14%	21	342
PBX1	transcription regulator	0.0085	0.2	- -	13.51%	5	37
GPR180	other	0.00852	0.2	2.67	6.75%	16	237
ERK1/2	group	0.0086	0.2	1.72	6.45%	18	279
DOT1L	phosphatase	0.00868	0.2	- -	16.67%	4	24
TMEM184B	other	0.00868	0.2	-2	16.67%	4	24
ZC3HAV1	other	0.00868	0.2	-0.63	16.67%	4	24
SOX2/OCT4/NANOG	complex	0.00868	0.2	-2	16.67%	4	24
PDK4	kinase	0.00868	0.2	1.2	16.67%	4	24
IOX2	chemical reagent	0.00868	0.2	2	16.67%	4	24
1,2-dimethylhydrazine	chemical toxicant	0.00882	0.2	-0.76	11.54%	6	52
PPP2C	group	0.00909	0.21	- -	23.08%	3	13
NPAS2	transcription regulator	0.00909	0.21	- -	23.08%	3	13
GABA	chemical - endogenous mammalian	0.00929	0.21	-4.08	5.83%	24	412
epicatechin	chemical drug	0.00939	0.21	0.43	8.74%	9	103
nitrofen	chemical toxicant	0.00952	0.21	-2.22	13.16%	5	38
PCGEM1	other	0.00952	0.21	1.51	13.16%	5	38
KMT2D	transcription regulator	0.00959	0.21	0.43	6.51%	17	261
MLYCD	enzyme	0.00966	0.21	0	11.32%	6	53
NFYA	transcription regulator	0.00975	0.21	2	9.30%	8	86
PC-SPES	chemical drug	0.00975	0.21	- -	9.30%	8	86
ESRRG	ligand-dependent nuclear receptor	0.00992	0.22	2.47	7.80%	11	141
YBX1	transcription regulator	0.00992	0.22	1.97	7.80%	11	141
CYBB	enzyme	0.00997	0.22	- -	8.65%	9	104
TREM2	transmembrane receptor	0.00997	0.22	2.12	8.65%	9	104
VH032	chemical reagent	0.01	0.22	2	16%	4	25
choline fenofibrate	chemical drug	0.01	0.22	-0.9	16%	4	25
APOE	transporter	0.01	0.22	-1.8	5.78%	24	415
ZC3H12A	enzyme	0.01	0.22	-1.29	6.79%	15	221
MAP2K1	kinase	0.01	0.22	3.13	6.97%	14	201
TLR	group	0.01	0.22	1.72	10%	7	70
DSCAML1	other	0.01	0.22	0.71	9.20%	8	87
CCDC134	other	0.01	0.22	2.24	12.82%	5	39
MAPK9	kinase	0.01	0.22	2.18	7.41%	12	162
26S proteasome	complex	0.01	0.22	-2.38	7.69%	11	143
NCOA1	transcription regulator	0.01	0.22	-1.1	7.69%	11	143
1,2-dioleoyloxy-3-(trimethylammonium)propane	chemical reagent	0.01	0.22	- -	40%	2	5
PANK4	enzyme	0.01	0.22	- -	40%	2	5
FICD	enzyme	0.01	0.22	- -	40%	2	5
TRIM41	enzyme	0.01	0.22	- -	40%	2	5
INSL5	other	0.01	0.22	- -	40%	2	5
PPP2R2C	phosphatase	0.01	0.22	- -	40%	2	5
TMEM161B-DT	other	0.01	0.22	- -	40%	2	5
triethylenephosphoramide	chemical drug	0.01	0.22	- -	40%	2	5
voacamine	chemical reagent	0.01	0.22	- -	40%	2	5
Z-LEHD-FMK	chemical reagent	0.01	0.22	- -	40%	2	5
HOXBLINC	other	0.01	0.22	- -	21.43%	3	14
zinc gluconate	chemical drug	0.01	0.22	- -	21.43%	3	14
MMP8	peptidase	0.01	0.22	- -	21.43%	3	14
NSG1	other	0.01	0.22	- -	21.43%	3	14
ethylene dimethanesulfonate	chemical reagent	0.01	0.22	- -	21.43%	3	14
crizotinib	chemical drug	0.01	0.23	-0.13	10.91%	6	55
ANXA1	other	0.01	0.23	-0.25	10.91%	6	55
AGMAT	enzyme	0.01	0.23	- -	15.38%	4	26
TGF beta	group	0.01	0.23	2.51	5.38%	30	558
C1QA	other	0.01	0.23	1.47	12.50%	5	40
SSB	enzyme	0.01	0.23	-0.39	12.50%	5	40
uranyl nitrate	chemical toxicant	0.01	0.23	1.67	8.41%	9	107
ZFHX3	transcription regulator	0.01	0.23	- -	8.41%	9	107
deoxycholate	chemical - endogenous mammalian	0.01	0.23	-0.96	9.72%	7	72
HSF1	transcription regulator	0.01	0.23	-0.14	6.23%	18	289
INSR	kinase	0.01	0.23	2.31	5.10%	37	725
IL11RA	transmembrane receptor	0.01	0.24	- -	10.71%	6	56
PDCD10	other	0.01	0.24	-1.16	6.21%	18	290
SLC13A1	transporter	0.01	0.24	-1.41	8.89%	8	90
IFN alpha/beta	group	0.01	0.24	1.89	9.59%	7	73
ITPR2	ion channel	0.01	0.24	1.13	9.59%	7	73
SLC1A5	transporter	0.01	0.24	-0.76	14.81%	4	27
rifaximin	chemical drug	0.01	0.24	0	14.81%	4	27
MSTN	growth factor	0.01	0.24	- -	7.48%	11	147
GW9662	chemical reagent	0.01	0.24	-1.99	8.26%	9	109
tetrabromobisphenol A	chemical toxicant	0.01	0.25	2.45	10.53%	6	57
FIGLA	transcription regulator	0.01	0.25	-1.66	10.53%	6	57
CCN6	growth factor	0.01	0.25	- -	20%	3	15
MAPKAP1	other	0.01	0.25	- -	20%	3	15
7-nitroindazole	chemical reagent	0.01	0.25	- -	20%	3	15
HIF1A	transcription regulator	0.01	0.25	4.46	5.26%	31	589
CX3CL1	cytokine	0.01	0.25	2.45	7.43%	11	148
DSCAM	other	0.01	0.26	0.71	8.70%	8	92
JUN	transcription regulator	0.01	0.26	2.09	5.49%	26	474
dihydrotestosterone	chemical - endogenous mammalian	0.01	0.26	1.56	5.14%	34	662
IKZF3	transcription regulator	0.01	0.26	-2.45	10.34%	6	58
grape seed extract	chemical drug	0.01	0.26	- -	14.29%	4	28
BAK1	transporter	0.01	0.26	1.98	14.29%	4	28
KMT5A	enzyme	0.01	0.26	0.76	14.29%	4	28
CFI-402257	chemical drug	0.01	0.26	1.98	14.29%	4	28
lipopolysaccharide	chemical drug	0.02	0.27	5.75	4.19%	114	2,724
lysophosphatidic acid	chemical - other	0.02	0.27	2.74	8.51%	8	94
BMP10	growth factor	0.02	0.27	0.71	8.51%	8	94
phenethyl isothiocyanate	chemical drug	0.02	0.27	- -	8.51%	8	94
trinitrobenzenesulfonic acid	chemical reagent	0.02	0.27	1.91	8.51%	8	94
Ifna1/Ifna1l1	cytokine	0.02	0.27	- -	33.33%	2	6
EIF3M	translation regulator	0.02	0.27	- -	33.33%	2	6
TRIM65	enzyme	0.02	0.27	- -	33.33%	2	6
LGI1	other	0.02	0.27	- -	33.33%	2	6
HOXB1	transcription regulator	0.02	0.27	- -	33.33%	2	6
miR-515-5p (and other miRNAs w/seed UCUCCAA)	mature microRNA	0.02	0.27	- -	33.33%	2	6
UTRN	transmembrane receptor	0.02	0.27	- -	33.33%	2	6
USP27X	peptidase	0.02	0.27	- -	33.33%	2	6
LCP1	other	0.02	0.27	- -	33.33%	2	6
2,2'-dipyridyl	chemical toxicant	0.02	0.27	- -	33.33%	2	6
hypoxanthine	chemical - endogenous mammalian	0.02	0.27	- -	18.75%	3	16
HVCN1	ion channel	0.02	0.27	- -	18.75%	3	16
PDLIM1	transcription regulator	0.02	0.27	- -	18.75%	3	16
HBP1	transcription regulator	0.02	0.27	- -	18.75%	3	16
THBS2	other	0.02	0.27	- -	18.75%	3	16
TRIM3	enzyme	0.02	0.27	- -	18.75%	3	16
FGF2	growth factor	0.02	0.27	2.18	5.42%	26	480
ARNT	transcription regulator	0.02	0.27	2.61	7.24%	11	152
rasagiline	chemical drug	0.02	0.28	- -	13.79%	4	29
sodium tungstate	chemical drug	0.02	0.28	-0.58	13.79%	4	29
Z-LLL-CHO	chemical - protease inhibitor	0.02	0.28	3.56	5.66%	22	389
RNF5	enzyme	0.02	0.28	-2.83	8.42%	8	95
ROR2	kinase	0.02	0.28	1.67	8.42%	8	95
PIWIL4	other	0.02	0.28	3.16	7.52%	10	133
Casp4	peptidase	0.02	0.28	0.81	11.36%	5	44
MMP9	peptidase	0.02	0.28	-0.43	7.19%	11	153
ADAR	enzyme	0.02	0.28	-2.22	11.36%	5	44
APP	other	0.02	0.28	1.85	4.73%	48	1,015
SRC	kinase	0.02	0.28	1.84	7.89%	9	114
desmopressin	biologic drug	0.02	0.29	- -	8.33%	8	96
ILF3	transcription regulator	0.02	0.29	-0.83	8.97%	7	78
RORC	ligand-dependent nuclear receptor	0.02	0.29	-1.91	6.67%	13	195
IL2RG	transmembrane receptor	0.02	0.29	1.07	9.84%	6	61
FKBP10	enzyme	0.02	0.29	-2.45	9.84%	6	61
SAA	group	0.02	0.29	2.22	11.11%	5	45
DGCR8	other	0.02	0.29	-0.39	11.11%	5	45
PLA2G4D	enzyme	0.02	0.29	2	13.33%	4	30
FDX1	transporter	0.02	0.29	-1.98	13.33%	4	30
crocidolite asbestos	chemical toxicant	0.02	0.29	1.99	13.33%	4	30
K	chemical - endogenous mammalian	0.02	0.29	1.23	11.11%	5	45
FOLR1	transporter	0.02	0.29	- -	8.25%	8	97
CLDN7	other	0.02	0.29	-0.55	7.76%	9	116
NSUN2	enzyme	0.02	0.29	- -	17.65%	3	17
CCAT1	other	0.02	0.29	- -	17.65%	3	17
hydroquinone	chemical - endogenous mammalian	0.02	0.29	- -	17.65%	3	17
citric acid	chemical - endogenous mammalian	0.02	0.29	- -	17.65%	3	17
PDGF-BB	complex	0.02	0.29	2.08	5.81%	19	327
CREBBP	transcription regulator	0.02	0.29	1.29	5.57%	22	395
CTCF	transcription regulator	0.02	0.29	-1.09	7.35%	10	136
MGA	transcription regulator	0.02	0.29	-2.43	9.68%	6	62
PLN	transporter	0.02	0.29	- -	9.68%	6	62
RBX1	enzyme	0.02	0.29	1.63	8.75%	7	80
CRNDE	other	0.02	0.29	2.19	10.87%	5	46
FOXA1	transcription regulator	0.02	0.29	-1.4	6.22%	15	241
quercetin	chemical drug	0.02	0.29	0.81	6.08%	16	263
CITED2	transcription regulator	0.02	0.29	-2.64	6.36%	14	220
curcumin	chemical drug	0.02	0.29	-1.16	5.60%	21	375
mir-140	microRNA	0.02	0.29	- -	12.90%	4	31
STK26	kinase	0.02	0.29	0.15	12.90%	4	31
RBM39	transcription regulator	0.02	0.29	- -	12.90%	4	31
UQCC3	other	0.02	0.29	- -	7.25%	10	138
palmitic acid	chemical - endogenous mammalian	0.02	0.29	2.61	4.94%	35	708
TWIST1	transcription regulator	0.02	0.29	2.72	6.50%	13	200
medroxyprogesterone acetate	chemical drug	0.02	0.29	3.16	5.33%	25	469
FOS (family)	group	0.02	0.29	- -	28.57%	2	7
BAY 87-2243	chemical drug	0.02	0.29	- -	28.57%	2	7
CA77	chemical reagent	0.02	0.29	- -	28.57%	2	7
RDH10	enzyme	0.02	0.29	- -	28.57%	2	7
CC2D1A	transcription regulator	0.02	0.29	- -	28.57%	2	7
CPXM1	peptidase	0.02	0.29	- -	28.57%	2	7
FLRT2	other	0.02	0.29	- -	28.57%	2	7
RDH8	enzyme	0.02	0.29	- -	28.57%	2	7
miR-542-3p (miRNAs w/seed GUGACAG)	mature microRNA	0.02	0.29	- -	28.57%	2	7
FOXA2	transcription regulator	0.02	0.29	0.28	5.44%	23	423
SF3B2	other	0.02	0.29	- -	28.57%	2	7
PHC2	other	0.02	0.29	- -	28.57%	2	7
phxa 85	chemical reagent	0.02	0.29	- -	28.57%	2	7
RAS	group	0.02	0.29	0.28	7.56%	9	119
ZFP36L1	transcription regulator	0.02	0.29	-2.97	7.56%	9	119
BCOR	transcription regulator	0.02	0.29	-2.83	8%	8	100
H2AX	transcription regulator	0.02	0.29	- -	10.64%	5	47
NFIB	transcription regulator	0.02	0.29	- -	10.64%	5	47
IZUMO1R	other	0.02	0.29	- -	16.67%	3	18
HNF1A-AS1	other	0.02	0.29	- -	16.67%	3	18
DRAP1	transcription regulator	0.02	0.29	- -	16.67%	3	18
GLB1	enzyme	0.02	0.29	- -	16.67%	3	18
vinorelbine	chemical drug	0.02	0.29	- -	16.67%	3	18
LIPA	enzyme	0.02	0.29	-2.45	9.38%	6	64
RNF20	enzyme	0.02	0.29	0	8.54%	7	82
SBDS	other	0.02	0.29	- -	8.54%	7	82
SFLLRN (PAR1-activator)	chemical reagent	0.02	0.29	-1	12.50%	4	32
ANGPT2	growth factor	0.02	0.29	2.73	6.25%	14	224
AGN194204	chemical drug	0.02	0.29	2.5	6.25%	14	224
SENP3	peptidase	0.02	0.29	2.22	10.42%	5	48
EPCAM	other	0.02	0.29	-0.93	10.42%	5	48
pristane	chemical toxicant	0.02	0.29	2.2	10.42%	5	48
CPE	peptidase	0.02	0.29	-2.24	9.23%	6	65
CYP1B1	enzyme	0.02	0.29	-0.33	7.44%	9	121
forskolin	chemical toxicant	0.03	0.29	2.65	4.90%	35	715
tyrphostin AG490	chemical drug	0.03	0.29	-2.78	7.84%	8	102
KDM1A	enzyme	0.03	0.29	-1.46	5.57%	20	359
ITGB1	transmembrane receptor	0.03	0.29	0.94	6.79%	11	162
EBF1	transcription regulator	0.03	0.29	0.72	6.79%	11	162
BRAF	kinase	0.03	0.29	- -	5.31%	24	452
C3	peptidase	0.03	0.29	3	7.38%	9	122
CP-55940	chemical reagent	0.03	0.29	- -	12.12%	4	33
asoprisnil	chemical drug	0.03	0.29	-1.98	12.12%	4	33
RNASEL	enzyme	0.03	0.29	- -	12.12%	4	33
ARHGAP31	other	0.03	0.29	1.1	12.12%	4	33
AHR	ligand-dependent nuclear receptor	0.03	0.29	-1.12	5.07%	29	572
mitoxantrone	chemical drug	0.03	0.29	- -	12.12%	4	33
stallimycin	biologic drug	0.03	0.29	1.96	12.12%	4	33
SYK	kinase	0.03	0.29	-2.25	7.77%	8	103
HDAC8	transcription regulator	0.03	0.29	- -	15.79%	3	19
Zn2	chemical - endogenous mammalian	0.03	0.29	- -	15.79%	3	19
FLCN	other	0.03	0.29	-1.41	7.32%	9	123
RXRA	ligand-dependent nuclear receptor	0.03	0.29	0.96	5.45%	21	385
PRKCD	kinase	0.03	0.29	1.7	6.71%	11	164
GSK3B	kinase	0.03	0.29	-1.2	6.49%	12	185
NEDD9	other	0.03	0.29	1.13	8.24%	7	85
PSEN1	peptidase	0.03	0.29	-0.44	5.44%	21	386
SP600125	chemical drug	0.03	0.29	-2.29	5.59%	19	340
HSP70	group	0.03	0.29	-1.7	8.96%	6	67
buparlisib	chemical drug	0.03	0.29	-1.34	8.96%	6	67
KITLG	growth factor	0.03	0.29	2.18	5.98%	15	251
SFPQ	other	0.03	0.29	- -	11.76%	4	34
Stat5a	transcription regulator	0.03	0.29	- -	25%	2	8
PLA2G3	enzyme	0.03	0.29	- -	25%	2	8
PPP2R5D	phosphatase	0.03	0.29	- -	25%	2	8
DNAJA2	enzyme	0.03	0.29	- -	25%	2	8
ENPP1	enzyme	0.03	0.29	- -	25%	2	8
PSMB9	peptidase	0.03	0.29	- -	25%	2	8
UBA2	enzyme	0.03	0.29	- -	25%	2	8
GLA	enzyme	0.03	0.29	- -	25%	2	8
HOXC-AS3	other	0.03	0.29	- -	25%	2	8
TRIM14	enzyme	0.03	0.29	- -	25%	2	8
SH2B1	other	0.03	0.29	- -	25%	2	8
CLEC19A	other	0.03	0.29	- -	25%	2	8
ANXA6	ion channel	0.03	0.29	- -	25%	2	8
ULBP1	other	0.03	0.29	- -	25%	2	8
ETV6-NTRK3	fusion gene/product	0.03	0.29	- -	25%	2	8
adavosertib	chemical drug	0.03	0.29	2.62	8.14%	7	86
BMP4	growth factor	0.03	0.29	1.66	5.72%	17	297
NEAT1	other	0.03	0.29	-0.45	8.82%	6	68
USP8	peptidase	0.03	0.29	-2.19	8.82%	6	68
ARID1A	transcription regulator	0.03	0.29	0.34	5.13%	26	507
SLC5A2	transporter	0.03	0.29	- -	15%	3	20
PABPC1	translation regulator	0.03	0.29	- -	15%	3	20
RPS6KA5	kinase	0.03	0.29	- -	15%	3	20
finasteride	chemical drug	0.03	0.29	- -	15%	3	20
ALKBH5	enzyme	0.03	0.29	1.09	6.85%	10	146
EP300	transcription regulator	0.03	0.29	2.22	5.22%	24	460
PRL	cytokine	0.03	0.29	3.19	5.70%	17	298
MCOLN1	ion channel	0.03	0.29	-0.31	7.55%	8	106
SSTR2	G-protein coupled receptor	0.03	0.29	-1.94	7.55%	8	106
KCNQ1	ion channel	0.03	0.29	-1.28	9.80%	5	51
ARG1	enzyme	0.03	0.29	- -	9.80%	5	51
UBE2M	enzyme	0.03	0.29	2.24	9.80%	5	51
elaidic acid	chemical - endogenous mammalian	0.03	0.29	2.63	8.05%	7	87
cycloheximide	chemical reagent	0.03	0.29	0.16	5.43%	20	368
GALC	enzyme	0.03	0.29	1.07	11.43%	4	35
MHC II	group	0.03	0.29	- -	11.43%	4	35
RET	kinase	0.03	0.29	1.11	6.80%	10	147
larsucosterol	chemical - endogenous mammalian	0.03	0.29	1	11.43%	4	35
GDNF	growth factor	0.03	0.29	- -	8.70%	6	69
S100A9	other	0.03	0.29	2.01	6.55%	11	168
Pam3-Cys-Ser-Lys4	chemical reagent	0.03	0.29	1.19	6.32%	12	190
PI3K (complex)	complex	0.03	0.29	3.07	5.86%	15	256
DMD	other	0.03	0.29	1.91	6.13%	13	212
STK11	kinase	0.03	0.29	1.72	5.56%	18	324
CDC42	enzyme	0.03	0.29	0.19	7.41%	8	108
PRDM5	transcription regulator	0.03	0.29	- -	8.57%	6	70
MMP12	peptidase	0.03	0.29	- -	8.57%	6	70
U0126	chemical drug	0.03	0.29	-2.18	5.03%	27	537
USP14	peptidase	0.03	0.29	2.08	6.71%	10	149
KPNA2	other	0.03	0.29	- -	14.29%	3	21
BMS-345541	chemical drug	0.03	0.29	- -	14.29%	3	21
ULK4	kinase	0.03	0.29	- -	14.29%	3	21
MFN2	enzyme	0.03	0.29	- -	7.87%	7	89
PIM1	kinase	0.03	0.29	1.97	7.87%	7	89
SAFB2	other	0.03	0.29	- -	14.29%	3	21
FGF19	growth factor	0.03	0.29	- -	7.87%	7	89
pimozide	chemical drug	0.03	0.29	- -	14.29%	3	21
paroxetine	chemical drug	0.03	0.29	- -	14.29%	3	21
nickel	chemical toxicant	0.03	0.29	- -	14.29%	3	21
1,2-dilauroylphosphatidic acid	chemical - endogenous mammalian	0.03	0.29	- -	100%	1	1
E7766	chemical drug	0.03	0.29	- -	100%	1	1
pregnanolone	chemical - endogenous mammalian	0.03	0.29	- -	100%	1	1
UFD2	group	0.03	0.29	- -	100%	1	1
phosphatidylinositol-3,4,5-triphosphate	chemical - endogenous mammalian	0.03	0.29	- -	100%	1	1
LDC1267	chemical drug	0.03	0.29	- -	100%	1	1
cortivazol	chemical reagent	0.03	0.29	- -	100%	1	1
RPL30-AS1	other	0.03	0.29	- -	100%	1	1
poly(riboadenylic-deoxythymidylic)	chemical reagent	0.03	0.29	- -	100%	1	1
ETS1/2	group	0.03	0.29	- -	100%	1	1
20:0 N-acylethanolamine	chemical - endogenous mammalian	0.03	0.29	- -	100%	1	1
3beta-5beta-17beta-androstane-3-7-diol	chemical - endogenous mammalian	0.03	0.29	- -	100%	1	1
MRTX0902	chemical drug	0.03	0.29	- -	100%	1	1
WH-4-023	chemical drug	0.03	0.29	- -	100%	1	1
IRF3:IRF3:CREBBP, EP300:Promotor region of interferon beta	complex	0.03	0.29	- -	100%	1	1
VEGFA dimer	complex	0.03	0.29	- -	100%	1	1
MTF1 dimer:12Zn2 :CSRP1 gene	complex	0.03	0.29	- -	100%	1	1
BMAL1:CLOCK,NPAS2:F7 gene	complex	0.03	0.29	- -	100%	1	1
LHX2:ROBO1 gene	complex	0.03	0.29	- -	100%	1	1
ERBB4s80:ADAP1 gene	complex	0.03	0.29	- -	100%	1	1
MPZ gene:EGR2:SOX10:SMARCA4	complex	0.03	0.29	- -	100%	1	1
CDK5R1 gene:EGR1	complex	0.03	0.29	- -	100%	1	1
CDK5R1 gene:EGR1:NAB2	complex	0.03	0.29	- -	100%	1	1
FOXO1:SIN3A:HDAC1.HDAC2 dimers:GCK gene	complex	0.03	0.29	- -	100%	1	1
(NPAS4:ARNTL,NPAS4:ARNT,NPAS4:ARNT2):CDK5R1 gene	complex	0.03	0.29	- -	100%	1	1
ATF4:PPP1R15A gene	complex	0.03	0.29	- -	100%	1	1
NR1H2,3:RXR:NR1H2,3 ligand:APOD gene	complex	0.03	0.29	- -	100%	1	1
SOX9:PTGDS gene	complex	0.03	0.29	- -	100%	1	1
STAT3 dimer:HIF1A gene	complex	0.03	0.29	- -	100%	1	1
SIN3A:ACK685-STAT3 dimer:IL2RG gene	complex	0.03	0.29	- -	100%	1	1
EOMES:TBXT:SNAI1 gene	complex	0.03	0.29	- -	100%	1	1
(NPAS4:ARNTL,NPAS4:ARNT,NPAS4:ARNT2):SYT10 gene	complex	0.03	0.29	- -	100%	1	1
RNF215	other	0.03	0.29	- -	100%	1	1
DNAJ	group	0.03	0.29	- -	100%	1	1
diABZI STING agonist-1	chemical reagent	0.03	0.29	- -	100%	1	1
PRSS3	peptidase	0.03	0.29	- -	100%	1	1
CLEC4C	other	0.03	0.29	- -	100%	1	1
ZNF778	other	0.03	0.29	- -	100%	1	1
OASL	enzyme	0.03	0.29	- -	100%	1	1
VCX3A	other	0.03	0.29	- -	100%	1	1
Mmp1a	peptidase	0.03	0.29	- -	100%	1	1
TRIM49	other	0.03	0.29	- -	100%	1	1
DNMT1:AcK685-STAT3 dimer:IL2RG gene	complex	0.03	0.29	- -	100%	1	1
SOX17:TFAP2C:TFAP2C gene	complex	0.03	0.29	- -	100%	1	1
BCDIN3D	enzyme	0.03	0.29	- -	100%	1	1
Activated PPARG:RXRA:PLIN2 gene:H3K4me1-Nucleosomes:MLL4,(MLL3)-ASCOM	complex	0.03	0.29	- -	100%	1	1
Raet1d/Raet1e	other	0.03	0.29	- -	100%	1	1
LINC01348	other	0.03	0.29	- -	100%	1	1
picibanil	biologic drug	0.03	0.29	- -	100%	1	1
LINC00543	other	0.03	0.29	- -	100%	1	1
BUD13	other	0.03	0.29	- -	100%	1	1
MOV10	enzyme	0.03	0.29	- -	100%	1	1
PARP6	enzyme	0.03	0.29	- -	100%	1	1
IRF7 dimer	complex	0.03	0.29	- -	100%	1	1
OAS	group	0.03	0.29	- -	100%	1	1
APPBP1/UBA3	complex	0.03	0.29	- -	100%	1	1
SIDT1	other	0.03	0.29	- -	100%	1	1
ESCO2	enzyme	0.03	0.29	- -	100%	1	1
CDC42BPB	kinase	0.03	0.29	- -	100%	1	1
cannogenin thevetoside	chemical drug	0.03	0.29	- -	100%	1	1
SNORD21	other	0.03	0.29	- -	100%	1	1
KCNK13	ion channel	0.03	0.29	- -	100%	1	1
TRIM42	other	0.03	0.29	- -	100%	1	1
RDH11	enzyme	0.03	0.29	- -	100%	1	1
TELO2	other	0.03	0.29	- -	100%	1	1
ZNF280A	transcription regulator	0.03	0.29	- -	100%	1	1
SIKE1	other	0.03	0.29	- -	100%	1	1
USP41P	other	0.03	0.29	- -	100%	1	1
PDIA5	enzyme	0.03	0.29	- -	100%	1	1
SRRT	other	0.03	0.29	- -	100%	1	1
UFSP2	peptidase	0.03	0.29	- -	100%	1	1
TTC22	other	0.03	0.29	- -	100%	1	1
TKFC	kinase	0.03	0.29	- -	100%	1	1
LIPH	enzyme	0.03	0.29	- -	100%	1	1
DPH2	enzyme	0.03	0.29	- -	100%	1	1
PARP11	enzyme	0.03	0.29	- -	100%	1	1
ARRDC1-AS1	other	0.03	0.29	- -	100%	1	1
INK4	group	0.03	0.29	- -	100%	1	1
TMEM100	other	0.03	0.29	- -	100%	1	1
indoximod	chemical drug	0.03	0.29	- -	100%	1	1
insulin degludec	biologic drug	0.03	0.29	- -	100%	1	1
azeliragon	chemical drug	0.03	0.29	- -	100%	1	1
TTPA	transporter	0.03	0.29	- -	100%	1	1
GSK923295	chemical drug	0.03	0.29	- -	100%	1	1
ADAMTS3	peptidase	0.03	0.29	- -	100%	1	1
SRSF9	enzyme	0.03	0.29	- -	100%	1	1
CITED4	transcription regulator	0.03	0.29	- -	100%	1	1
GIHCG	other	0.03	0.29	- -	100%	1	1
LINC01503	other	0.03	0.29	- -	100%	1	1
MARK1	kinase	0.03	0.29	- -	100%	1	1
miR-1343-3p (and other miRNAs w/seed UCCUGGG)	mature microRNA	0.03	0.29	- -	100%	1	1
MIR499B	microRNA	0.03	0.29	- -	100%	1	1
miR-293-3p (miRNAs w/seed GUGCCGC)	mature microRNA	0.03	0.29	- -	100%	1	1
miR-467a-5p (and other miRNAs w/seed AAGUGCC)	mature microRNA	0.03	0.29	- -	100%	1	1
mir-584 (includes others)	microRNA	0.03	0.29	- -	100%	1	1
miR-592 (and other miRNAs w/seed UGUGUCA)	mature microRNA	0.03	0.29	- -	100%	1	1
miR-616-3p (miRNAs w/seed GUCAUUG)	mature microRNA	0.03	0.29	- -	100%	1	1
miR-485-5p (and other miRNAs w/seed GAGGCUG)	mature microRNA	0.03	0.29	- -	100%	1	1
miR-1258 (miRNAs w/seed GUUAGGA)	mature microRNA	0.03	0.29	- -	100%	1	1
mir-1258	microRNA	0.03	0.29	- -	100%	1	1
mir-1205	microRNA	0.03	0.29	- -	100%	1	1
mir-583	microRNA	0.03	0.29	- -	100%	1	1
miR-5701 (miRNAs w/seed UAUUGUC)	mature microRNA	0.03	0.29	- -	100%	1	1
cyclic-di-AMP	chemical - endogenous non-mammalian	0.03	0.29	- -	100%	1	1
BTG3	other	0.03	0.29	- -	100%	1	1
XRCC4	enzyme	0.03	0.29	- -	100%	1	1
SF3B3	other	0.03	0.29	- -	100%	1	1
CPA3	peptidase	0.03	0.29	- -	100%	1	1
TRERNA1	other	0.03	0.29	- -	100%	1	1
FILIP1L	other	0.03	0.29	- -	100%	1	1
TUFM	translation regulator	0.03	0.29	- -	100%	1	1
AKT1/2	group	0.03	0.29	- -	100%	1	1
ZNF197	transcription regulator	0.03	0.29	- -	100%	1	1
18:1 N-acylethanolamine	chemical - endogenous mammalian	0.03	0.29	- -	100%	1	1
NXF3	transporter	0.03	0.29	- -	100%	1	1
TAX1BP1	other	0.03	0.29	- -	100%	1	1
CSL-HIF1A-MAML1-NICD	complex	0.03	0.29	- -	100%	1	1
CCT036477	chemical reagent	0.03	0.29	- -	100%	1	1
MT-ND2	enzyme	0.03	0.29	- -	100%	1	1
CHL1	other	0.03	0.29	- -	100%	1	1
TRIM60	enzyme	0.03	0.29	- -	100%	1	1
PARP12	enzyme	0.03	0.29	- -	100%	1	1
TIPARP	enzyme	0.03	0.29	- -	100%	1	1
TRIM61	other	0.03	0.29	- -	100%	1	1
UBE2N	enzyme	0.03	0.29	- -	100%	1	1
cisplatin/pemetrexed	chemical drug	0.03	0.29	- -	100%	1	1
BLOC1S1	enzyme	0.03	0.29	- -	100%	1	1
SECISBP2	translation regulator	0.03	0.29	- -	100%	1	1
SEPHS1	enzyme	0.03	0.29	- -	100%	1	1
CPSF1	other	0.03	0.29	- -	100%	1	1
MyD88 homodimerization inhibitor peptide	chemical reagent	0.03	0.29	- -	100%	1	1
RRAGB	enzyme	0.03	0.29	- -	100%	1	1
PTPN14	phosphatase	0.03	0.29	- -	100%	1	1
CCL3L1	other	0.03	0.29	- -	100%	1	1
CT45A1 (includes others)	other	0.03	0.29	- -	100%	1	1
PBXIP1	transcription regulator	0.03	0.29	- -	100%	1	1
UE2316	chemical reagent	0.03	0.29	- -	100%	1	1
CXD101	chemical drug	0.03	0.29	- -	100%	1	1
onvansertib	chemical drug	0.03	0.29	- -	100%	1	1
BAY 1217389	chemical drug	0.03	0.29	- -	100%	1	1
betel quid extract	chemical reagent	0.03	0.29	- -	100%	1	1
pepinh-MYD	chemical reagent	0.03	0.29	- -	100%	1	1
ripretinib	chemical drug	0.03	0.29	- -	100%	1	1
3-mercaptopicolinic acid	chemical drug	0.03	0.29	- -	100%	1	1
1,2,3,6,7,8-hexachlorodibenzodioxin	chemical toxicant	0.03	0.29	- -	100%	1	1
methylphenazonium methosulfate	chemical toxicant	0.03	0.29	- -	100%	1	1
3beta-methoxypregnenolone	chemical drug	0.03	0.29	- -	100%	1	1
dimethyl malonate	chemical reagent	0.03	0.29	- -	100%	1	1
FUS-ERG	fusion gene/product	0.03	0.29	- -	100%	1	1
EWSR1-ERG	fusion gene/product	0.03	0.29	- -	100%	1	1
SLE/IIF	complex	0.03	0.29	- -	100%	1	1
anti-miR-126-3p inhibitor	chemical reagent	0.03	0.29	- -	100%	1	1
takinib	chemical drug	0.03	0.29	- -	100%	1	1
hP872	chemical reagent	0.03	0.29	- -	100%	1	1
d(CH2)5-Tyr(Me)(2)-Thr(4)-Orn(8)-desGly(NH2)(9)-vasotocin	chemical reagent	0.03	0.29	- -	100%	1	1
brimapitide	biologic drug	0.03	0.29	- -	100%	1	1
eriodictyol	chemical - endogenous mammalian	0.03	0.29	- -	100%	1	1
2prime-3prime RR-S2 cyclic di-AMP	chemical reagent	0.03	0.29	- -	100%	1	1
4-[3-[4-(4-fluorophenyl)piperazine-1-carbonyl]phenoxy]benzamide	chemical reagent	0.03	0.29	- -	100%	1	1
ergothioneine	chemical drug	0.03	0.29	- -	100%	1	1
E-64c	chemical - protease inhibitor	0.03	0.29	- -	100%	1	1
UBCH5	group	0.03	0.29	- -	100%	1	1
dihydroxyacetone	chemical - endogenous mammalian	0.03	0.29	- -	100%	1	1
gestodene	chemical drug	0.03	0.29	- -	100%	1	1
FBXL6	enzyme	0.03	0.29	1.07	11.11%	4	36
NCL	other	0.03	0.29	- -	11.11%	4	36
AKT3	kinase	0.03	0.29	- -	11.11%	4	36
HEXIM1	transcription regulator	0.03	0.29	-0.25	11.11%	4	36
PRDX6	enzyme	0.03	0.29	1	11.11%	4	36
pinometostat	chemical drug	0.03	0.29	-1.98	11.11%	4	36
INPP5D	phosphatase	0.04	0.29	-2.91	6.98%	9	129
RRAS2	enzyme	0.04	0.29	3	6.98%	9	129
colistin	biologic drug	0.04	0.29	1.2	7.34%	8	109
N-CoR	group	0.04	0.29	-2.42	7.34%	8	109
SCARB2	transmembrane receptor	0.04	0.29	-1.41	7.34%	8	109
NRG1	growth factor	0.04	0.29	2.04	5.69%	16	281
BANF1	other	0.04	0.29	-2.19	9.43%	5	53
MSC	transcription regulator	0.04	0.29	1.34	9.43%	5	53
metribolone	chemical reagent	0.04	0.29	4.63	5.13%	24	468
H-151	chemical reagent	0.04	0.29	- -	22.22%	2	9
L-glutamine	chemical - endogenous mammalian	0.04	0.29	- -	22.22%	2	9
CENPN	other	0.04	0.29	- -	22.22%	2	9
diABZI STING agonist-3	chemical reagent	0.04	0.29	- -	22.22%	2	9
USP8-IN-22e	chemical - protease inhibitor	0.04	0.29	- -	22.22%	2	9
AKR1C1	enzyme	0.04	0.29	- -	22.22%	2	9
SF1670	chemical reagent	0.04	0.29	- -	22.22%	2	9
ROBO3	transmembrane receptor	0.04	0.29	- -	22.22%	2	9
TMEM120A	ion channel	0.04	0.29	- -	22.22%	2	9
POU3F3	transcription regulator	0.04	0.29	- -	22.22%	2	9
OXSR1	kinase	0.04	0.29	- -	22.22%	2	9
BMP5	growth factor	0.04	0.29	- -	22.22%	2	9
sodium bromide	chemical reagent	0.04	0.29	- -	22.22%	2	9
SLR14	chemical reagent	0.04	0.29	- -	22.22%	2	9
SMARCA5	transcription regulator	0.04	0.29	-2.97	6.92%	9	130
tannic acid	chemical toxicant	0.04	0.29	-2.14	7.27%	8	110
SPRY2	other	0.04	0.29	-2.75	7.27%	8	110
ERBB3	transmembrane receptor	0.04	0.29	1.41	7.27%	8	110
kanamycin A	chemical drug	0.04	0.29	1.2	7.27%	8	110
FUS	transcription regulator	0.04	0.3	- -	6.62%	10	151
Laminin (complex)	complex	0.04	0.3	- -	10.81%	4	37
NEUROG2	transcription regulator	0.04	0.3	- -	10.81%	4	37
PLAUR	transmembrane receptor	0.04	0.3	1.18	10.81%	4	37
tetraethylammonium	chemical drug	0.04	0.3	-1	10.81%	4	37
PLCG2	enzyme	0.04	0.3	-1.17	8.33%	6	72
SMYD1	transcription regulator	0.04	0.3	- -	9.26%	5	54
IRF6	transcription regulator	0.04	0.3	1	9.26%	5	54
17-alpha-ethinylestradiol	chemical drug	0.04	0.3	1.25	6.58%	10	152
IL10	cytokine	0.04	0.3	0.66	5.25%	21	400
TYK2	kinase	0.04	0.3	2.22	7.21%	8	111
CES1	enzyme	0.04	0.3	- -	13.64%	3	22
DTX1	transcription regulator	0.04	0.3	- -	13.64%	3	22
HOXB4	transcription regulator	0.04	0.3	- -	13.64%	3	22
2-mercaptoacetate	chemical drug	0.04	0.3	- -	13.64%	3	22
IKBKG	kinase	0.04	0.31	2.95	6.82%	9	132
BAP1	peptidase	0.04	0.31	2.53	6.54%	10	153
FSH	complex	0.04	0.31	1.34	5.29%	20	378
SMARCA4	transcription regulator	0.04	0.31	2.19	4.85%	30	619
ammonium	chemical - endogenous mammalian	0.04	0.31	1.73	6.12%	12	196
wortmannin	chemical drug	0.04	0.31	-1.8	6.12%	12	196
XAV939	chemical reagent	0.04	0.31	-2.24	8.22%	6	73
JAG1	growth factor	0.04	0.31	1.63	8.22%	6	73
sargramostim	biologic drug	0.04	0.32	- -	9.09%	5	55
1-(ethylthio)-4-(2-phenylethyl)-4H-spiro[benzo[h][1,2,4]triazolo[4,3-a]quinazoline-6,1'-cyclohexan]-5(7H)-one	chemical reagent	0.04	0.32	2.24	9.09%	5	55
RXRB	ligand-dependent nuclear receptor	0.04	0.32	-0.71	6.29%	11	175
5-azacytidine	chemical drug	0.04	0.32	2.61	6.29%	11	175
HOXC6	transcription regulator	0.04	0.32	0	10.53%	4	38
STAT3 inhibitor VI	chemical reagent	0.04	0.32	-1.97	10.53%	4	38
laduviglusib	chemical drug	0.04	0.32	-0.78	6.77%	9	133
daclatasvir	chemical drug	0.04	0.32	- -	6.77%	9	133
ZBTB16	transcription regulator	0.04	0.32	0	5.94%	13	219
IKZF1	transcription regulator	0.04	0.32	-2.72	5.57%	16	287
OGA	enzyme	0.04	0.32	0.8	5.20%	21	404
bisindolylmaleimide I	chemical drug	0.04	0.32	-1.33	7.08%	8	113
FAM99A	other	0.04	0.32	- -	13.04%	3	23
EIF4G2	translation regulator	0.04	0.32	- -	13.04%	3	23
TRA2B	other	0.04	0.32	- -	13.04%	3	23
CHD1	enzyme	0.04	0.32	- -	13.04%	3	23
PHLPP1	enzyme	0.04	0.32	- -	13.04%	3	23
B2M	transmembrane receptor	0.04	0.32	- -	13.04%	3	23
PDCD4	other	0.04	0.32	- -	13.04%	3	23
BCKDHA	enzyme	0.04	0.32	- -	13.04%	3	23
anlotinib	chemical drug	0.04	0.32	- -	13.04%	3	23
carbohydrate	chemical - endogenous mammalian	0.04	0.32	- -	13.04%	3	23
Ro41-5253	chemical reagent	0.04	0.32	- -	13.04%	3	23
SCARB1	transporter	0.04	0.32	-1.34	8.93%	5	56
mir-148 (includes others)	microRNA	0.04	0.32	-2.15	8.93%	5	56
NQO1	enzyme	0.04	0.32	2.2	8.93%	5	56
AIP	transcription regulator	0.04	0.32	1.11	8.93%	5	56
UBR5	enzyme	0.04	0.32	1.34	8.93%	5	56
CALCA	other	0.04	0.32	1.48	6.21%	11	177
IGF2BP3	translation regulator	0.04	0.32	- -	7.02%	8	114
TFEB	transcription regulator	0.04	0.32	2.99	5.17%	21	406
histone H2B	group	0.04	0.32	- -	20%	2	10
Sult1e1	enzyme	0.04	0.32	- -	20%	2	10
LINC01139	other	0.04	0.32	- -	20%	2	10
MTF1	transcription regulator	0.04	0.32	- -	20%	2	10
TRIM67	other	0.04	0.32	- -	20%	2	10
PDK2	kinase	0.04	0.32	- -	20%	2	10
DAB1	other	0.04	0.32	- -	20%	2	10
ARAF	kinase	0.04	0.32	- -	20%	2	10
STK25	kinase	0.04	0.32	- -	20%	2	10
RNF41	enzyme	0.04	0.32	- -	20%	2	10
VANGL1	other	0.04	0.32	- -	20%	2	10
mir-3648 (includes others)	microRNA	0.04	0.32	- -	20%	2	10
riluzole	chemical drug	0.04	0.32	- -	20%	2	10
largazole	chemical - endogenous non-mammalian	0.04	0.32	- -	20%	2	10
SS18-SSX1	fusion gene/product	0.04	0.32	- -	20%	2	10
GSK2837808A	chemical reagent	0.04	0.32	- -	20%	2	10
CA074-methyl ester	chemical reagent	0.04	0.32	- -	20%	2	10
CGP 42112	chemical reagent	0.04	0.32	- -	20%	2	10
tyrphostin AG 1024	chemical drug	0.04	0.32	- -	20%	2	10
oxamic acid	chemical - endogenous non-mammalian	0.04	0.32	- -	20%	2	10
bromodeoxyuridine	chemical drug	0.04	0.32	1.96	10.26%	4	39
PCGF2	transcription regulator	0.04	0.32	- -	10.26%	4	39
ERBB2	kinase	0.05	0.33	2.67	4.53%	42	928
ERG	transcription regulator	0.05	0.33	3.17	5.15%	21	408
2-deoxyglucose	chemical drug	0.05	0.33	-1.46	6.96%	8	115
ZNF281	transcription regulator	0.05	0.33	0.45	8.77%	5	57
TNFSF13B	cytokine	0.05	0.33	2.14	6.62%	9	136
MMP14	peptidase	0.05	0.34	-0.51	7.89%	6	76
sodium arsenite	chemical drug	0.05	0.34	2.16	7.89%	6	76
10E,12Z-octadecadienoic acid	chemical - endogenous mammalian	0.05	0.34	1.07	6.33%	10	158
SRF	transcription regulator	0.05	0.34	0.63	5.12%	21	410
MED1	transcription regulator	0.05	0.34	2.16	5.80%	13	224
etanercept	biologic drug	0.05	0.34	0.15	10%	4	40
LAMP2	other	0.05	0.34	-1.09	10%	4	40
ALDH1A3	enzyme	0.05	0.34	1.15	10%	4	40
HIF1AN	enzyme	0.05	0.34	- -	12.50%	3	24
VDAC2	ion channel	0.05	0.34	- -	12.50%	3	24
COMMD1	transporter	0.05	0.34	- -	12.50%	3	24
NEU3	enzyme	0.05	0.34	- -	12.50%	3	24
APOC3	transporter	0.05	0.34	- -	12.50%	3	24
H-[1,2,4]oxadiazolo[4,3-alpha]quinoxalin-1-one	chemical reagent	0.05	0.34	- -	12.50%	3	24
NR3C1	ligand-dependent nuclear receptor	0.05	0.35	-0.05	4.52%	41	908
ATG5	enzyme	0.05	0.35	-2.34	6.52%	9	138
ERBB4	kinase	0.07	0.36	2.43	7.23%	6	83
PTGER3	G-protein coupled receptor	0.07	0.36	2	8.89%	4	45
ARID4B	transcription regulator	0.07	0.36	1.99	8.89%	4	45
lenalidomide	chemical drug	0.08	0.39	2.23	5.48%	12	219
CDK4/6	group	0.09	0.4	-2.24	7.25%	5	69
cantharidin	chemical drug	0.1	0.41	2.65	4.75%	19	400
EGLN1	enzyme	0.11	0.42	-2.17	6.85%	5	73
PTPN11	phosphatase	0.16	0.45	-2.41	5.47%	7	128
ATF3	transcription regulator	0.17	0.46	1.94	5.19%	8	154
pexidartinib	chemical drug	0.17	0.46	2	6.45%	4	62
ARHGAP18	other	0.2	0.48	-2.12	4.97%	8	161
Wy 40905	chemical reagent	0.23	0.51	1.98	5.63%	4	71
TRAP1	enzyme	0.23	0.51	2	5.26%	5	95
trichostatin A	chemical drug	0.24	0.51	2.02	3.92%	36	918
torkinib	chemical drug	0.28	0.54	1.78	4.47%	8	179
TSC1	other	0.31	0.55	-1.89	4.43%	7	158
cisplatin	chemical drug	0.31	0.56	2.17	3.75%	42	1,119
GnRH analog	biologic drug	0.4	0.6	-2.31	3.85%	12	312
CFTR	ion channel	0.41	0.61	-2	4.26%	4	94
nitrofurantoin	chemical drug	0.41	0.61	2.45	4.03%	6	149
LMNA	other	0.42	0.62	2.04	3.69%	18	488
entinostat	chemical drug	0.5	0.66	-1.95	3.73%	5	134
streptozocin	chemical drug	1	1	1.86	3.40%	17	500
hydrocortisone	chemical - endogenous mammalian	1	1	2.19	3.07%	5	163
MYADM	other	1	1	-2	2.50%	4	160
ADCYAP1	other	1	1	1.89	3.07%	7	228
metformin	chemical drug	1	1	-2.15	3.23%	20	619
doxorubicin	chemical drug	1	1	2.23	3.12%	30	963
